# An encyclopedia of enhancer-gene regulatory interactions in the human genome

**DOI:** 10.1101/2023.11.09.563812

**Authors:** Andreas R. Gschwind, Kristy S. Mualim, Alireza Karbalayghareh, Maya U. Sheth, Kushal K. Dey, Evelyn Jagoda, Ramil N. Nurtdinov, Wang Xi, Anthony S. Tan, Hank Jones, X. Rosa Ma, David Yao, Joseph Nasser, Žiga Avsec, Benjamin T. James, Muhammad S. Shamim, Neva C. Durand, Suhas S. P. Rao, Ragini Mahajan, Benjamin R. Doughty, Kalina Andreeva, Jacob C. Ulirsch, Kaili Fan, Elizabeth M. Perez, Tri C. Nguyen, David R. Kelley, Hilary K. Finucane, Jill E. Moore, Zhiping Weng, Manolis Kellis, Michael C. Bassik, Alkes L. Price, Michael A. Beer, Roderic Guigó, John A. Stamatoyannopoulos, Erez Lieberman Aiden, William J. Greenleaf, Christina S. Leslie, Lars M. Steinmetz, Anshul Kundaje, Jesse M. Engreitz

## Abstract

Identifying transcriptional enhancers and their target genes is essential for understanding gene regulation and the impact of human genetic variation on disease^1–6^. Here we create and evaluate a resource of >13 million enhancer-gene regulatory interactions across 352 cell types and tissues, by integrating predictive models, measurements of chromatin state and 3D contacts, and large-scale genetic perturbations generated by the ENCODE Consortium^7^. We first create a systematic benchmarking pipeline to compare predictive models, assembling a dataset of 10,411 element-gene pairs measured in CRISPR perturbation experiments, >30,000 fine-mapped eQTLs, and 569 fine-mapped GWAS variants linked to a likely causal gene. Using this framework, we develop a new predictive model, ENCODE-rE2G, that achieves state-of-the-art performance across multiple prediction tasks, demonstrating a strategy involving iterative perturbations and supervised machine learning to build increasingly accurate predictive models of enhancer regulation. Using the ENCODE-rE2G model, we build an encyclopedia of enhancer-gene regulatory interactions in the human genome, which reveals global properties of enhancer networks, identifies differences in the functions of genes that have more or less complex regulatory landscapes, and improves analyses to link noncoding variants to target genes and cell types for common, complex diseases. By interpreting the model, we find evidence that, beyond enhancer activity and 3D enhancer-promoter contacts, additional features guide enhancer-promoter communication including promoter class and enhancer-enhancer synergy. Altogether, these genome-wide maps of enhancer-gene regulatory interactions, benchmarking software, predictive models, and insights about enhancer function provide a valuable resource for future studies of gene regulation and human genetics.
