## Supplementary material for "An encyclopedia of enhancer-gene regulatory interactions in the human genome": Table S3. Features of enhancers, promoters, and enhancer-promoter pairs

### Sheet: Sheet1
Feature set / source	Feature category	Column in feature tables	Feature name in plots	Aggregation function	Fill value for missing values	ENCODE-rE2G_extended	ENCODE-rE2G	DNase-seq + ENCODE HiC	DNase + H3K27ac + avg. HiC	DNase + H3K27ac + ENCODE HiC	Notes
ABC (A: DNase-seq x H3K27ac, C: avg. Hi-C track)	E-P	ABCScoreAvgHicTrack2	ABC_A=DNase x H3K27ac, C=Average Hi-C	sum	0	0	0	0	0	0	ABC score using average Hi-C contact (using only diploid samples of Hi-C)
ABC (A: DNase-seq x H3K27ac, C: avg. Hi-C track)	E-P	3DContactAvgHicTrack2	Contact frequency (average Hi-C)	mean	0	0	1	0	1	0	3d contact using average Hi-C contact (using only diploid samples of Hi-C)
ABC (A: DNase-seq x H3K27ac, C: avg. Hi-C track)	E-P	3DContactAvgHicTrack2_squared	Contact frequency (average Hi-C)^2	mean	0	0	1	0	1	0	3d contact squared using average Hi-C contact (using only diploid samples of Hi-C)
ABC (A: DNase-seq x H3K27ac, C: avg. Hi-C track)	E-P	powerlawContactHicTrack2	Powerlaw contact	mean	0	0	0	0	0	0	Value from powerlaw function to approximate HiC interacrtion frequency as a function of linear distance
ABC (A: DNase-seq x H3K27ac, C: ENCODE Hi-C)	E	normalizedDNase_enh	DNase signal at E	mean	0	1	1	1	1	1	DNase @ Enhancer [ABC’s quantile normalized sum of reads]
ABC (A: DNase-seq x H3K27ac, C: ENCODE Hi-C)	P	normalizedDNase_prom	DNase signal at P	mean	0	1	1	1	1	1	DNase @ Promoter [ABC’s quantile normalized sum of reads]
ABC (A: DNase-seq x H3K27ac, C: ENCODE Hi-C)	E	normalizedH3K27ac_prom	H3K27ac signal at P	mean	0	1	0	0	1	1	H3K27ac @ Promoter [ABC’s quantile normalized sum of reads]
ABC (A: DNase-seq x H3K27ac, C: ENCODE Hi-C)	P	normalizedH3K27ac_enh	H3K27ac signal at E	mean	0	1	0	0	1	1	H3K27ac @ Enhancer [ABC’s quantile normalized sum of reads]
ABC (A: DNase-seq x H3K27ac, C: ENCODE Hi-C)	E	activity_enh	ABC: Activity at E	mean	0	1	0	0	1	1	Activity @ Enhancer
ABC (A: DNase-seq x H3K27ac, C: ENCODE Hi-C)	E-P	3DContact	Contact frequency (ENCODE Hi-C)	mean	0	1	0	1	0	1	3D contact E-G
ABC (A: DNase-seq x H3K27ac, C: ENCODE Hi-C)	E	activity_enh_squared	ABC: (Activity at E)^2	mean	0	1	0	0	1	1	Activity @ Enhancer ^ 2
ABC (A: DNase-seq x H3K27ac, C: ENCODE Hi-C)	E-P	3DContact_squared	(Contact frequency (ENCODE Hi-C))^2	mean	0	1	0	1	0	1	3D contact E-G ^ 2
ABC (A: DNase-seq x H3K27ac, C: ENCODE Hi-C)	P	activity_prom	ABC: Activity at P	mean	0	1	0	0	1	1	Activity @ TSS
ABC (A: DNase-seq x H3K27ac, C: ENCODE Hi-C)	E-P	ABCNumerator	ABC: Numerator	sum	0	1	0	0	0	0	ABC numerator
ABC (A: DNase-seq x H3K27ac, C: ENCODE Hi-C)	E-P	ABCScore	ABC_A=DNase-seq x H3K27ac, C=ENCODE Hi-C	sum	0	1	0	0	1	1	ABC score
ABC (A: DNase-seq x H3K27ac, C: ENCODE Hi-C)	E-P	ABCDenominator	ABC: Denominator	sum	average	1	0	0	0	0	ABC Denominator
ABC (A: DNase-seq x H3K27ac, C: ENCODE Hi-C)	E	sumNearbyEnhancers	Activity of other peaks within 5kb of E	max	0	1	1	1	1	1	How many other nearby enhancers/DNase peaks are there within 5kb (quantitative score [sum of Activities])
ABC (A: DNase-seq x H3K27ac, C: ENCODE Hi-C)	E-P	distanceToTSS	Distance to TSS	max	recompute	1	1	1	1	1	Absolute distance in basepairs from element to target gene TSS
ABC (A: DNase-seq, C: avg. Hi-C track)	E	activityEnhDNaseOnlyAvgHicTrack2_squared	ABC: (DNase signal at E)^2	mean	0	0	1	1	0	0	activity_base_squared from DNase-only ABC run. Equivalent to normalized_dhs ^ 2 for DNase-only ABC runs
ABC (A: DNase-seq, C: avg. Hi-C track)	P	activityPromDNaseOnlyAvgHicTrack2	ABC: (DNase signal at P)^2	mean	0	0	1	1	0	0	activity_prom from DNase-only ABC run
ABC (A: DNase-seq, C: avg. Hi-C track)	E-P	ABCScoreDNaseOnlyAvgHicTrack2	ABC_A=DNase, C=Average Hi-C	sum	0	0	1	1	0	0	ABC score from DNase-only ABC run using average Hi-C contact
CTCF CIA	E-P	PEToutsideNormalized	CTCF PET counts spanning E-P pair	max	0	1	0	0	0	0	total PET count of CTCF loops spans an EP pair normalized by promoter PET counts
CTCF CIA	E-P	PETcrossNormalized	CTCF PET counts crossing E-P pair	max	0	1	0	0	0	0	total PET count of CTCF loops cross or inside an EP pair normalized by promoter PET counts
CTCF CIA	P	promCTCF	CTCF signal at P	max	0	1	0	0	0	0	promoter CTCF ChIP-seq read count
CTCF CIA	E	enhCTCF	CTCF signal at E	max	0	1	0	0	0	0	enhancer CTCF ChIP-seq read count
E-G Correlation	E-P	pearsonCorrelation	DNase E-P correlation (Pearson)	mean	average	0	0	0	0	0	Correlation coefficient based on DNase-seq reads between cCRE - TSS across 89 ENCODE biosamples
E-G Correlation	E-P	spearmanCorrelation	DNase E-P correlation (Spearman)	mean	average	0	0	0	0	0	Correlation coefficient based on DNase-seq reads between cCRE - TSS across 89 ENCODE biosamples
E-G Correlation	E-P	glsCoefficient	DNase E-P correlation (GLS)	mean	average	1	0	0	0	0	GLS coefficient based on DNase-seq reads between cCRE - TSS across 89 ENCODE biosamples
E-G Correlation	E-P	RNApearsonCorrelation	DNase-RNA E-P correlation (Pearson)	mean	average	0	0	0	0	0	Correlation coefficient based on DNase-seq reads between cCRE - TSS across 89 ENCODE biosamples
E-G Correlation	E-P	RNAspearmanCorrelation	DNase-RNA E-P correlation (Spearman)	mean	average	0	0	0	0	0	Correlation coefficient based on DNase-seq reads between cCRE - TSS across 89 ENCODE biosamples
E-G Correlation	E-P	RNAglsCoefficient	DNase-RNA E-P correlation (GLS)	mean	average	0	0	0	0	0	GLS coefficient based on DNase-seq reads between cCRE - TSS across 89 ENCODE biosamples
E-G genomic features	E-P	numTSSEnhGene	# TSSs between E and P	max	0	1	1	1	1	1	Number of protein-coding TSSs between enhancer and gene
E-G genomic features	E	numNearbyEnhancers	# DNase peaks within 5Kb of E	max	0	1	1	1	1	1	How many other nearby enhancers/DNase peaks are there within 5kb
E-G genomic features	E-P	numCandidateEnhGene	# elements between E and P	max	0	1	1	1	1	1	Number of candidate regions between enhancer and gene
ENCODE enhancer activity assays	E	normalizedEP300_enhActivity	EP300 signal at E	mean	0	1	0	0	0	0	ABC enhancer activity computed from ENCODE K562 and GM12878 P300 ChIP-seq
Enhancer weighted correlation	P	averageCorrWeighted	Correlation of ABC scores for gene across cell type	mean	average	1	0	0	0	0	correlation of ABC scores for 100bp bins wihtin 40MB surrounding the gene across 113 cell types weighted by cell type similarity
EpiMap	E-P	EpiMapScore	EpiMap Score	mean	0	1	0	0	0	0	EpiMap E-G score
EPIraction	E-P	RamilWeighted	H3K27ac E-P weighted correlation	mean	average	0	0	0	0	0	Pearson correlation across 1,507 H3K27ac samples, computed by Ramil Nurtdinov
GraphReg	E-P	GraphReg.Score	GraphReg LR Score	max	0	0	0	0	0	0
GraphReg	E	H3K4me3_e_max_L_8	GraphReg: H3K4me3 at E, signal max	max	0	1	0	0	0	0
GraphReg	E	H3K27ac_e_max_L_8	GraphReg: H3K27ac at E, signal max	max	0	0	0	0	0	0
GraphReg	E	DNase_e_max_L_8	GraphReg: DNase at E, signal max	max	0	0	0	0	0	0
GraphReg	E	H3K4me3_e_grad_max_L_8	GraphReg: H3K4me3 at E, gradient max	max	0	1	0	0	0	0
GraphReg	E	H3K27ac_e_grad_max_L_8	GraphReg: H3K27ac at E, gradient max	max	0	1	0	0	0	0
GraphReg	E	DNase_e_grad_max_L_8	GraphReg: DNase at E, gradient max	max	0	1	0	0	0	0
GraphReg	E	H3K4me3_e_grad_min_L_8	GraphReg: H3K4me3 at E, gradient min	max	0	1	0	0	0	0
GraphReg	E	H3K27ac_e_grad_min_L_8	GraphReg: H3K27ac at E, gradient min	max	0	1	0	0	0	0
GraphReg	E	DNase_e_grad_min_L_8	GraphReg: DNase at E, gradient min	max	0	1	0	0	0	0
GraphReg	E-P	H3K4me3_p_max_L_8	GraphReg: H3K4me3 at P, signal max	max	0	1	0	0	0	0
GraphReg	E-P	H3K27ac_p_max_L_8	GraphReg: H3K27ac at P, signal max	max	0	0	0	0	0	0
GraphReg	E-P	DNase_p_max_L_8	GraphReg: DNase at P, signal max	max	0	0	0	0	0	0
GraphReg	E-P	H3K4me3_p_grad_max_L_8	GraphReg: H3K4me3 at P, gradient max	max	0	1	0	0	0	0
GraphReg	E-P	H3K27ac_p_grad_max_L_8	GraphReg: H3K27ac at P, gradient max	max	0	1	0	0	0	0
GraphReg	E-P	DNase_p_grad_max_L_8	GraphReg: DNase at P, gradient max	max	0	1	0	0	0	0
GraphReg	E-P	H3K4me3_p_grad_min_L_8	GraphReg: H3K4me3 at P, gradient min	max	0	1	0	0	0	0
GraphReg	E-P	H3K27ac_p_grad_min_L_8	GraphReg: H3K27ac at P, gradient min	max	0	1	0	0	0	0
GraphReg	E-P	DNase_p_grad_min_L_8	GraphReg: DNase at P, gradient min	max	0	1	0	0	0	0
In-situ Hi-C	E-P	HiCLoopOutsideNormalized	Hi-C loops spanning E-P pair	max	0	1	0	0	0	0
In-situ Hi-C	E-P	HiCLoopCrossNormalized	Hi-C loops crossing E-P pair	max	0	1	0	0	0	0
In-situ Hi-C	E-P	inTAD	In TAD	max	0	1	0	0	0	0	Is the E-G pair in a HiC TAD (binary)?
In-situ Hi-C	E-P	inCCD	In CCD	max	0	1	0	0	0	0	Is the E-G pair in a CTCF contact domain (binary)?
P1P2 promoter class	P	P2PromoterClass	Promoter class (Bergman et al. 2022)		FALSE	1	0	0	0	0	is the promoter predicted to be a P2 element based on the ExP-STARR seq data
PhastCons 30 conservation	E	phastConMax	PhastCons at E	max	average	1	0	0	0	0
phyloP 100 conservation	E	phyloPMax	phyloP at E	max	average	1	0	0	0	0
Ubiquitous expression	P	ubiquitousExpressedGene	Ubiquitously expressed gene		FALSE	1	1	1	1	1	is the gene ubiquitously and uniformly expressed across cell types
