## Supplementary material for "An encyclopedia of enhancer-gene regulatory interactions in the human genome": Table S4. Hi-C files for computing average interaction frequency

### Sheet: Average Track 1
Accession	Description	Type	Mirror URL	MD5SUM	ENCODE URL
ENCSR455KLX	A673 intact Hi-C	CL	https://s3.us-central-1.wasabisys.com/aiden-encode-hic-mirror/mapq30/S5_A673.hic	d5ecae28c3fe95257f7ca0111d87b27e	https://www.encodeproject.org/files/ENCFF129LMU/@@download/ENCFF129LMU.hic
ENCSR820DYU	Caco-2 intact Hi-C	CL	https://s3.us-central-1.wasabisys.com/aiden-encode-hic-mirror/mapq30/S5_Caco2.hic	9f1ad9dda8327267aef06473b6dd3ca8	https://www.encodeproject.org/files/ENCFF234MDO/@@download/ENCFF234MDO.hic
ENCSR118AQZ	Calu3 intact Hi-C	CL	https://s3.us-central-1.wasabisys.com/aiden-encode-hic-mirror/mapq30/S5_Calu3.hic	b8afee275893bbc001c0e187639fa187	https://www.encodeproject.org/files/ENCFF127TPS/@@download/ENCFF127TPS.hic
ENCSR916MFV	GM12878 intact mnase hi-c	CL	https://s3.us-central-1.wasabisys.com/aiden-encode-hic-mirror/mapq30/S5_GM12878.hic	7dd899a8f8938205efec0d9d27380290	https://www.encodeproject.org/files/ENCFF318GOM/@@download/ENCFF318GOM.hic
ENCSR477GZK	HCT116 intact Hi-C	CL	https://s3.us-central-1.wasabisys.com/aiden-encode-hic-mirror/mapq30/S5_HCT116.hic	b74eec26bd44e3867812185fe3ca3cfb	https://www.encodeproject.org/files/ENCFF573OPJ/@@download/ENCFF573OPJ.hic
ENCSR888DEJ	HepG2 intact Hi-C	CL	https://s3.us-central-1.wasabisys.com/aiden-encode-hic-mirror/mapq30/S5_HepG2.hic	22f136dbc6717e3a6d09970979742f23	https://www.encodeproject.org/files/ENCFF807IRK/@@download/ENCFF807IRK.hic
ENCSR707XVJ	HMEC intact Hi-C	CL	https://s3.us-central-1.wasabisys.com/aiden-encode-hic-mirror/mapq30/S5_HMEC.hic	a1e565fca1d4b1fd681adfa072825cbc	https://www.encodeproject.org/files/ENCFF512PQA/@@download/ENCFF512PQA.hic
ENCSR788FBI	HUVEC intact Hi-C	CL	https://s3.us-central-1.wasabisys.com/aiden-encode-hic-mirror/mapq30/S5_HUVEC.hic	af18bc4d4c6df009d0fb569c46c38b9e	https://www.encodeproject.org/files/ENCFF783KQI/@@download/ENCFF783KQI.hic
ENCSR345VTI	IMR-90 intact Hi-C	CL	https://s3.us-central-1.wasabisys.com/aiden-encode-hic-mirror/mapq30/S5_IMR90.hic	588e6252f5ddf47fa78e3c22ca01aca2	https://www.encodeproject.org/files/ENCFF281ILS/@@download/ENCFF281ILS.hic
ENCSR479XDG	K562 intact Hi-C	CL	https://s3.us-central-1.wasabisys.com/aiden-encode-hic-mirror/mapq30/S5_K562.hic	71e5dc072beddbdcda11c9016696e142	https://www.encodeproject.org/files/ENCFF621AIY/@@download/ENCFF621AIY.hic
ENCSR660LPJ	MCF-7 intact Hi-C	CL	https://s3.us-central-1.wasabisys.com/aiden-encode-hic-mirror/mapq30/S5_MCF7.hic	5e8b3be0036694625e027ca45bc7e263	https://www.encodeproject.org/files/ENCFF420JTA/@@download/ENCFF420JTA.hic
ENCSR370TFL	MCF10A intact Hi-C	CL	https://s3.us-central-1.wasabisys.com/aiden-encode-hic-mirror/mapq30/S5_MCF10A.hic	4bcc616be3fc011bab438317d2d532f2	https://www.encodeproject.org/files/ENCFF977XWK/@@download/ENCFF977XWK.hic
ENCSR088BOG	OCI-LY7 intact Hi-C	CL	https://s3.us-central-1.wasabisys.com/aiden-encode-hic-mirror/mapq30/S5_OCILY7.hic	3775181b0e52ee5502d38194c298f4fd	https://www.encodeproject.org/files/ENCFF480KLP/@@download/ENCFF480KLP.hic
ENCSR584RBV	Panc1 intact Hi-C	CL	https://s3.us-central-1.wasabisys.com/aiden-encode-hic-mirror/mapq30/S5_Panc1.hic	d521e6775e19a65d133e3ec4a7df6335	https://www.encodeproject.org/files/ENCFF522YLZ/@@download/ENCFF522YLZ.hic
ENCSR038TZA	PC3 intact Hi-C	CL	https://s3.us-central-1.wasabisys.com/aiden-encode-hic-mirror/mapq30/S5_PC3.hic	13ff5b693cc512d8c3084d4ef4a0e1f6	https://www.encodeproject.org/files/ENCFF322IBI/@@download/ENCFF322IBI.hic
ENCSR859DRK	PC9 intact Hi-C	CL	https://s3.us-central-1.wasabisys.com/aiden-encode-hic-mirror/mapq30/S5_PC9.hic	62e9ca3228f58ed8c002e82446058f2e	https://www.encodeproject.org/files/ENCFF181ROW/@@download/ENCFF181ROW.hic
ENCSR847RHU	Bcell intact Hi-C	T	https://s3.us-central-1.wasabisys.com/aiden-encode-hic-mirror/mapq30/S1_bcell.hic	decd4c6df8308e9d69a21ffcd2468bc7	https://www.encodeproject.org/files/ENCFF076LWH/@@download/ENCFF076LWH.hic
ENCSR351NAI	CB8+ activated intact Hi-C	T	https://s3.us-central-1.wasabisys.com/aiden-encode-hic-mirror/mapq30/S1_cd8_plus_active.hic	403f23aca09df30cfd779c90d3f117a7	https://www.encodeproject.org/files/ENCFF493SFI/@@download/ENCFF493SFI.hic
ENCSR335JYP	CD4+ intact Hi-C	T	https://s3.us-central-1.wasabisys.com/aiden-encode-hic-mirror/mapq30/S1_cd4_plus.hic	7e326f5965b809114885a989d1d81ec3	https://www.encodeproject.org/files/ENCFF958DWQ/@@download/ENCFF958DWQ.hic
ENCSR321BHC	CD8+ intact Hi-C	T	https://s3.us-central-1.wasabisys.com/aiden-encode-hic-mirror/mapq30/S1_cd8_plus.hic	3ae08a9566d18209c6bb4d035cbe442f	https://www.encodeproject.org/files/ENCFF227IIZ/@@download/ENCFF227IIZ.hic
ENCSR236EYO	Monocytes intact Hi-C	T	https://s3.us-central-1.wasabisys.com/aiden-encode-hic-mirror/mapq30/S4_monocytes.hic	231ae64ad77b393a9cdf10ab82a06ff7	https://www.encodeproject.org/files/ENCFF419HFD/@@download/ENCFF419HFD.hic
ENCSR971CJS	NK intact Hi-C	T	https://s3.us-central-1.wasabisys.com/aiden-encode-hic-mirror/mapq30/S4_NK.hic	5092cd05aa4a6efc43b29168a729beb5	https://www.encodeproject.org/files/ENCFF197OWW/@@download/ENCFF197OWW.hic
ENCSR942NSE	uw036-heart-left-ventricle intact HiC	T	https://s3.us-central-1.wasabisys.com/aiden-encode-hic-mirror/mapq30/S2_uw036_lvent.hic	44d06b78deb8f156c969621574fd939e	https://www.encodeproject.org/files/ENCFF251VFA/@@download/ENCFF251VFA.hic
ENCSR908NSV	uw038-heart-right-ventricle intact HiC	T	https://s3.us-central-1.wasabisys.com/aiden-encode-hic-mirror/mapq30/S1_uw038_rvent.hic	2d8368e8af04d7e59d8520064611602f	https://www.encodeproject.org/files/ENCFF663FRL/@@download/ENCFF663FRL.hic
ENCSR898ANZ	W61 adrenal gland intact dnase hic	T	https://s3.us-central-1.wasabisys.com/aiden-encode-hic-mirror/mapq30/S4_w61_adrenal_gland.hic	29a3630e399149857c3a4c56009b139b	https://www.encodeproject.org/files/ENCFF499BVX/@@download/ENCFF499BVX.hic
ENCSR556QHB	w61 cardiac septum intact dnase hic	T	https://s3.us-central-1.wasabisys.com/aiden-encode-hic-mirror/mapq30/S4_w61_cardiac_septum.hic	d2071c900e244441a8fdfee84f2c5679	https://www.encodeproject.org/files/ENCFF081PMO/@@download/ENCFF081PMO.hic
ENCSR439ILZ	w61 colonic mucosa	T	https://s3.us-central-1.wasabisys.com/aiden-encode-hic-mirror/mapq30/S3_W61_colon_mucosa.hic	8ab2d8c540cbaf532d0cf42aa495a4c6	https://www.encodeproject.org/files/ENCFF355NFJ/@@download/ENCFF355NFJ.hic
ENCSR874EIH	w61 right lobe of liver	T	https://s3.us-central-1.wasabisys.com/aiden-encode-hic-mirror/mapq30/S3_W61_right_liver.hic	91c795a990ac17c793808571a37cf545	https://www.encodeproject.org/files/ENCFF705YZH/@@download/ENCFF705YZH.hic
ENCSR160XGG	w61-ovary intact hic dnase	T	https://s3.us-central-1.wasabisys.com/aiden-encode-hic-mirror/mapq30/S1_w61_ovary.hic	ba23a681ecd472f203538108a45e05bf	https://www.encodeproject.org/files/ENCFF156GGD/@@download/ENCFF156GGD.hic
ENCSR173QPK	w61-psoas-muscle intact HiC	T	https://s3.us-central-1.wasabisys.com/aiden-encode-hic-mirror/mapq30/S3_w61_psoas.hic	993aef36e16c51f834d5caf230142328	https://www.encodeproject.org/files/ENCFF625VNK/@@download/ENCFF625VNK.hic
ENCSR892BZA	w62-left-lung intact HiC	T	https://s3.us-central-1.wasabisys.com/aiden-encode-hic-mirror/mapq30/S3_w62_left_lung.hic	5ef24bf464f034d951de623b688abddf	https://www.encodeproject.org/files/ENCFF094KKX/@@download/ENCFF094KKX.hic
ENCSR502GIO	w62-pancreas intact hic dnase	T	https://s3.us-central-1.wasabisys.com/aiden-encode-hic-mirror/mapq30/S4_w62_pancreas.hic	7f1ea91938d7dbdbcf5214c933b1e52b	https://www.encodeproject.org/files/ENCFF586MQY/@@download/ENCFF586MQY.hic
ENCSR753CKM	w63 right lobe of liver intact HIC	T	https://s3.us-central-1.wasabisys.com/aiden-encode-hic-mirror/mapq30/S3_w63_right_liver.hic	550f8e37fa8e82265104440363630ea0	https://www.encodeproject.org/files/ENCFF952JZV/@@download/ENCFF952JZV.hic
ENCSR044YKV	w71-kidney intact dnase hic	T	https://s3.us-central-1.wasabisys.com/aiden-encode-hic-mirror/mapq30/S1_w71_kidney.hic	eb1a06cb33e3f44f88efa5507b914b47	https://www.encodeproject.org/files/ENCFF417GBZ/@@download/ENCFF417GBZ.hic
ENCSR972FIP	w72 left colon intact dnase hic	T	https://s3.us-central-1.wasabisys.com/aiden-encode-hic-mirror/mapq30/S4_w72_left_colon.hic	42138fc057d6c2402ad8a71336fac589	https://www.encodeproject.org/files/ENCFF660JWA/@@download/ENCFF660JWA.hic
ENCSR168PIR	W72 right cardiac atrium intact HIC	T	https://s3.us-central-1.wasabisys.com/aiden-encode-hic-mirror/mapq30/S1_w72_ratrium.hic	0c95c7c09b0521e95b53bf0c36f54c27	https://www.encodeproject.org/files/ENCFF284OEA/@@download/ENCFF284OEA.hic
ENCSR298UUL	W73 left colon intact HIC	T	https://s3.us-central-1.wasabisys.com/aiden-encode-hic-mirror/mapq30/S3_W73_left_colon.hic	32e579a0f217bdfb4c142cc188b381f3	https://www.encodeproject.org/files/ENCFF035BLF/@@download/ENCFF035BLF.hic
ENCSR387RQD	w73 pancreas intact dnase	T	https://s3.us-central-1.wasabisys.com/aiden-encode-hic-mirror/mapq30/S1_w73_pancreas.hic	c3eeea254ae0733e277873f064894f56	https://www.encodeproject.org/files/ENCFF705MKK/@@download/ENCFF705MKK.hic
ENCSR941AMF	w73 posterior vena cava	T	https://s3.us-central-1.wasabisys.com/aiden-encode-hic-mirror/mapq30/S4_w73_post_vena_cava.hic	c8e69eeac92da0819e9a69cb4f0ab1c2	https://www.encodeproject.org/files/ENCFF946RZW/@@download/ENCFF946RZW.hic
ENCSR173VDQ	w73-right-cardiac-atrium intact hic dnase	T	https://s3.us-central-1.wasabisys.com/aiden-encode-hic-mirror/mapq30/S3_w73_ratrium.hic	17529548709e69e684ade43f2ee5eb29	https://www.encodeproject.org/files/ENCFF081NPN/@@download/ENCFF081NPN.hic
ENCSR210LEF	w76 heart left ventricle intact dnase hic	T	https://s3.us-central-1.wasabisys.com/aiden-encode-hic-mirror/mapq30/S3_w76_lvent.hic	54eaf62a5311772d81b6f7e90e82de97	https://www.encodeproject.org/files/ENCFF341WOY/@@download/ENCFF341WOY.hic
ENCSR595UCM	W76 mucosa of descending colon	T	https://s3.us-central-1.wasabisys.com/aiden-encode-hic-mirror/mapq30/S1_w76_desc_colon.hic	6ddc2e250d991179f51b235a5b69e6dd	https://www.encodeproject.org/files/ENCFF579CAR/@@download/ENCFF579CAR.hic
ENCSR749PID	W78 lower lobe of right lung intact HIC	T	https://s3.us-central-1.wasabisys.com/aiden-encode-hic-mirror/mapq30/S1_w78_lr_lung.hic	4b9d99f0ef65bba91871dbd190168e25	https://www.encodeproject.org/files/ENCFF896OFN/@@download/ENCFF896OFN.hic
ENCSR673UZF	W78 upper lobe of right lung intact HIC	T	https://s3.us-central-1.wasabisys.com/aiden-encode-hic-mirror/mapq30/S1_w78_ur_lung.hic	df445e9025da19e1c7eec94a9202d1b4	https://www.encodeproject.org/files/ENCFF304HMS/@@download/ENCFF304HMS.hic
ENCSR538PNC	W80 psoas muscle intact dnase hic	T	https://s3.us-central-1.wasabisys.com/aiden-encode-hic-mirror/mapq30/S4_w80_psoas.hic	84c2f4b02bd24b6a314e5c085e4caf46	https://www.encodeproject.org/files/ENCFF136XCV/@@download/ENCFF136XCV.hic
ENCSR206OUF	w80-mucosa-of-descending-colon-intact dnase HiC	T	https://s3.us-central-1.wasabisys.com/aiden-encode-hic-mirror/mapq30/S1_w80_desc_colon_mucosa.hic	e30d89592ab6a9950c3cd162a3d8a5c2	https://www.encodeproject.org/files/ENCFF309UNV/@@download/ENCFF309UNV.hic
ENCSR872ZCP	w80-ovary intact HiC	T	https://s3.us-central-1.wasabisys.com/aiden-encode-hic-mirror/mapq30/S1_w80_ovary.hic	f41f0d49c0af5f2d29d160d9778375d5	https://www.encodeproject.org/files/ENCFF496GEU/@@download/ENCFF496GEU.hic

### Sheet: Average Track 2 - Diploid only
Accession	Description	Type	Mirror URL	MD5SUM	ENCODE URL
ENCSR916MFV	GM12878 intact mnase hi-c	CL	https://s3.us-central-1.wasabisys.com/aiden-encode-hic-mirror/mapq30/S5_GM12878.hic	7dd899a8f8938205efec0d9d27380290	https://www.encodeproject.org/files/ENCFF318GOM/@@download/ENCFF318GOM.hic
ENCSR707XVJ	HMEC intact Hi-C	CL	https://s3.us-central-1.wasabisys.com/aiden-encode-hic-mirror/mapq30/S5_HMEC.hic	a1e565fca1d4b1fd681adfa072825cbc	https://www.encodeproject.org/files/ENCFF512PQA/@@download/ENCFF512PQA.hic
ENCSR788FBI	HUVEC intact Hi-C	CL	https://s3.us-central-1.wasabisys.com/aiden-encode-hic-mirror/mapq30/S5_HUVEC.hic	af18bc4d4c6df009d0fb569c46c38b9e	https://www.encodeproject.org/files/ENCFF783KQI/@@download/ENCFF783KQI.hic
ENCSR847RHU	Bcell intact Hi-C	T	https://s3.us-central-1.wasabisys.com/aiden-encode-hic-mirror/mapq30/S1_bcell.hic	decd4c6df8308e9d69a21ffcd2468bc7	https://www.encodeproject.org/files/ENCFF076LWH/@@download/ENCFF076LWH.hic
ENCSR351NAI	CB8+ activated intact Hi-C	T	https://s3.us-central-1.wasabisys.com/aiden-encode-hic-mirror/mapq30/S1_cd8_plus_active.hic	403f23aca09df30cfd779c90d3f117a7	https://www.encodeproject.org/files/ENCFF493SFI/@@download/ENCFF493SFI.hic
ENCSR335JYP	CD4+ intact Hi-C	T	https://s3.us-central-1.wasabisys.com/aiden-encode-hic-mirror/mapq30/S1_cd4_plus.hic	7e326f5965b809114885a989d1d81ec3	https://www.encodeproject.org/files/ENCFF958DWQ/@@download/ENCFF958DWQ.hic
ENCSR321BHC	CD8+ intact Hi-C	T	https://s3.us-central-1.wasabisys.com/aiden-encode-hic-mirror/mapq30/S1_cd8_plus.hic	3ae08a9566d18209c6bb4d035cbe442f	https://www.encodeproject.org/files/ENCFF227IIZ/@@download/ENCFF227IIZ.hic
ENCSR236EYO	Monocytes intact Hi-C	T	https://s3.us-central-1.wasabisys.com/aiden-encode-hic-mirror/mapq30/S4_monocytes.hic	231ae64ad77b393a9cdf10ab82a06ff7	https://www.encodeproject.org/files/ENCFF419HFD/@@download/ENCFF419HFD.hic
ENCSR971CJS	NK intact Hi-C	T	https://s3.us-central-1.wasabisys.com/aiden-encode-hic-mirror/mapq30/S4_NK.hic	5092cd05aa4a6efc43b29168a729beb5	https://www.encodeproject.org/files/ENCFF197OWW/@@download/ENCFF197OWW.hic
ENCSR942NSE	uw036-heart-left-ventricle intact HiC	T	https://s3.us-central-1.wasabisys.com/aiden-encode-hic-mirror/mapq30/S2_uw036_lvent.hic	44d06b78deb8f156c969621574fd939e	https://www.encodeproject.org/files/ENCFF251VFA/@@download/ENCFF251VFA.hic
ENCSR908NSV	uw038-heart-right-ventricle intact HiC	T	https://s3.us-central-1.wasabisys.com/aiden-encode-hic-mirror/mapq30/S1_uw038_rvent.hic	2d8368e8af04d7e59d8520064611602f	https://www.encodeproject.org/files/ENCFF663FRL/@@download/ENCFF663FRL.hic
ENCSR898ANZ	W61 adrenal gland intact dnase hic	T	https://s3.us-central-1.wasabisys.com/aiden-encode-hic-mirror/mapq30/S4_w61_adrenal_gland.hic	29a3630e399149857c3a4c56009b139b	https://www.encodeproject.org/files/ENCFF499BVX/@@download/ENCFF499BVX.hic
ENCSR556QHB	w61 cardiac septum intact dnase hic	T	https://s3.us-central-1.wasabisys.com/aiden-encode-hic-mirror/mapq30/S4_w61_cardiac_septum.hic	d2071c900e244441a8fdfee84f2c5679	https://www.encodeproject.org/files/ENCFF081PMO/@@download/ENCFF081PMO.hic
ENCSR439ILZ	w61 colonic mucosa	T	https://s3.us-central-1.wasabisys.com/aiden-encode-hic-mirror/mapq30/S3_W61_colon_mucosa.hic	8ab2d8c540cbaf532d0cf42aa495a4c6	https://www.encodeproject.org/files/ENCFF355NFJ/@@download/ENCFF355NFJ.hic
ENCSR874EIH	w61 right lobe of liver	T	https://s3.us-central-1.wasabisys.com/aiden-encode-hic-mirror/mapq30/S3_W61_right_liver.hic	91c795a990ac17c793808571a37cf545	https://www.encodeproject.org/files/ENCFF705YZH/@@download/ENCFF705YZH.hic
ENCSR160XGG	w61-ovary intact hic dnase	T	https://s3.us-central-1.wasabisys.com/aiden-encode-hic-mirror/mapq30/S1_w61_ovary.hic	ba23a681ecd472f203538108a45e05bf	https://www.encodeproject.org/files/ENCFF156GGD/@@download/ENCFF156GGD.hic
ENCSR173QPK	w61-psoas-muscle intact HiC	T	https://s3.us-central-1.wasabisys.com/aiden-encode-hic-mirror/mapq30/S3_w61_psoas.hic	993aef36e16c51f834d5caf230142328	https://www.encodeproject.org/files/ENCFF625VNK/@@download/ENCFF625VNK.hic
ENCSR892BZA	w62-left-lung intact HiC	T	https://s3.us-central-1.wasabisys.com/aiden-encode-hic-mirror/mapq30/S3_w62_left_lung.hic	5ef24bf464f034d951de623b688abddf	https://www.encodeproject.org/files/ENCFF094KKX/@@download/ENCFF094KKX.hic
ENCSR502GIO	w62-pancreas intact hic dnase	T	https://s3.us-central-1.wasabisys.com/aiden-encode-hic-mirror/mapq30/S4_w62_pancreas.hic	7f1ea91938d7dbdbcf5214c933b1e52b	https://www.encodeproject.org/files/ENCFF586MQY/@@download/ENCFF586MQY.hic
ENCSR753CKM	w63 right lobe of liver intact HIC	T	https://s3.us-central-1.wasabisys.com/aiden-encode-hic-mirror/mapq30/S3_w63_right_liver.hic	550f8e37fa8e82265104440363630ea0	https://www.encodeproject.org/files/ENCFF952JZV/@@download/ENCFF952JZV.hic
ENCSR044YKV	w71-kidney intact dnase hic	T	https://s3.us-central-1.wasabisys.com/aiden-encode-hic-mirror/mapq30/S1_w71_kidney.hic	eb1a06cb33e3f44f88efa5507b914b47	https://www.encodeproject.org/files/ENCFF417GBZ/@@download/ENCFF417GBZ.hic
ENCSR972FIP	w72 left colon intact dnase hic	T	https://s3.us-central-1.wasabisys.com/aiden-encode-hic-mirror/mapq30/S4_w72_left_colon.hic	42138fc057d6c2402ad8a71336fac589	https://www.encodeproject.org/files/ENCFF660JWA/@@download/ENCFF660JWA.hic
ENCSR168PIR	W72 right cardiac atrium intact HIC	T	https://s3.us-central-1.wasabisys.com/aiden-encode-hic-mirror/mapq30/S1_w72_ratrium.hic	0c95c7c09b0521e95b53bf0c36f54c27	https://www.encodeproject.org/files/ENCFF284OEA/@@download/ENCFF284OEA.hic
ENCSR298UUL	W73 left colon intact HIC	T	https://s3.us-central-1.wasabisys.com/aiden-encode-hic-mirror/mapq30/S3_W73_left_colon.hic	32e579a0f217bdfb4c142cc188b381f3	https://www.encodeproject.org/files/ENCFF035BLF/@@download/ENCFF035BLF.hic
ENCSR387RQD	w73 pancreas intact dnase	T	https://s3.us-central-1.wasabisys.com/aiden-encode-hic-mirror/mapq30/S1_w73_pancreas.hic	c3eeea254ae0733e277873f064894f56	https://www.encodeproject.org/files/ENCFF705MKK/@@download/ENCFF705MKK.hic
ENCSR941AMF	w73 posterior vena cava	T	https://s3.us-central-1.wasabisys.com/aiden-encode-hic-mirror/mapq30/S4_w73_post_vena_cava.hic	c8e69eeac92da0819e9a69cb4f0ab1c2	https://www.encodeproject.org/files/ENCFF946RZW/@@download/ENCFF946RZW.hic
ENCSR173VDQ	w73-right-cardiac-atrium intact hic dnase	T	https://s3.us-central-1.wasabisys.com/aiden-encode-hic-mirror/mapq30/S3_w73_ratrium.hic	17529548709e69e684ade43f2ee5eb29	https://www.encodeproject.org/files/ENCFF081NPN/@@download/ENCFF081NPN.hic
ENCSR210LEF	w76 heart left ventricle intact dnase hic	T	https://s3.us-central-1.wasabisys.com/aiden-encode-hic-mirror/mapq30/S3_w76_lvent.hic	54eaf62a5311772d81b6f7e90e82de97	https://www.encodeproject.org/files/ENCFF341WOY/@@download/ENCFF341WOY.hic
ENCSR595UCM	W76 mucosa of descending colon	T	https://s3.us-central-1.wasabisys.com/aiden-encode-hic-mirror/mapq30/S1_w76_desc_colon.hic	6ddc2e250d991179f51b235a5b69e6dd	https://www.encodeproject.org/files/ENCFF579CAR/@@download/ENCFF579CAR.hic
ENCSR749PID	W78 lower lobe of right lung intact HIC	T	https://s3.us-central-1.wasabisys.com/aiden-encode-hic-mirror/mapq30/S1_w78_lr_lung.hic	4b9d99f0ef65bba91871dbd190168e25	https://www.encodeproject.org/files/ENCFF896OFN/@@download/ENCFF896OFN.hic
ENCSR673UZF	W78 upper lobe of right lung intact HIC	T	https://s3.us-central-1.wasabisys.com/aiden-encode-hic-mirror/mapq30/S1_w78_ur_lung.hic	df445e9025da19e1c7eec94a9202d1b4	https://www.encodeproject.org/files/ENCFF304HMS/@@download/ENCFF304HMS.hic
ENCSR538PNC	W80 psoas muscle intact dnase hic	T	https://s3.us-central-1.wasabisys.com/aiden-encode-hic-mirror/mapq30/S4_w80_psoas.hic	84c2f4b02bd24b6a314e5c085e4caf46	https://www.encodeproject.org/files/ENCFF136XCV/@@download/ENCFF136XCV.hic
ENCSR206OUF	w80-mucosa-of-descending-colon-intact dnase HiC	T	https://s3.us-central-1.wasabisys.com/aiden-encode-hic-mirror/mapq30/S1_w80_desc_colon_mucosa.hic	e30d89592ab6a9950c3cd162a3d8a5c2	https://www.encodeproject.org/files/ENCFF309UNV/@@download/ENCFF309UNV.hic
ENCSR872ZCP	w80-ovary intact HiC	T	https://s3.us-central-1.wasabisys.com/aiden-encode-hic-mirror/mapq30/S1_w80_ovary.hic	f41f0d49c0af5f2d29d160d9778375d5	https://www.encodeproject.org/files/ENCFF496GEU/@@download/ENCFF496GEU.hic
