## Supplementary material for "An encyclopedia of enhancer-gene regulatory interactions in the human genome": Table S5. Powerlaw gamma, scale values

### Sheet: powerlaw_values
Hi-C data	Accession	Slope	Intercept
A673_intact_Hi-C	ENCSR455KLX	-0.980711	5.22003
Bcell_intact_Hi-C	ENCSR847RHU	-1.04836	5.39849
Caco-2_intact_Hi-C	ENCSR820DYU	-1.04063	5.77124
Calu3_intact_Hi-C	ENCSR118AQZ	-1.02395	5.73185
CB8+_activated_intact_Hi-C	ENCSR351NAI	-0.969999	5.06965
CD4+_intact_Hi-C	ENCSR335JYP	-0.989436	4.80886
CD8+_intact_Hi-C	ENCSR321BHC	-1.06787	5.72347
GM12878_intact_mnase_hi-c	ENCSR916MFV	-1.04433	5.94318
HCT116_intact_Hi-C	ENCSR477GZK	-0.970191	5.07528
HepG2_intact_Hi-C	ENCSR888DEJ	-1.01214	5.36021
Hi-C Avg Track1		-1.02424	5.95945
Hi-C Avg Track2		-1.05493	6.61949
HMEC_intact_Hi-C	ENCSR707XVJ	-1.06952	6.15855
HUVEC_intact_Hi-C	ENCSR788FBI	-0.998503	5.33147
IMR-90_intact_Hi-C	ENCSR345VTI	-1.08402	6.47241
K562_insitu		-0.848585	3.77755
K562_intact_Hi-C	ENCSR479XDG	-1.00443	5.52205
MCF-7_intact_Hi-C	ENCSR660LPJ	-1.03986	5.91853
MCF10A_intact_Hi-C	ENCSR370TFL	-1.01074	5.50757
Monocytes_intact_Hi-C	ENCSR236EYO	-0.942068	4.4393
NK_intact_Hi-C	ENCSR971CJS	-1.00714	5.14065
OCI-LY7_intact_Hi-C	ENCSR088BOG	-0.986979	5.24587
Panc1_intact_Hi-C	ENCSR584RBV	-0.987363	5.30823
PC3_intact_Hi-C	ENCSR038TZA	-1.05441	6.065
PC9_intact_Hi-C	ENCSR859DRK	-0.940012	4.66265
UW036_heart_right_ventricle_intact_dnase_hic	ENCSR812PIJ	-0.927027	4.47823
uw036-heart-left-ventricle_intact_HiC	ENCSR942NSE	-0.923322	4.43209
uw038-heart-right-ventricle_intact_HiC	ENCSR908NSV	-0.863417	3.70554
uw040-heart-left-ventricle-intact_Dnase	ENCSR385MKW	-0.917952	4.46305
UW040-heart-right-ventricle_intact_HiC	ENCSR315OOJ	-0.938031	4.71913
uw054-heart-left-ventricle-intact_dnase	ENCSR518LPK	-0.934033	4.5679
uw067-heart-right-ventricleintactHiC	ENCSR374OJL	-0.929162	4.5771
uw076-heart-left-ventricle_intact_HiC	ENCSR967VFA	-0.968844	5.11625
uw076-heart-right-ventricle_intact_HiC	ENCSR530DID	-0.935352	4.68237
uw38-heart-left-ventricle_intact_HiC	ENCSR324EJR	-0.91428	4.38607
uw65-heart-left-ventricle_intact_HiC	ENCSR348KEP	-0.948266	4.86108
UW65-heart-right-ventricle_intact_HiC	ENCSR771MVF	-0.936595	4.6552
uw67-heart-left-ventricle_intact_HiC	ENCSR998LLZ	-0.936164	4.66605
uw68_heart_right_ventricle	ENCSR941KKW	-0.90833	4.22637
W61_adrenal_gland_intact_dnase_hic	ENCSR898ANZ	-0.786757	2.62217
w61_cardiac_septum_intact_dnase_hic	ENCSR556QHB	-0.906674	4.31815
w61_colonic_mucosa	ENCSR439ILZ	-0.857384	3.60984
w61_right_lobe_of_liver	ENCSR874EIH	-0.81757	3.02238
w61-ovary_intact_hic_dnase	ENCSR160XGG	-0.789719	2.56742
w61-psoas-muscle_intact_HiC	ENCSR173QPK	-0.935672	4.54922
w62-left-lung_intact_HiC	ENCSR892BZA	-0.81555	2.9776
w62-pancreas_intact_hic_dnase	ENCSR502GIO	-0.830191	3.15736
w63_right_lobe_of_liver_intact_HIC	ENCSR753CKM	-0.820705	3.04713
w71-kidney_intact_dnase_hic	ENCSR044YKV	-0.802751	2.7561
w72_left_colon_intact_dnase_hic	ENCSR972FIP	-0.738398	1.82136
W72_right_cardiac_atrium_intact_HIC	ENCSR168PIR	-0.880457	3.96211
w73_heart_left_ventricle_intact_dnase_hic	ENCSR498AFT	-0.963825	4.93939
W73_left_colon_intact_HIC	ENCSR298UUL	-0.787105	2.59816
w73_pancreas_intact_dnase	ENCSR387RQD	-0.852172	3.45105
w73_posterior_vena_cava	ENCSR941AMF	-0.824251	3.07256
w73-right-cardiac-atrium_intact_hic_dnase	ENCSR173VDQ	-0.914462	4.30467
w76_heart_left_ventricle_intact_dnase_hic	ENCSR210LEF	-0.927825	4.42727
W76_mucosa_of_descending_colon	ENCSR595UCM	-0.822108	2.97347
w76_right_cardiac_atrium_intact_dnase_hic	ENCSR994DPD	-0.888079	3.9269
w76-heart-right-ventricle_intact_dnase_hic	ENCSR591SNM	-0.967912	4.93203
w78_left_cardiac_atrium	ENCSR975NRV	-0.855515	3.58967
W78_left_ventricle_myocardium_inferior_intact_Hi-C	ENCSR352EGR	-0.887567	3.99105
w78_lower_lobe_of_left_lung_intact_dnase_hic	ENCSR068FXF	-0.814178	2.82039
W78_lower_lobe_of_right_lung_intact_HIC	ENCSR749PID	-0.834294	3.0763
W78_right_ventricle_myocardium_inferior_intact_HIC	ENCSR921BHU	-0.949998	4.73799
W78_upper_lobe_of_right_lung_intact_HIC	ENCSR673UZF	-0.810721	2.8467
w78-leftventmyosup_intact_Mnase_HiC	ENCSR333BMU	-0.886483	4.00541
w78-right-cardiac-atrium-intact_dnase_hic	ENCSR503LWK	-0.810216	2.91386
w78-right-ventricle-myocardium-superior-intact_dnase_hic	ENCSR476RFQ	-0.907319	4.24114
W80_psoas_muscle_intact_dnase_hic	ENCSR538PNC	-0.900982	4.05122
w80-mucosa-of-descending-colon-intact_dnase_HiC	ENCSR206OUF	-0.789749	2.54245
w80-ovary_intact_HiC	ENCSR872ZCP	-0.800913	2.77912
