## Supplementary material for "An encyclopedia of enhancer-gene regulatory interactions in the human genome": Table S6. Input DNase-DNase correlation

### Sheet: eg_correlation_dnase
Sample	DNase-seq Accession
A673_ID_2649	ENCFF261YSH, ENCFF860UCH
AG04450_ID_361	ENCFF477CQU
aorta_ID_2340	ENCFF934AZP
ascending_aorta_ID_2758	ENCFF396JLE
astrocyte_ID_2376	ENCFF639ETA
bipolar_neuron_ID_2650	ENCFF125JWY, ENCFF772EJG
body_of_pancreas_ID_2666	ENCFF611ZEI
brain_microvascular_endothelial_cell_ID_2308	ENCFF598PRH, ENCFF438RES
breast_epithelium_ID_2114	ENCFF106NEF
cardiac_muscle_cell_ID_363	ENCFF405BAG
CD14-positive_monocyte_ID_370	ENCFF975UDE
CD4-positive_alpha-beta_T_cell_ID_120	ENCFF765CHC
CD8-positive_alpha-beta_T_cell_ID_148	ENCFF551PHG
colonic_mucosa_ID_2118	ENCFF946UKJ
coronary_artery_ID_2664	ENCFF732RWK
endothelial_cell_of_umbilical_vein_ID_351	ENCFF016SEB
epithelial_cell_of_prostate_ID_2659	ENCFF477OTZ
fibroblast_of_dermis_ID_2639	ENCFF159HRT
fibroblast_of_lung_ID_272	ENCFF237FTW
gastrocnemius_medialis_ID_2090	ENCFF513STI
GM12878_ID_2724	ENCFF467CXY
GM23338_ID_2088	ENCFF376XJI
H1_ID_364	ENCFF733TCL
H9_ID_413	ENCFF244JVV
HAP-1_ID_2606	ENCFF162WTC, ENCFF443OOK
HCT116_ID_2645	ENCFF166PCV
heart_left_ventricle_ID_169	ENCFF558NDU
heart_right_ventricle_ID_232	ENCFF287TWO
HeLa-S3_ID_389	ENCFF610LUN
hepatocyte_ID_2623	ENCFF071UJW
HL-60_ID_359	ENCFF310NAD
IMR-90_ID_2627	ENCFF618FFB
iPS_DF_19.11_ID_2663	ENCFF966PEX
iPS_DF_6.9_ID_2647	ENCFF138HXB
K562_ID_2644	ENCFF860XAE
Karpas-422_ID_2661	ENCFF046SMR, ENCFF438PJC
keratinocyte_ID_2339	ENCFF474YKG
large_intestine_ID_2397	ENCFF672GFS
left_lung_ID_2346	ENCFF050APU
left_ventricle_myocardium_inferior_ID_2378	ENCFF616QAS
liver_ID_411	ENCFF427KDL
lower_lobe_of_left_lung_ID_55	ENCFF816ANC
lung_ID_2152	ENCFF369PHJ
mammary_epithelial_cell_ID_2625	ENCFF296UEM
MCF-7_ID_353	ENCFF429VEC
mesenchymal_stem_cell_ID_2749	ENCFF474HCY
mesendoderm_ID_2640	ENCFF585KAH
middle_frontal_area_46_ID_414	ENCFF507QWT
MM.1S_ID_2179	ENCFF319IZZ
muscle_of_leg_ID_2610	ENCFF861RFY
muscle_of_trunk_ID_2601	ENCFF268CMB
myotube_ID_2176	ENCFF806BLV
natural_killer_cell_ID_2608	ENCFF989PWI
NCI-H929_ID_2604	ENCFF910XNY, ENCFF369NRI
neuronal_stem_cell_ID_2716	ENCFF204GFI
osteoblast_ID_2177	ENCFF977LFT
ovary_ID_325	ENCFF072TLG
Panc1_ID_2630	ENCFF313EDO
pancreas_ID_274	ENCFF456GDF
Peyers_patch_ID_2698	ENCFF799FGK
placenta_ID_391	ENCFF446RVL
prostate_gland_ID_2763	ENCFF084DLF
psoas_muscle_ID_2122	ENCFF215SXQ
right_atrium_auricular_region_ID_2728	ENCFF068EYV
right_cardiac_atrium_ID_322	ENCFF369ITQ
right_lobe_of_liver_ID_383	ENCFF427BNB
RWPE2_ID_2121	ENCFF512AOX, ENCFF407ORW
sigmoid_colon_ID_2752	ENCFF531YYI
SJCRH30_ID_2119	ENCFF477YUQ, ENCFF102QDV
SJSA1_ID_368	ENCFF726YVN, ENCFF177HIF
skeletal_muscle_myoblast_ID_2714	ENCFF372SZT
small_intestine_ID_2547	ENCFF272EZX
small_intestine_ID_2550	ENCFF272EZX
spinal_cord_ID_2635	ENCFF765CIP
spleen_ID_1	ENCFF932JKV
stomach_ID_2411	ENCFF939RXC
suprapubic_skin_ID_2750	ENCFF134TIX
T-cell_ID_61	ENCFF126MXQ
testis_ID_2718	ENCFF882ETO
thoracic_aorta_ID_2344	ENCFF818DQZ
thymus_ID_2379	ENCFF931TGW
thyroid_gland_ID_2682	ENCFF355MYX
tibial_artery_ID_2651	ENCFF641PPV
tibial_nerve_ID_2180	ENCFF647TLU
transverse_colon_ID_2733	ENCFF568ZEU
trophoblast_cell_ID_2596	ENCFF139OOY
upper_lobe_of_left_lung_ID_2310	ENCFF824KSF
uterus_ID_2745	ENCFF130PVC
WERI-Rb-1_ID_2137	ENCFF639GFQ
