## Supplementary material for "An encyclopedia of enhancer-gene regulatory interactions in the human genome": Table S7. Input DNase-RNA correlation

### Sheet: Sheet1
Biosample term name	Biosample term id	Donor(s)	DNase-seq Accession	RNase-seq Accession
neuronal_stem_cell	CL:0000047	ENCDO000AAW	ENCFF204GFI	ENCFF780IHA
T-cell	CL:0000084	ENCDO685OXD	ENCFF152MXL	ENCFF502AZI
mesenchymal_stem_cell	CL:0000134	ENCDO000AAW	ENCFF701GQV	ENCFF159FLF
hepatocyte	CL:0000182	ENCDO222AAA	ENCFF538CJS	ENCFF497TJL
myocyte	CL:0000187	ENCDO000ACW	ENCFF139KTJ	ENCFF314BVO
mesodermal_cell	CL:0000222	ENCDO221AAA	ENCFF604YMS	ENCFF479HOA
endodermal_cell	CL:0000223	ENCDO222AAA	ENCFF308CYR	ENCFF760DEP
B_cell	CL:0000236	ENCDO579CCQ	ENCFF448DRO	ENCFF474IAB
keratinocyte	CL:0000312	ENCDO268AAA	ENCFF474YKG	ENCFF223GBX
trophoblast_cell	CL:0000351	ENCDO333OMW	ENCFF143HYS	ENCFF031EPL
skeletal_muscle_myoblast	CL:0000515	ENCDO094AAA	ENCFF253FMQ	ENCFF785NKG
natural_killer_cell	CL:0000623	ENCDO028NGF	ENCFF506IQQ	ENCFF834TAI
CD4-positive,_alpha-beta_T_cell	CL:0000624	ENCDO134JGU	ENCFF246DLQ	ENCFF361FER
CD8-positive,_alpha-beta_T_cell	CL:0000625	ENCDO028NGF	ENCFF523JBQ	ENCFF343HHX
cardiac_muscle_cell	CL:0000746	ENCDO221AAA	ENCFF062FBQ	ENCFF619LYC
naive B cell	CL:0000788	ENCDO270AAA	ENCFF392OAH	ENCFF918UCH
CD4-positive,_CD25-positive,_alpha-beta_regulatory_T_cell	CL:0000792	ENCDO290AAA	ENCFF609IPF	ENCFF204ZPB
naive_thymus-derived_CD4-positive,_alpha-beta_T_cell	CL:0000895	ENCDO178AAA	ENCFF216KVD	ENCFF257XER
naive_thymus-derived_CD8-positive,_alpha-beta_T_cell	CL:0000900	ENCDO830ROH	ENCFF769RXI	ENCFF207FEV
naive thymus-derived CD8-positive, alpha-beta T cell	CL:0000900	ENCDO739OLY	ENCFF024BHN	ENCFF957MGN
CD8-positive,_alpha-beta_memory_T_cell	CL:0000909	ENCDO166AGR	ENCFF356WGA	ENCFF694FXV
CD8-positive, alpha-beta memory T cell	CL:0000909	ENCDO739OLY	ENCFF461QHE	ENCFF421URR
CD14-positive monocyte	CL:0001054	ENCDO266AAA	ENCFF175LRM	ENCFF179PSX
common_myeloid_progenitor,_CD34-positive	CL:0001059	ENCDO410ZKA	ENCFF335FAH	ENCFF199WJV
mammary_epithelial_cell	CL:0002327	ENCDO343AAA	ENCFF296UEM	ENCFF061OMD
fibroblast_of_lung	CL:0002553	ENCDO333AAA	ENCFF268NZP	ENCFF412KNK
endothelial_cell_of_umbilical_vein	CL:0002618	ENCDO000AAS	ENCFF016SEB	ENCFF997PHW
fibroblast_of_skin_of_back	CL:0011022	ENCDO597UXW	ENCFF486ECD	ENCFF621ZHU
foreskin_keratinocyte	CL:1001606	ENCDO047TBB	ENCFF518UKM	ENCFF423MWU
fibroblast_of_skin_of_abdomen	CL:2000013	ENCDO576LXR	ENCFF906YYA	ENCFF138AWC
Jurkat,_Clone_E6-1	CLO:0007045	ENCDO000AAY	ENCFF443NXJ	ENCFF279WMO
A549	EFO:0001086	ENCDO000AAZ	ENCFF048PFJ	ENCFF499XPZ
A549	EFO:0001086	ENCDO000AAZ	ENCFF037NDD	ENCFF981HOQ
A549	EFO:0001086	ENCDO000AAZ	ENCFF008YUA	ENCFF203NNS
HepG2	EFO:0001187	ENCDO000AAC	ENCFF878RGP	ENCFF336WOX
IMR-90	EFO:0001196	ENCDO000AAX	ENCFF361OWP	ENCFF942MTU
MCF-7	EFO:0001203	ENCDO000AAE	ENCFF199OSH	ENCFF579SSX
HT1080	EFO:0002059	ENCDO033CRF	ENCFF033IBX	ENCFF754UAP
K562	EFO:0002067	ENCDO000AAD	ENCFF325RTP	ENCFF939LDL
Panc1	EFO:0002713	ENCDO000ABB	ENCFF313EDO	ENCFF911UFE
BJ	EFO:0002779	ENCDO000AAG	ENCFF721ZFV	ENCFF477JDG
GM12878	EFO:0002784	ENCDO000AAK	ENCFF467CXY	ENCFF935TRK
GM12891	EFO:0002785	ENCDO000ACA	ENCFF755VVY	ENCFF758DWT
GM12892	EFO:0002786	ENCDO000AAL	ENCFF674CWG	ENCFF135GZP
HeLa-S3	EFO:0002791	ENCDO000AAB	ENCFF610LUN	ENCFF300TMZ
HCT116	EFO:0002824	ENCDO000ABE	ENCFF166PCV	ENCFF092ZUO
H1	EFO:0003042	ENCDO000AAW	ENCFF188RKP	ENCFF582HOU
NCI-H460	EFO:0003044	ENCDO267PTG	ENCFF117GRF	ENCFF543BHV
LHCN-M2	EFO:0005714	ENCDO000ACW	ENCFF498ZTB	ENCFF369ZZI
SK-MEL-5	EFO:0005720	ENCDO338AAA	ENCFF679LFL	ENCFF702SUE
SK-N-DZ	EFO:0005721	ENCDO340AAA	ENCFF137RKG	ENCFF916MTO
GM23248	EFO:0005723	ENCDO336AAA	ENCFF417OQG	ENCFF091LWO
BE2C	EFO:0005725	ENCDO000ACQ	ENCFF338YEG	ENCFF585MBQ
AG04450	EFO:0006270	ENCDO001AAA	ENCFF477CQU	ENCFF569EUR
GM23338	EFO:0007950	ENCDO336AAA	ENCFF376XJI	ENCFF204QFN
fibroblast_of_skin_of_scalp	NTR:0000524	ENCDO576LXR	ENCFF351UST	ENCFF385POO
mesendoderm	NTR:0000856	ENCDO000AAW	ENCFF585KAH	ENCFF700YLR
large_intestine	UBERON:0000059	ENCDO087TLK	ENCFF353UBK	ENCFF246EVH
testis	UBERON:0000473	ENCDO836UAR	ENCFF882ETO	ENCFF416QUL
stomach	UBERON:0000945	ENCDO652XOU	ENCFF497DYX	ENCFF700TIR
aorta	UBERON:0000947	ENCDO575WHY	ENCFF381CDO	ENCFF939QXU
heart	UBERON:0000948	ENCDO006AAA	ENCFF022OEC	ENCFF646WRS
brain	UBERON:0000955	ENCDO708OLI	ENCFF425GUX	ENCFF272FZL
ovary	UBERON:0000992	ENCDO927DEI	ENCFF026RIM	ENCFF306DIV
sigmoid_colon	UBERON:0001159	ENCDO793LXB	ENCFF531YYI	ENCFF700ZXN
renal_pelvis	UBERON:0001224	ENCDO576LXR	ENCFF155UHI	ENCFF057IOJ
urinary_bladder	UBERON:0001255	ENCDO647EYG	ENCFF351RLC	ENCFF403EQO
pancreas	UBERON:0001264	ENCDO528BHB	ENCFF025CEB	ENCFF696QDX
pancreas	UBERON:0001264	ENCDO424HVB	ENCFF219VNL	ENCFF091ALA
muscle_of_leg	UBERON:0001383	ENCDO676JUB	ENCFF586FPS	ENCFF715VKW
muscle_of_arm	UBERON:0001499	ENCDO597UXW	ENCFF969UXJ	ENCFF314AMC
muscle_of_trunk	UBERON:0001774	ENCDO920LST	ENCFF199QGQ	ENCFF476CTL
placenta	UBERON:0001987	ENCDO060OTP	ENCFF244ILB	ENCFF150SPZ
lung	UBERON:0002048	ENCDO647EYG	ENCFF018HHL	ENCFF906UNV
right_cardiac_atrium	UBERON:0002078	ENCDO520EJG	ENCFF104IKA	ENCFF935LMI
heart_right_ventricle	UBERON:0002080	ENCDO411EVD	ENCFF843ZFJ	ENCFF748VWG
heart_left_ventricle	UBERON:0002084	ENCDO039RUH	ENCFF558NDU	ENCFF346ANG
spleen	UBERON:0002106	ENCDO307OVZ	ENCFF708RJG	ENCFF977XRF
liver	UBERON:0002107	ENCDO987XTQ	ENCFF427KDL	ENCFF825RZF
small_intestine	UBERON:0002108	ENCDO058AAA	ENCFF058UUA	ENCFF475LJJ
kidney	UBERON:0002113	ENCDO065EIP	ENCFF151RPQ	ENCFF598STD
right_lung	UBERON:0002167	ENCDO453STB	ENCFF502ZYO	ENCFF619JER
left_lung	UBERON:0002168	ENCDO375VTO	ENCFF481OYE	ENCFF954WNL
spinal_cord	UBERON:0002240	ENCDO300THQ	ENCFF395YAT	ENCFF477LRS
muscle_of_back	UBERON:0002324	ENCDO837QWL	ENCFF702HUL	ENCFF601DQN
adrenal_gland	UBERON:0002369	ENCDO132ASK	ENCFF836PAN	ENCFF295BLS
thymus	UBERON:0002370	ENCDO859GXV	ENCFF619BOF	ENCFF682ZFE
forelimb_muscle	UBERON:0003662	ENCDO012PVK	ENCFF513HSP	ENCFF848IBR
hindlimb_muscle	UBERON:0003663	ENCDO249ZDZ	ENCFF028KIR	ENCFF087NOX
left_kidney	UBERON:0004538	ENCDO245RIZ	ENCFF944OLK	ENCFF120GFG
renal_cortex_interstitium	UBERON:0005270	ENCDO380HQH	ENCFF857XLA	ENCFF258MDF
psoas_muscle	UBERON:0008450	ENCDO006AAA	ENCFF215SXQ	ENCFF533HNU
left_renal_pelvis	UBERON:0018115	ENCDO327QNA	ENCFF743IBP	ENCFF374ZVY
right_renal_pelvis	UBERON:0018116	ENCDO513BVP	ENCFF341WBU	ENCFF292WME
left_renal_cortex_interstitium	UBERON:0018117	ENCDO513BVP	ENCFF034LXG	ENCFF194WOT
right_renal_cortex_interstitium	UBERON:0018118	ENCDO378UAU	ENCFF613UDL	ENCFF749JMN
