## Supplementary material for "An encyclopedia of enhancer-gene regulatory interactions in the human genome": Table S8. GraphReg_LR input data

### Sheet: GraphReg_LR features
Feature	K562	GM12878
GraphReg: H3K4me3 at E, signal max	ENCSR999JLO	ENCSR476SAS
GraphReg: H3K27ac at E, signal max	ENCSR999JLO	ENCSR476SAS
GraphReg: DNase at E, signal max	ENCSR999JLO	ENCSR476SAS
GraphReg: H3K4me3 at E, gradient max	ENCSR999JLO	ENCSR476SAS
GraphReg: H3K27ac at E, gradient max	ENCSR999JLO	ENCSR476SAS
GraphReg: DNase at E, gradient max	ENCSR999JLO	ENCSR476SAS
GraphReg: H3K4me3 at E, gradient min	ENCSR999JLO	ENCSR476SAS
GraphReg: H3K27ac at E, gradient min	ENCSR999JLO	ENCSR476SAS
GraphReg: DNase at E, gradient min	ENCSR999JLO	ENCSR476SAS
GraphReg: H3K4me3 at P, signal max	ENCSR999JLO	ENCSR476SAS
GraphReg: H3K27ac at P, signal max	ENCSR999JLO	ENCSR476SAS
GraphReg: DNase at P, signal max	ENCSR999JLO	ENCSR476SAS
GraphReg: H3K4me3 at P, gradient max	ENCSR999JLO	ENCSR476SAS
GraphReg: H3K27ac at P, gradient max	ENCSR999JLO	ENCSR476SAS
GraphReg: DNase at P, gradient max	ENCSR999JLO	ENCSR476SAS
GraphReg: H3K4me3 at P, gradient min	ENCSR999JLO	ENCSR476SAS
GraphReg: H3K27ac at P, gradient min	ENCSR999JLO	ENCSR476SAS
GraphReg: DNase at P, gradient min	ENCSR999JLO	ENCSR476SAS
Distance to TSS	ENCSR999JLO	ENCSR999JLO

### Sheet: GraphReg_LR predictions
Predictions	K562	GM12878
element gene links	ENCSR999JLO	ENCSR476SAS
thresholded element gene links	ENCSR999JLO	ENCSR476SAS

### Sheet: GraphReg input data
Assay	Accession	Biosample	File type	Biological replicate
CAGE	ENCFF366MWI	K562	bam	2
CAGE	ENCFF754FAU	K562	bam	1
H3K4me3 ChIP-seq	ENCFF668LJP	K562	bam	2
H3K4me3 ChIP-seq	ENCFF692UOC	K562	bam	1
H3K27ac ChIP-seq	ENCFF790GFL	K562	bam	2
DNase-seq	ENCFF860XAE	K562	bam	2
Hi-C	ENCFF725EXS	K562	hic	1,2
Assay	Accession	Biosample	File type	Biological replicate
CAGE	ENCFF002MHE	GM12878	bam	2
CAGE	ENCFF928ULT	GM12878	bam	1
H3K4me3 ChIP-seq	ENCFF113TPH	GM12878	bam	2
H3K4me3 ChIP-seq	ENCFF799DPR	GM12878	bam	1
H3K27ac ChIP-seq	ENCFF645BAL	GM12878	bam	1
DNase-seq	ENCFF467CXY	GM12878	bam	1
Hi-C	ENCFF318GOM	GM12878	hic	1
