## Supplementary material for "An encyclopedia of enhancer-gene regulatory interactions in the human genome": Table S9. EPIraction metadata

### Sheet: Biosamples
Biosample term name	EPIraction tissue	EPIraction description	Synapse ID	Synapse URL
hematopoietic stem cell	Blood.Hematopoietic.Stem	enhancer gene links in blood hematopoietic stem cells	syn52344049	https://www.synapse.org/#!Synapse:syn52344049
bone marrow cell	Blood.Leukemia.BluePrint_ALL	enhancer gene links in acute lymphocytic leukemia (ALL) cells from BluePrint	syn52344076	https://www.synapse.org/#!Synapse:syn52344076
lymphocyte	Blood.Leukemia.BluePrint_CLL	enhancer gene links in chronic lymphocytic leukemia (CLL) cells from BluePrint	syn52344090	https://www.synapse.org/#!Synapse:syn52344090
Jurkat	Blood.Leukemia.Jurkat	enhancer gene links in Jurkat cell line	syn52344051	https://www.synapse.org/#!Synapse:syn52344051
lymphoblastoid cell line	Blood.Lymphoblastoid.Lupus	enhancer gene links in lymphoblastoid cells from the patients with systemic lupus erythematosus from GSE116193	syn52344096	https://www.synapse.org/#!Synapse:syn52344096
B cell	Blood.Lymphoid.B_cell	enhancer gene links in B cells	syn52344061	https://www.synapse.org/#!Synapse:syn52344061
CD4-positive, alpha-beta T cell	Blood.Lymphoid.CD4_conventional	enhancer gene links in conventional CD4 T cells	syn52344050	https://www.synapse.org/#!Synapse:syn52344050
CD4-positive, alpha-beta memory T cell	Blood.Lymphoid.CD4_memory	enhancer gene links in memory CD4 T cells	syn52344099	https://www.synapse.org/#!Synapse:syn52344099
CD4-positive, CD25-positive, alpha-beta regulatory T cell	Blood.Lymphoid.CD4_regulatory	enhancer gene links in regulatory CD4 T cells	syn52344057	https://www.synapse.org/#!Synapse:syn52344057
CD8-positive, alpha-beta T cell	Blood.Lymphoid.CD8_conventional	enhancer gene links in conventional CD8 T cells	syn52344080	https://www.synapse.org/#!Synapse:syn52344080
GM12878	Blood.Lymphoid.GM12878	enhancer gene links in GM12878 cell line	syn52344092	https://www.synapse.org/#!Synapse:syn52344092
natural killer cell	Blood.Lymphoid.NK_cell	enhancer gene links in natural killer cells	syn52344072	https://www.synapse.org/#!Synapse:syn52344072
dendritic cell	Blood.Myeloid.Dendritic	enhancer gene links in dendritic cells	syn52344112	https://www.synapse.org/#!Synapse:syn52344112
erythroblast	Blood.Myeloid.Erythroblast	enhancer gene links in erythroblast cells	syn52344063	https://www.synapse.org/#!Synapse:syn52344063
K562	Blood.Myeloid.K562	enhancer gene links in K562 cell line	syn52344095	https://www.synapse.org/#!Synapse:syn52344095
macrophage	Blood.Myeloid.Macrophage	enhancer gene links in macrophages	syn52344078	https://www.synapse.org/#!Synapse:syn52344078
monocyte	Blood.Myeloid.Monocyte	enhancer gene links in monocytes	syn52344094	https://www.synapse.org/#!Synapse:syn52344094
THP-1	Blood.Myeloid.THP1	enhancer gene links in THP1 cell line	syn52344115	https://www.synapse.org/#!Synapse:syn52344115
plasma cell	Blood.Myeloma.Multiple	enhancer gene links in different multiple myeloma cell lines	syn52344067	https://www.synapse.org/#!Synapse:syn52344067
entorhinal cortex	Brain.Alzheimer.Control	enhancer gene links in brain entorhinal cortex, control samples from GSE102538	syn52344079	https://www.synapse.org/#!Synapse:syn52344079
entorhinal cortex	Brain.Alzheimer.Disease	enhancer gene links in brain entorhinal cortex, Alzheimer disease samples from GSE102538	syn52344106	https://www.synapse.org/#!Synapse:syn52344106
middle frontal area 46	Brain.Alzheimer.Encode	enhancer gene links in brain middle frontal area 46, Alzheimer disease samples from Rush Alzheimer’s Disease Study	syn52344066	https://www.synapse.org/#!Synapse:syn52344066
amygdala	Brain.Amygdala	enhancer gene links in brain amygdala samples	syn52344054	https://www.synapse.org/#!Synapse:syn52344054
cerebral cortex	Brain.Cortex.Primary	enhancer gene links in brain cortex samples	syn52344055	https://www.synapse.org/#!Synapse:syn52344055
neural progenitor cell	Brain.Neural.Progenitor	enhancer gene links in neural progenitor cells	syn52344053	https://www.synapse.org/#!Synapse:syn52344053
neuronal stem cell	Brain.Neural.Stem.Cells	enhancer gene links in neural stem cells	syn52344108	https://www.synapse.org/#!Synapse:syn52344108
SK-N-SH	Brain.Neuroblastoma	enhancer gene links in neuroblastoma cell lines	syn52344062	https://www.synapse.org/#!Synapse:syn52344062
neuron	Brain.Neurons	enhancer gene links in neurons	syn52344103	https://www.synapse.org/#!Synapse:syn52344103
MCF-7	Breast.Adenocarcinoma.MCF7	enhancer gene links in MCF7 cell line	syn52344058	https://www.synapse.org/#!Synapse:syn52344058
MDA-MB-231	Breast.Adenocarcinoma.MDA-MB-231	enhancer gene links in MDA-MB-231 cell line	syn52344081	https://www.synapse.org/#!Synapse:syn52344081
T47D	Breast.Adenocarcinoma.T-47D	enhancer gene links in T-47D cell line	syn52344073	https://www.synapse.org/#!Synapse:syn52344073
MCF 10A	Breast.MCF10A	enhancer gene links in MCF10A cell line	syn52344064	https://www.synapse.org/#!Synapse:syn52344064
HCT116	Digestive.Colon.Carcinoma.HCT116	enhancer gene links in HCT116 cell line	syn52344110	https://www.synapse.org/#!Synapse:syn52344110
colon	Digestive.Colon.GSE156614.Control	enhancer gene links in normal colon samples from GSE156614	syn52344105	https://www.synapse.org/#!Synapse:syn52344105
colon	Digestive.Colon.GSE156614.Tumor	enhancer gene links in colon cancer samples from GSE156614	syn52344085	https://www.synapse.org/#!Synapse:syn52344085
colon	Digestive.Colon.GSE77737.Carcinoma	enhancer gene links in colon cancer samples from GSE77737	syn52344101	https://www.synapse.org/#!Synapse:syn52344101
colon	Digestive.Colon.Primary.Mix	enhancer gene links in primary colon samples	syn52344075	https://www.synapse.org/#!Synapse:syn52344075
esophagus	Digestive.Esophageal.Adenocarcinoma	enhancer gene links in esophageal adenocarcinoma samples	syn52344098	https://www.synapse.org/#!Synapse:syn52344098
intestine	Digestive.GIST.Cancer.GSE162213	enhancer gene links in gastrointestinal stromal tumors from GSE162213	syn52344088	https://www.synapse.org/#!Synapse:syn52344088
intestinal epithelium	Digestive.Intestine.Organoids	enhancer gene links in intestinal epithelial organoids from GSE103476	syn52344060	https://www.synapse.org/#!Synapse:syn52344060
stomach	Digestive.Stomach.Primary	enhancer gene links in primary stomach samples	syn52344059	https://www.synapse.org/#!Synapse:syn52344059
RCC 7860	Kidney.Adenocarcinoma.786O	enhancer gene links in 786-O cell line	syn52344082	https://www.synapse.org/#!Synapse:syn52344082
nephron tubule	Kidney.Carcinoma.CCRCC	enhancer gene links in clear cell renal cell carcinoma samples	syn52344068	https://www.synapse.org/#!Synapse:syn52344068
HEK293	Kidney.Like.Carcinoma.HEK293	enhancer gene links in HEK293 cell line	syn52344118	https://www.synapse.org/#!Synapse:syn52344118
kidney	Kidney.Primary	enhancer gene links in primay kidney samples	syn52344065	https://www.synapse.org/#!Synapse:syn52344065
HepG2	Liver.Carcinoma.HepG2	enhancer gene links in HepG2 cell line	syn52344089	https://www.synapse.org/#!Synapse:syn52344089
liver	Liver.Primary	enhancer gene links in primary liver samples	syn52344104	https://www.synapse.org/#!Synapse:syn52344104
A549	Lung.Adenocarcinoma.A549	enhancer gene links in A549 cell line	syn52344074	https://www.synapse.org/#!Synapse:syn52344074
fibroblast of lung	Lung.Fibroblast	enhancer gene links in lung fibroblasts	syn52344083	https://www.synapse.org/#!Synapse:syn52344083
lung	Lung.Primary	enhancer gene links in primary lung samples	syn52344087	https://www.synapse.org/#!Synapse:syn52344087
adipose tissue	Mesenchyme.Adipose	enhancer gene links in adipose samples	syn52344100	https://www.synapse.org/#!Synapse:syn52344100
osteoblast	Mesenchyme.Bone.Ewing.Sarcoma	enhancer gene links in bone Ewing sarcoma samples	syn52344111	https://www.synapse.org/#!Synapse:syn52344111
osteoblast	Mesenchyme.Bone.Osteosarcoma	enhancer gene links in osteosarcoma samples	syn52344077	https://www.synapse.org/#!Synapse:syn52344077
endothelial cell of coronary artery	Mesenchyme.Endothelial.HAEC	enhancer gene links in aortic endothelial cells from GSE102538	syn52344091	https://www.synapse.org/#!Synapse:syn52344091
endothelial cell of umbilical vein	Mesenchyme.Endothelial.HUVEC	enhancer gene links in endothelial cells of umbilical vein	syn52344069	https://www.synapse.org/#!Synapse:syn52344069
mesenchymal stem cell	Mesenchyme.Stem	enhancer gene links in mesenchymal stem cells	syn52344097	https://www.synapse.org/#!Synapse:syn52344097
astrocyte	Brain.Astrocyte	enhancer gene links in astrocytes	syn52344109	https://www.synapse.org/#!Synapse:syn52344109
ependymal cell	Brain.Ependymoma	enhancer gene links in primary ependymoma samples	syn52344093	https://www.synapse.org/#!Synapse:syn52344093
astrocyte	Brain.Glioblastoma.GSE145646	enhancer gene links in primary glioblastoma samples from GSE145646	syn52344056	https://www.synapse.org/#!Synapse:syn52344056
astrocyte	Brain.Glioblastoma.Stem	enhancer gene links in glioblastoma stem cell lines from GSE119755	syn52344052	https://www.synapse.org/#!Synapse:syn52344052
heart	Muscle.Heart	enhancer gene links in primary heart samples	syn52344071	https://www.synapse.org/#!Synapse:syn52344071
mesenchymal stem cell	Muscle.Rhabdomyosarcoma	enhancer gene links in rhabdomyosarcoma samples	syn52344084	https://www.synapse.org/#!Synapse:syn52344084
skeletal muscle tissue	Muscle.Skeletal	enhancer gene links in seletal muscle samples	syn52344070	https://www.synapse.org/#!Synapse:syn52344070
aortic smooth muscle cell	Muscle.Smooth.Artery	enhancer gene links in artery smooth muscle cells	syn52344086	https://www.synapse.org/#!Synapse:syn52344086
endometrium	Ovary.Endometriosis	enhancer gene links in endometriosis samples	syn52344102	https://www.synapse.org/#!Synapse:syn52344102
pancreas	Pancreas.Adenocarcinoma.Primary	enhancer gene links in parimary pancreas adenocarcinoma samples	syn52344107	https://www.synapse.org/#!Synapse:syn52344107
islet of Langerhans	Pancreas.Islets	enhancer gene links in pancreatic islets cells	syn52344114	https://www.synapse.org/#!Synapse:syn52344114
pancreas	Pancreas.Primary.Body	enhancer gene links in primary pancreas samples	syn52344113	https://www.synapse.org/#!Synapse:syn52344113
esophagus squamous epithelium	Pharyngeal.Squamous.Carcinoma	enhancer gene links in pharyngeal squamous carcinoma samples	syn52344117	https://www.synapse.org/#!Synapse:syn52344117
H9	Pluripotent.hESCs.H9	enhancer gene links in H9 hESCs	syn52344126	https://www.synapse.org/#!Synapse:syn52344126
embryonic stem cell	Pluripotent.hESCs.Rest	enhancer gene links in hESCs	syn52344121	https://www.synapse.org/#!Synapse:syn52344121
iPSC	Pluripotent.iPSCs	enhancer gene links in iPSCs	syn52344116	https://www.synapse.org/#!Synapse:syn52344116
prostate gland	Prostate.Adenocarcinoma.LuCaP	enhancer gene links in primary LuCaP prostate adenocarcinoma samples from GSE161948	syn52344123	https://www.synapse.org/#!Synapse:syn52344123
prostate gland	Prostate.Primary	enhancer gene links in pimary prostate samples	syn52344124	https://www.synapse.org/#!Synapse:syn52344124
skin epidermis	Skin.Basal.Cell.Carcinoma	enhancer gene links in basal cell carcinoma of skin samples	syn52344119	https://www.synapse.org/#!Synapse:syn52344119
fibroblast of dermis	Skin.Fibroblast	enhancer gene links in skin fibroblasts	syn52344127	https://www.synapse.org/#!Synapse:syn52344127
keratinocyte	Skin.Keratinocyte	enhancer gene links in skin keratinocytes	syn52344125	https://www.synapse.org/#!Synapse:syn52344125
spleen	Spleen.Primary	enhancer gene links in primary spleen samples	syn52344120	https://www.synapse.org/#!Synapse:syn52344120
HeLa	Uterus.Adenocarcinoma.HeLa	enhancer gene links in HeLa cell line	syn52344122	https://www.synapse.org/#!Synapse:syn52344122

### Sheet: Biosamples.back
Biosample term name	EPIraction tissue	EPIraction description
hematopoietic stem cell	Blood.Hematopoietic.Stem	enhancer gene links in blood hematopoietic stem cells
bone marrow cell	Blood.Leukemia.AML.Primary	enhancer gene links in acute myeloid leukemia from GSE117994
bone marrow cell	Blood.Leukemia.BluePrint_ALL	enhancer gene links in acute lymphocytic leukemia (ALL) cells from BluePrint
lymphocyte	Blood.Leukemia.BluePrint_CLL	enhancer gene links in chronic lymphocytic leukemia (CLL) cells from BluePrint
Jurkat	Blood.Leukemia.Jurkat	enhancer gene links in Jurkat cell line
lymphoblastoid cell line	Blood.Lymphoblastoid.Lupus	enhancer gene links in lymphoblastoid cells from the patients with systemic lupus erythematosus from GSE116193
B cell	Blood.Lymphoid.B_cell	enhancer gene links in B cells
CD4-positive, alpha-beta T cell	Blood.Lymphoid.CD4_conventional	enhancer gene links in conventional CD4 T cells
CD4-positive, alpha-beta memory T cell	Blood.Lymphoid.CD4_memory	enhancer gene links in memory CD4 T cells
CD4-positive, CD25-positive, alpha-beta regulatory T cell	Blood.Lymphoid.CD4_regulatory	enhancer gene links in regulatory CD4 T cells
CD8-positive, alpha-beta T cell	Blood.Lymphoid.CD8_conventional	enhancer gene links in conventional CD8 T cells
GM12878	Blood.Lymphoid.GM12878	enhancer gene links in GM12878 cell line
natural killer cell	Blood.Lymphoid.NK_cell	enhancer gene links in natural killer cells
dendritic cell	Blood.Myeloid.Dendritic	enhancer gene links in dendritic cells
erythroblast	Blood.Myeloid.Erythroblast	enhancer gene links in erythroblast cells
K562	Blood.Myeloid.K562	enhancer gene links in K562 cell line
macrophage	Blood.Myeloid.Macrophage	enhancer gene links in macrophages
monocyte	Blood.Myeloid.Monocyte	enhancer gene links in monocytes
THP-1	Blood.Myeloid.THP1	enhancer gene links in THP1 cell line
plasma cell	Blood.Myeloma.Multiple	enhancer gene links in different multiple myeloma cell lines
entorhinal cortex	Brain.Alzheimer.Control	enhancer gene links in brain entorhinal cortex, control samples from GSE102538
entorhinal cortex	Brain.Alzheimer.Disease	enhancer gene links in brain entorhinal cortex, Alzheimer disease samples from GSE102538
middle frontal area 46	Brain.Alzheimer.Encode	enhancer gene links in brain middle frontal area 46, Alzheimer disease samples from Rush Alzheimer’s Disease Study
amygdala	Brain.Amygdala	enhancer gene links in brain amygdala samples
cerebral cortex	Brain.Cortex.Primary	enhancer gene links in brain cortex samples
neural crest cell	Brain.Neural.Crest	enhancer gene links in neural crest cells
neural progenitor cell	Brain.Neural.Progenitor	enhancer gene links in neural progenitor cells
neuronal stem cell	Brain.Neural.Stem.Cells	enhancer gene links in neural stem cells
SK-N-SH	Brain.Neuroblastoma	enhancer gene links in neuroblastoma cell lines
neuron	Brain.Neurons	enhancer gene links in neurons
MCF-7	Breast.Adenocarcinoma.MCF7	enhancer gene links in MCF7 cell line
MDA-MB-231	Breast.Adenocarcinoma.MDA-MB-231	enhancer gene links in MDA-MB-231 cell line
T47D	Breast.Adenocarcinoma.T-47D	enhancer gene links in T-47D cell line
MCF 10A	Breast.MCF10A	enhancer gene links in MCF10A cell line
colon	Digestive.Colon.Primary.Mix	enhancer gene links in primary colon samples
intestinal epithelium	Digestive.Intestine.Organoids	enhancer gene links in intestinal epithelial organoids from GSE103476
stomach	Digestive.Stomach.Primary	enhancer gene links in primary stomach samples
RCC 7860	Kidney.Adenocarcinoma.786O	enhancer gene links in 786-O cell line
nephron tubule	Kidney.Carcinoma.CCRCC	enhancer gene links in clear cell renal cell carcinoma samples
HEK293	Kidney.Like.Carcinoma.HEK293	enhancer gene links in HEK293 cell line
kidney	Kidney.Primary	enhancer gene links in primay kidney samples
HepG2	Liver.Carcinoma.HepG2	enhancer gene links in HepG2 cell line
liver	Liver.Primary	enhancer gene links in primary liver samples
A549	Lung.Adenocarcinoma.A549	enhancer gene links in A549 cell line
fibroblast of lung	Lung.Fibroblast	enhancer gene links in lung fibroblasts
lung	Lung.Primary	enhancer gene links in primary lung samples
adipose tissue	Mesenchyme.Adipose	enhancer gene links in adipose samples
osteoblast	Mesenchyme.Bone.Ewing.Sarcoma	enhancer gene links in bone Ewing sarcoma samples
osteoblast	Mesenchyme.Bone.Osteosarcoma	enhancer gene links in osteosarcoma samples
endothelial cell of coronary artery	Mesenchyme.Endothelial.HAEC	enhancer gene links in aortic endothelial cells from GSE102538
endothelial cell of umbilical vein	Mesenchyme.Endothelial.HUVEC	enhancer gene links in endothelial cells of umbilical vein
mesenchymal stem cell	Mesenchyme.Stem	enhancer gene links in mesenchymal stem cells
astrocyte	Microglia.Astrocyte	enhancer gene links in astrocytes
ependymal cell	Microglia.Ependymoma	enhancer gene links in primary ependymoma samples
astrocyte	Microglia.Glioblastoma.GSE145646	enhancer gene links in primary glioblastoma samples from GSE145646
astrocyte	Microglia.Glioblastoma.Stem	enhancer gene links in glioblastoma stem cell lines from GSE119755
heart	Muscle.Heart	enhancer gene links in primary heart samples
mesenchymal stem cell	Muscle.Rhabdomyosarcoma	enhancer gene links in rhabdomyosarcoma samples
skeletal muscle tissue	Muscle.Skeletal	enhancer gene links in seletal muscle samples
aortic smooth muscle cell	Muscle.Smooth.Artery	enhancer gene links in artery smooth muscle cells
endometrium	Ovary.Endometriosis	enhancer gene links in endometriosis samples
pancreas	Pancreas.Adenocarcinoma.Primary	enhancer gene links in parimary pancreas adenocarcinoma samples
islet of Langerhans	Pancreas.Islets	enhancer gene links in pancreatic islets cells
pancreas	Pancreas.Primary.Body	enhancer gene links in primary pancreas samples
esophagus squamous epithelium	Pharyngeal.Squamous.Carcinoma	enhancer gene links in pharyngeal squamous carcinoma samples
H9	Pluripotent.hESCs.H9	enhancer gene links in H9 hESCs
embryonic stem cell	Pluripotent.hESCs.Rest	enhancer gene links in hESCs
iPSC	Pluripotent.iPSCs	enhancer gene links in iPSCs
prostate gland	Prostate.Adenocarcinoma.LuCaP	enhancer gene links in primary LuCaP prostate adenocarcinoma samples from GSE161948
prostate gland	Prostate.Primary	enhancer gene links in pimary prostate samples
skin epidermis	Skin.Basal.Cell.Carcinoma	enhancer gene links in basal cell carcinoma of skin samples
skin epidermis	Skin.Epidermis	enhancer gene links in skin samples
fibroblast of dermis	Skin.Fibroblast	enhancer gene links in skin fibroblasts
keratinocyte	Skin.Keratinocyte	enhancer gene links in skin keratinocytes
spleen	Spleen.Primary	enhancer gene links in primary spleen samples
HeLa	Uterus.Adenocarcinoma.HeLa	enhancer gene links in HeLa cell line
myometrial cell	Uterus.Primary.Myometrium	enhancer gene links in uterine myometrium samples
