## Supplementary material for "An encyclopedia of enhancer-gene regulatory interactions in the human genome": Table S10. ENCODE-rE2G extended input data

### Sheet: ENCODE-rE2G_extended
Feature	K562	GM12878
DNase signal at E	ENCFF635RHY	ENCFF969CYX
DNase signal at P	ENCFF635RHY	ENCFF969CYX
H3K27ac signal at P	ENCFF635RHY	ENCFF969CYX
H3K27ac signal at E	ENCFF635RHY	ENCFF969CYX
ABC: Activity at E	ENCFF635RHY	ENCFF969CYX
Contact frequency (Intact Hi-C)	ENCFF635RHY	ENCFF969CYX
ABC: (Activity at E)^2	ENCFF635RHY	ENCFF969CYX
(Contact frequency (Intact Hi-C))^2	ENCFF635RHY	ENCFF969CYX
ABC: Activity at P	ENCFF635RHY	ENCFF969CYX
ABC: Numerator	ENCFF635RHY	ENCFF969CYX
ABC Score	ENCFF635RHY	ENCFF969CYX
ABC: Denominator	ENCFF635RHY	ENCFF969CYX
Distance to TSS	ENCFF635RHY	ENCFF969CYX
CTCF PET counts spanning E-P pair	ENCFF118PBQ	ENCFF780PGS
CTCF PET counts crossing E-P pair	ENCFF118PBQ	ENCFF780PGS
CTCF signal at P	ENCFF221XPQ	ENCFF637RGD
CTCF signal at E	ENCFF221XPQ	ENCFF637RGD
GraphReg: H3K4me3 at E, signal max	ENCSR999JLO	ENCSR476SAS
GraphReg: H3K4me3 at E, gradient max	ENCSR999JLO	ENCSR476SAS
GraphReg: H3K27ac at E, gradient max	ENCSR999JLO	ENCSR476SAS
GraphReg: DNase at E, gradient max	ENCSR999JLO	ENCSR476SAS
GraphReg: H3K4me3 at E, gradient min	ENCSR999JLO	ENCSR476SAS
GraphReg: H3K27ac at E, gradient min	ENCSR999JLO	ENCSR476SAS
GraphReg: DNase at E, gradient min	ENCSR999JLO	ENCSR476SAS
GraphReg: H3K4me3 at P, signal max	ENCSR999JLO	ENCSR476SAS
GraphReg: H3K4me3 at P, gradient max	ENCSR999JLO	ENCSR476SAS
GraphReg: H3K27ac at P, gradient max	ENCSR999JLO	ENCSR476SAS
GraphReg: DNase at P, gradient max	ENCSR999JLO	ENCSR476SAS
GraphReg: H3K4me3 at P, gradient min	ENCSR999JLO	ENCSR476SAS
GraphReg: H3K27ac at P, gradient min	ENCSR999JLO	ENCSR476SAS
GraphReg: DNase at P, gradient min	ENCSR999JLO	ENCSR476SAS
Hi-C loops spanning E-P pair	ENCFF693XIL	ENCFF349MFF
Hi-C loops crossing E-P pair	ENCFF693XIL	ENCFF349MFF
In TAD	ENCFF271SAF	ENCFF156ECM
In CCD	ENCFF118PBQ	ENCFF780PGS
EP300 signal at E	ENCFF163FSR	ENCFF349MFF
EpiMap Score	https://personal.broadinstitute.org/bjames/epimap/linking_ENCODE4/linking_collated_BSS00762.bed.gz	https://personal.broadinstitute.org/bjames/epimap/linking_ENCODE4/linking_collated_BSS00439.bed.gz
DNase E-P correlation (GLS)	ENCSR144DFE	ENCSR144DFE
# TSSs between E and P	see Methods	see Methods
# elements between E and P	see Methods	see Methods
# DNase peaks within 5Kb of E	see Methods	see Methods
Activity of other peaks within 5kb of E	see Methods	see Methods
Correlation of ABC scores for gene across cell type	https://www.synapse.org/#!Synapse:syn52335760	https://www.synapse.org/#!Synapse:syn52335760
PhastCons at E	https://www.synapse.org/#!Synapse:syn52335762	https://www.synapse.org/#!Synapse:syn52335763
phyloP at E	https://www.synapse.org/#!Synapse:syn52335764	https://www.synapse.org/#!Synapse:syn52335761
Promoter class (Bergman et al. 2022)	https://www.synapse.org/#!Synapse:syn52335758	https://www.synapse.org/#!Synapse:syn52335758
Ubiquitously expressed gene	https://www.synapse.org/#!Synapse:syn52335759	https://www.synapse.org/#!Synapse:syn52335759
ENCODE-rE2G extended predictions	ENCSR328LMT	ENCSR252PIL

### Sheet: ENCODE-rE2G DNase + Intact Hi−C
Feature	K562
Distance to TSS	ENCFF744UQD
DNase signal at E	ENCFF744UQD
DNase signal at P	ENCFF744UQD
Contact frequency (Intact Hi-C)	ENCFF744UQD
ABC: (Activity at E)^2	ENCFF744UQD
(Contact frequency (Intact Hi-C))^2	ENCFF744UQD
ABC Score	ENCFF744UQD
# TSSs between E and P	see Methods
# DNase peaks within 5Kb of E	see Methods
Activity of other peaks within 5kb of E	see Methods
Ubiquitously expressed gene	https://www.synapse.org/#!Synapse:syn52335759
# elements between E and P	see Methods

### Sheet: ENCODE-rE2G DNase + H3K27ac
Feature	K562
Distance to TSS	ENCFF393IPC
DNase signal at E	ENCFF393IPC
DNase signal at P	ENCFF393IPC
H3K27ac signal at E	ENCFF393IPC
H3K27ac signal at P	ENCFF393IPC
ABC: Activity at E	ENCFF393IPC
Contact frequency (Intact Hi-C)	ENCFF393IPC
ABC: (Activity at E)^2	ENCFF393IPC
(Contact frequency (Intact Hi-C))^2	ENCFF393IPC
ABC: Activity at P	ENCFF393IPC
ABC Score	ENCFF393IPC
# TSSs between E and P	see Methods
# DNase peaks within 5Kb of E	see Methods
Activity of other peaks within 5kb of E	see Methods
Ubiquitously expressed gene	https://www.synapse.org/#!Synapse:syn52335759
# elements between E and P	see Methods

### Sheet: ENCODE-rE2G DNase + H3K27ac + I
Feature	K562
Distance to TSS	ENCFF635RHY
DNase signal at E	ENCFF635RHY
DNase signal at P	ENCFF635RHY
H3K27ac signal at E	ENCFF635RHY
H3K27ac signal at P	ENCFF635RHY
ABC: Activity at E	ENCFF635RHY
Contact frequency (Intact Hi-C)	ENCFF635RHY
ABC: (Activity at E)^2	ENCFF635RHY
(Contact frequency (Intact Hi-C))^2	ENCFF635RHY
ABC: Activity at P	ENCFF635RHY
ABC Score	ENCFF635RHY
# TSSs between E and P	see Methods
# DNase peaks within 5Kb of E	see Methods
Activity of other peaks within 5kb of E	see Methods
Ubiquitously expressed gene	https://www.synapse.org/#!Synapse:syn52335759
# elements between E and P	see Methods
