## Supplementary material for "An encyclopedia of enhancer-gene regulatory interactions in the human genome": Table S11. Baseline predictors input data and predictions

### Sheet: baseline_supp_table
Sample	DNase-seq peaks	DNase-seq reads	H3K27ac ChIP-seq reads	DHS_synapse_id	DHS_synapse_url	ABC_synapse_id	ABC_synapse_url
A673_ID_2649	ENCFF558GBK, ENCFF794LGM	ENCFF261YSH, ENCFF860UCH	ENCFF054PXI, ENCFF215WZQ	syn52237232	https://www.synapse.org/#!Synapse:syn52237232	syn52237410	https://www.synapse.org/#!Synapse:syn52237410
AG04450_ID_361	ENCFF530OPL, ENCFF379TQE	ENCFF477CQU	ENCFF485LDV	syn52237218	https://www.synapse.org/#!Synapse:syn52237218	syn52237399	https://www.synapse.org/#!Synapse:syn52237399
CD14-positive_monocyte_ID_370	ENCFF771GZH	ENCFF975UDE	ENCFF068YQE	syn52237219	https://www.synapse.org/#!Synapse:syn52237219	syn52237400	https://www.synapse.org/#!Synapse:syn52237400
CD4-positive_alpha-beta_T_cell_ID_120	ENCFF859OCM	ENCFF765CHC	ENCFF051JGL	syn52237260	https://www.synapse.org/#!Synapse:syn52237260
CD8-positive_alpha-beta_T_cell_ID_148	ENCFF464EKW	ENCFF551PHG	ENCFF009JJU	syn52237254	https://www.synapse.org/#!Synapse:syn52237254
GM12878_ID_2724	ENCFF195QAV, ENCFF762CRQ	ENCFF467CXY	ENCFF645BAL	syn52237255	https://www.synapse.org/#!Synapse:syn52237255	syn52237424	https://www.synapse.org/#!Synapse:syn52237424
GM23338_ID_2088	ENCFF580UGT	ENCFF376XJI	ENCFF421TFQ, ENCFF206NOQ	syn52237190	https://www.synapse.org/#!Synapse:syn52237190
H1_ID_364	ENCFF708VFY	ENCFF733TCL	ENCFF104RJG	syn52237189	https://www.synapse.org/#!Synapse:syn52237189	syn52237380	https://www.synapse.org/#!Synapse:syn52237380
H9_ID_413	ENCFF243SGT	ENCFF244JVV	ENCFF709WUL	syn52237239	https://www.synapse.org/#!Synapse:syn52237239	syn52237412	https://www.synapse.org/#!Synapse:syn52237412
HAP-1_ID_2606	ENCFF231TRG, ENCFF061YKH	ENCFF162WTC, ENCFF443OOK	ENCFF742SZS, ENCFF525ADD	syn52237246	https://www.synapse.org/#!Synapse:syn52237246	syn52237417	https://www.synapse.org/#!Synapse:syn52237417
HCT116_ID_2645	ENCFF527GRA, ENCFF547FKC	ENCFF166PCV	ENCFF799ZUN, ENCFF977FPK	syn52237251	https://www.synapse.org/#!Synapse:syn52237251	syn52237421	https://www.synapse.org/#!Synapse:syn52237421
HL-60_ID_359	ENCFF048NMK, ENCFF351TBZ	ENCFF310NAD	ENCFF364IVU, ENCFF510IXN	syn52237202	https://www.synapse.org/#!Synapse:syn52237202	syn52237389	https://www.synapse.org/#!Synapse:syn52237389
HeLa-S3_ID_389	ENCFF053MLU, ENCFF353HPO	ENCFF610LUN	ENCFF712QHJ	syn52237243	https://www.synapse.org/#!Synapse:syn52237243	syn52237415	https://www.synapse.org/#!Synapse:syn52237415
IMR-90_ID_2627	ENCFF417EEA	ENCFF618FFB	ENCFF188JME	syn52237224	https://www.synapse.org/#!Synapse:syn52237224	syn52237404	https://www.synapse.org/#!Synapse:syn52237404
K562_ID_2644	ENCFF638QFS, ENCFF784DIM	ENCFF860XAE	ENCFF790GFL	syn52237226	https://www.synapse.org/#!Synapse:syn52237226	syn52237405	https://www.synapse.org/#!Synapse:syn52237405
Karpas-422_ID_2661	ENCFF012ADG, ENCFF898UUD	ENCFF046SMR, ENCFF438PJC	ENCFF680GBK, ENCFF910FWF	syn52237249	https://www.synapse.org/#!Synapse:syn52237249	syn52237419	https://www.synapse.org/#!Synapse:syn52237419
MCF-7_ID_353	ENCFF250GOB, ENCFF738JPE	ENCFF429VEC	ENCFF595GSO	syn52237187	https://www.synapse.org/#!Synapse:syn52237187	syn52237378	https://www.synapse.org/#!Synapse:syn52237378
MM.1S_ID_2179	ENCFF720OWT	ENCFF319IZZ	ENCFF498RUH	syn52237197	https://www.synapse.org/#!Synapse:syn52237197	syn52237386	https://www.synapse.org/#!Synapse:syn52237386
NCI-H929_ID_2604	ENCFF757IJO, ENCFF505RYO	ENCFF910XNY, ENCFF369NRI	ENCFF670RFC, ENCFF230NOF	syn52237214	https://www.synapse.org/#!Synapse:syn52237214	syn52237395	https://www.synapse.org/#!Synapse:syn52237395
Panc1_ID_2630	ENCFF650TJF, ENCFF412OUB	ENCFF313EDO	ENCFF146CFC	syn52237229	https://www.synapse.org/#!Synapse:syn52237229	syn52237407	https://www.synapse.org/#!Synapse:syn52237407
Peyers_patch_ID_2698	ENCFF892ARW	ENCFF799FGK	ENCFF705UNY	syn52237203	https://www.synapse.org/#!Synapse:syn52237203
RWPE2_ID_2121	ENCFF326QQQ, ENCFF813AKH	ENCFF512AOX, ENCFF407ORW	ENCFF246EDR, ENCFF132EYY	syn52237216	https://www.synapse.org/#!Synapse:syn52237216	syn52237397	https://www.synapse.org/#!Synapse:syn52237397
SJCRH30_ID_2119	ENCFF716DYT, ENCFF428YSY	ENCFF477YUQ, ENCFF102QDV	ENCFF743FZM, ENCFF721URQ	syn52237217	https://www.synapse.org/#!Synapse:syn52237217	syn52237398	https://www.synapse.org/#!Synapse:syn52237398
SJSA1_ID_368	ENCFF785CSL, ENCFF013DKA	ENCFF726YVN, ENCFF177HIF	ENCFF174GEJ, ENCFF238CFV	syn52237274	https://www.synapse.org/#!Synapse:syn52237274	syn52237435	https://www.synapse.org/#!Synapse:syn52237435
T-cell_ID_61	ENCFF842BPR	ENCFF126MXQ	ENCFF961CNU	syn52237241	https://www.synapse.org/#!Synapse:syn52237241
WERI-Rb-1_ID_2137	ENCFF742TFP, ENCFF382VDY	ENCFF639GFQ	ENCFF463ZHF, ENCFF574GEM	syn52237188	https://www.synapse.org/#!Synapse:syn52237188	syn52237379	https://www.synapse.org/#!Synapse:syn52237379
aorta_ID_2340	ENCFF411IZW	ENCFF934AZP	ENCFF233YWT	syn52237265	https://www.synapse.org/#!Synapse:syn52237265	syn52237429	https://www.synapse.org/#!Synapse:syn52237429
ascending_aorta_ID_2758	ENCFF022EYN	ENCFF396JLE	ENCFF328YXI	syn52237201	https://www.synapse.org/#!Synapse:syn52237201
astrocyte_ID_2376	ENCFF746QWU	ENCFF639ETA	ENCFF500ZIA	syn52237228	https://www.synapse.org/#!Synapse:syn52237228
bipolar_neuron_ID_2650	ENCFF182MFO, ENCFF447OQT	ENCFF125JWY, ENCFF772EJG	ENCFF354HMZ, ENCFF292IFV	syn52237259	https://www.synapse.org/#!Synapse:syn52237259	syn52237427	https://www.synapse.org/#!Synapse:syn52237427
body_of_pancreas_ID_2666	ENCFF825YYC	ENCFF611ZEI	ENCFF753ZLD	syn52237234	https://www.synapse.org/#!Synapse:syn52237234
brain_microvascular_endothelial_cell_ID_2308	ENCFF696KIS, ENCFF463OQZ	ENCFF598PRH, ENCFF438RES	ENCFF713SNQ, ENCFF887PLJ	syn52237256	https://www.synapse.org/#!Synapse:syn52237256	syn52237425	https://www.synapse.org/#!Synapse:syn52237425
breast_epithelium_ID_2114	ENCFF557QSP	ENCFF106NEF	ENCFF324ZJH	syn52237267	https://www.synapse.org/#!Synapse:syn52237267
cardiac_muscle_cell_ID_363	ENCFF746SBA, ENCFF870EKF	ENCFF405BAG	ENCFF044HUP	syn52237269	https://www.synapse.org/#!Synapse:syn52237269	syn52237431	https://www.synapse.org/#!Synapse:syn52237431
colonic_mucosa_ID_2118	ENCFF519VQD	ENCFF946UKJ	ENCFF282AQV	syn52237230	https://www.synapse.org/#!Synapse:syn52237230	syn52237408	https://www.synapse.org/#!Synapse:syn52237408
coronary_artery_ID_2664	ENCFF267ICU	ENCFF732RWK	ENCFF055DES	syn52237223	https://www.synapse.org/#!Synapse:syn52237223	syn52237403	https://www.synapse.org/#!Synapse:syn52237403
endothelial_cell_of_umbilical_vein_ID_351	ENCFF662INP, ENCFF145RIZ	ENCFF016SEB	ENCFF034UBN	syn52237248	https://www.synapse.org/#!Synapse:syn52237248
epithelial_cell_of_prostate_ID_2659	ENCFF239WLL, ENCFF464CNH	ENCFF477OTZ	ENCFF406KDL, ENCFF544ZNG	syn52237212	https://www.synapse.org/#!Synapse:syn52237212	syn52237393	https://www.synapse.org/#!Synapse:syn52237393
fibroblast_of_dermis_ID_2639	ENCFF560CLW, ENCFF934XSL	ENCFF159HRT	ENCFF097AWZ	syn52237198	https://www.synapse.org/#!Synapse:syn52237198	syn52237387	https://www.synapse.org/#!Synapse:syn52237387
fibroblast_of_lung_ID_272	ENCFF645AAM, ENCFF083VTI	ENCFF237FTW	ENCFF174VQX	syn52237257	https://www.synapse.org/#!Synapse:syn52237257
gastrocnemius_medialis_ID_2090	ENCFF599SNK	ENCFF513STI	ENCFF859JWV	syn52237186	https://www.synapse.org/#!Synapse:syn52237186
heart_left_ventricle_ID_169	ENCFF458QDV	ENCFF558NDU	ENCFF730PAZ	syn52237220	https://www.synapse.org/#!Synapse:syn52237220
heart_right_ventricle_ID_232	ENCFF521JOO	ENCFF287TWO	ENCFF205TFT	syn52237233	https://www.synapse.org/#!Synapse:syn52237233
hepatocyte_ID_2623	ENCFF089ZNM	ENCFF071UJW	ENCFF061UBY	syn52237247	https://www.synapse.org/#!Synapse:syn52237247	syn52237418	https://www.synapse.org/#!Synapse:syn52237418
iPS_DF_19.11_ID_2663	ENCFF172GXY	ENCFF966PEX	ENCFF821TYU, ENCFF461LZB	syn52237191	https://www.synapse.org/#!Synapse:syn52237191	syn52237381	https://www.synapse.org/#!Synapse:syn52237381
iPS_DF_6.9_ID_2647	ENCFF668UYX	ENCFF138HXB	ENCFF482OZK	syn52237238	https://www.synapse.org/#!Synapse:syn52237238	syn52237411	https://www.synapse.org/#!Synapse:syn52237411
keratinocyte_ID_2339	ENCFF011WVC, ENCFF358VOS	ENCFF474YKG	ENCFF299ZJS	syn52237271	https://www.synapse.org/#!Synapse:syn52237271	syn52237433	https://www.synapse.org/#!Synapse:syn52237433
large_intestine_ID_2397	ENCFF959WFA	ENCFF672GFS	ENCFF387RKC	syn52237273	https://www.synapse.org/#!Synapse:syn52237273
left_lung_ID_2346	ENCFF671KTD	ENCFF050APU	ENCFF135FPL	syn52237209	https://www.synapse.org/#!Synapse:syn52237209
left_ventricle_myocardium_inferior_ID_2378	ENCFF003CAJ	ENCFF616QAS	ENCFF260DUN	syn52237272	https://www.synapse.org/#!Synapse:syn52237272	syn52237434	https://www.synapse.org/#!Synapse:syn52237434
liver_ID_411	ENCFF535JZR	ENCFF427KDL	ENCFF580JIQ	syn52237192	https://www.synapse.org/#!Synapse:syn52237192	syn52237382	https://www.synapse.org/#!Synapse:syn52237382
lower_lobe_of_left_lung_ID_55	ENCFF929HVI	ENCFF816ANC	ENCFF603LSK	syn52237252	https://www.synapse.org/#!Synapse:syn52237252	syn52237422	https://www.synapse.org/#!Synapse:syn52237422
lung_ID_2152	ENCFF365NLK	ENCFF369PHJ	ENCFF295PKJ	syn52237225	https://www.synapse.org/#!Synapse:syn52237225
mammary_epithelial_cell_ID_2625	ENCFF232GBX, ENCFF628QME	ENCFF296UEM	ENCFF041ROD	syn52237227	https://www.synapse.org/#!Synapse:syn52237227	syn52237406	https://www.synapse.org/#!Synapse:syn52237406
mesenchymal_stem_cell_ID_2749	ENCFF684GJJ	ENCFF474HCY	ENCFF214ROW	syn52237240	https://www.synapse.org/#!Synapse:syn52237240	syn52237413	https://www.synapse.org/#!Synapse:syn52237413
mesendoderm_ID_2640	ENCFF476ZZV	ENCFF585KAH	ENCFF513CDW	syn52237222	https://www.synapse.org/#!Synapse:syn52237222	syn52237402	https://www.synapse.org/#!Synapse:syn52237402
middle_frontal_area_46_ID_414	ENCFF750SYW	ENCFF507QWT	ENCFF932FVV	syn52237270	https://www.synapse.org/#!Synapse:syn52237270	syn52237432	https://www.synapse.org/#!Synapse:syn52237432
muscle_of_leg_ID_2610	ENCFF721BHY	ENCFF861RFY	ENCFF849GIZ	syn52237235	https://www.synapse.org/#!Synapse:syn52237235
muscle_of_trunk_ID_2601	ENCFF818WYB	ENCFF268CMB	ENCFF763MLK	syn52237193	https://www.synapse.org/#!Synapse:syn52237193	syn52237383	https://www.synapse.org/#!Synapse:syn52237383
myotube_ID_2176	ENCFF961KQA, ENCFF888UNX	ENCFF806BLV	ENCFF051NJJ	syn52237211	https://www.synapse.org/#!Synapse:syn52237211	syn52237392	https://www.synapse.org/#!Synapse:syn52237392
natural_killer_cell_ID_2608	ENCFF145VKG	ENCFF989PWI	ENCFF608KEW	syn52237210	https://www.synapse.org/#!Synapse:syn52237210	syn52237391	https://www.synapse.org/#!Synapse:syn52237391
neuronal_stem_cell_ID_2716	ENCFF157QJJ	ENCFF204GFI	ENCFF319REM	syn52237250	https://www.synapse.org/#!Synapse:syn52237250	syn52237420	https://www.synapse.org/#!Synapse:syn52237420
osteoblast_ID_2177	ENCFF195EHM	ENCFF977LFT	ENCFF509IKG	syn52237206	https://www.synapse.org/#!Synapse:syn52237206	syn52237390	https://www.synapse.org/#!Synapse:syn52237390
ovary_ID_325	ENCFF500HAK	ENCFF072TLG	ENCFF497BXP	syn52237263	https://www.synapse.org/#!Synapse:syn52237263	syn52237428	https://www.synapse.org/#!Synapse:syn52237428
pancreas_ID_274	ENCFF159YBO	ENCFF456GDF	ENCFF181NJO	syn52237262	https://www.synapse.org/#!Synapse:syn52237262
placenta_ID_391	ENCFF925IJX	ENCFF446RVL	ENCFF152HGT	syn52237196	https://www.synapse.org/#!Synapse:syn52237196
prostate_gland_ID_2763	ENCFF557QYU	ENCFF084DLF	ENCFF749UHJ	syn52237258	https://www.synapse.org/#!Synapse:syn52237258	syn52237426	https://www.synapse.org/#!Synapse:syn52237426
psoas_muscle_ID_2122	ENCFF710XUB, ENCFF336IOL	ENCFF215SXQ	ENCFF321RLW	syn52237236	https://www.synapse.org/#!Synapse:syn52237236
right_atrium_auricular_region_ID_2728	ENCFF248VEV	ENCFF068EYV	ENCFF258ZUX	syn52237199	https://www.synapse.org/#!Synapse:syn52237199	syn52237388	https://www.synapse.org/#!Synapse:syn52237388
right_cardiac_atrium_ID_322	ENCFF312TER	ENCFF369ITQ	ENCFF780PGC	syn52237266	https://www.synapse.org/#!Synapse:syn52237266
right_lobe_of_liver_ID_383	ENCFF912XTH	ENCFF427BNB	ENCFF152LRJ	syn52237264	https://www.synapse.org/#!Synapse:syn52237264
sigmoid_colon_ID_2752	ENCFF341SXW	ENCFF531YYI	ENCFF340LGW	syn52237242	https://www.synapse.org/#!Synapse:syn52237242	syn52237414	https://www.synapse.org/#!Synapse:syn52237414
skeletal_muscle_myoblast_ID_2714	ENCFF381RGE, ENCFF711DSC	ENCFF372SZT	ENCFF702NBI	syn52237215	https://www.synapse.org/#!Synapse:syn52237215	syn52237396	https://www.synapse.org/#!Synapse:syn52237396
small_intestine_ID_2547	ENCFF189GZI	ENCFF272EZX	ENCFF257TPQ	syn52237261	https://www.synapse.org/#!Synapse:syn52237261
small_intestine_ID_2550	ENCFF189GZI	ENCFF272EZX	ENCFF181JQV	syn52237244	https://www.synapse.org/#!Synapse:syn52237244
spinal_cord_ID_2635	ENCFF388BLR	ENCFF765CIP	ENCFF630XZP	syn52237207	https://www.synapse.org/#!Synapse:syn52237207
spleen_ID_1	ENCFF706OCJ	ENCFF932JKV	ENCFF451IRO	syn52237237	https://www.synapse.org/#!Synapse:syn52237237
stomach_ID_2411	ENCFF423KVX	ENCFF939RXC	ENCFF155XPN	syn52237200	https://www.synapse.org/#!Synapse:syn52237200
suprapubic_skin_ID_2750	ENCFF281PPW	ENCFF134TIX	ENCFF973YUI	syn52237208	https://www.synapse.org/#!Synapse:syn52237208
testis_ID_2718	ENCFF360IUJ	ENCFF882ETO	ENCFF252WYC	syn52237205	https://www.synapse.org/#!Synapse:syn52237205
thoracic_aorta_ID_2344	ENCFF218NMI	ENCFF818DQZ	ENCFF435WUP	syn52237221	https://www.synapse.org/#!Synapse:syn52237221	syn52237401	https://www.synapse.org/#!Synapse:syn52237401
thymus_ID_2379	ENCFF544CHZ	ENCFF931TGW	ENCFF270ODA	syn52237268	https://www.synapse.org/#!Synapse:syn52237268	syn52237430	https://www.synapse.org/#!Synapse:syn52237430
thyroid_gland_ID_2682	ENCFF889BRJ	ENCFF355MYX	ENCFF915JRY	syn52237213	https://www.synapse.org/#!Synapse:syn52237213	syn52237394	https://www.synapse.org/#!Synapse:syn52237394
tibial_artery_ID_2651	ENCFF053BLB	ENCFF641PPV	ENCFF338TDT	syn52237204	https://www.synapse.org/#!Synapse:syn52237204
tibial_nerve_ID_2180	ENCFF473OCC	ENCFF647TLU	ENCFF430ORU	syn52237253	https://www.synapse.org/#!Synapse:syn52237253	syn52237423	https://www.synapse.org/#!Synapse:syn52237423
transverse_colon_ID_2733	ENCFF903UTH	ENCFF568ZEU	ENCFF288SBC	syn52237195	https://www.synapse.org/#!Synapse:syn52237195	syn52237385	https://www.synapse.org/#!Synapse:syn52237385
trophoblast_cell_ID_2596	ENCFF031MLU	ENCFF139OOY	ENCFF102QDE	syn52237231	https://www.synapse.org/#!Synapse:syn52237231	syn52237409	https://www.synapse.org/#!Synapse:syn52237409
upper_lobe_of_left_lung_ID_2310	ENCFF751WMO	ENCFF824KSF	ENCFF325LKK	syn52237245	https://www.synapse.org/#!Synapse:syn52237245	syn52237416	https://www.synapse.org/#!Synapse:syn52237416
uterus_ID_2745	ENCFF172RDE	ENCFF130PVC	ENCFF103IKL	syn52237194	https://www.synapse.org/#!Synapse:syn52237194	syn52237384	https://www.synapse.org/#!Synapse:syn52237384
