## Supplementary material for "An encyclopedia of enhancer-gene regulatory interactions in the human genome": Table S12. CRISPR benchmark performance summary

### Sheet: performance_summary
Predictor	AUPRC	AUPRC lowerCi	AUPRC upperCi	Precision at 70% Recall	Precision lowerCI	Precision upperCI	Threshold at 70% Recall
ENCODE-rE2G_Extended	0.756552	0.720033	0.788833	0.699789	0.659639	0.741031	0.319162
ENCODE-rE2G	0.633912	0.586943	0.683828	0.542623	0.500792	0.582771	0.202141
ABC_A=DNase x H3K27ac, C=ENCODE Hi-C	0.611847	0.567217	0.65616	0.539088	0.503293	0.576741	0.025693
ABC_Nasser2021	0.559801	0.510764	0.602326	0.416877	0.382954	0.450057	0.017696
ABC_A=DNase, C=Average Hi-C	0.554604	0.507386	0.599995	0.455296	0.418643	0.49214	0.013937
In element (DHS) & DNase RPM x Distance (norm.)	0.540051	0.494125	0.587117	0.371493	0.339517	0.403511	0.000739138
EPIraction	0.530824	0.4826	0.577436	0.399276	0.363645	0.433565	0.00032
CIA	0.527199	0.478937	0.578115	0.459722	0.42486	0.495537	0.01008
In element (DHS) & DNase RPM x Distance	0.51047	0.462785	0.556327	0.359783	0.330306	0.389182	0.000314918
In element (ABC) & H3K27ac RPM x Distance (norm.)	0.509975	0.461541	0.555985	0.342296	0.31311	0.37422	0.00114433
In element (ABC) & DNase RPM x Distance	0.500275	0.452896	0.54489	0.366962	0.336252	0.398889	0.000369397
Enformer	0.494013	0.443151	0.539254	0.330669	0.303129	0.359449	0.746439
In element (ABC) & DNase RPM x Distance (norm.)	0.488932	0.437684	0.534087	0.311383	0.283977	0.338117	0.0010395
In element (DHS) & H3K27ac RPM x Distance (norm.)	0.480273	0.429099	0.526393	0.321048	0.292249	0.349293	0.000820119
In element (ABC) & H3K27ac RPM x Distance	0.469339	0.418456	0.518442	0.36096	0.330979	0.391796	0.000376803
In element (ABC) & distance to TSS	0.448167	0.397528	0.499599	0.3238	0.296495	0.351948	54029
In element (DHS) & distance to TSS	0.447966	0.401403	0.496994	0.324623	0.297033	0.353353	53966
Distance to TSS	0.437936	0.392446	0.488451	0.316444	0.28828	0.343531	54350
In element (DHS) & H3K27ac RPM x Distance	0.429184	0.382107	0.475823	0.323242	0.295029	0.353888	0.000225134
GraphReg	0.41833	0.364728	0.471059	0.212044	0.192411	0.231463	0.0013682
In element (DHS) & distance to gene	0.410555	0.365936	0.456309	0.319486	0.2918	0.348308	44840
In element (ABC) & distance to gene	0.408252	0.360884	0.460653	0.317954	0.29056	0.346775	44972
EpiMap	0.324107	0.276717	0.372237	0.19856	0.180541	0.21808	0.00452191
Schraivogel 2020	0.274499	0.232738	0.325959	0.12614	0.113699	0.138983	0.001
Fishilevich 2017	0.185533	0.150069	0.223213	0.045494	0.0417349	0.0496386	0
Correlation_E-P DNase-seq signal	0.173691	0.142541	0.206421	0.0701866	0.0631602	0.0783992	0.111693
Granja 2019 (healthy)	0.134107	0.0994898	0.172951	0.045494	0.0417349	0.0496386	1
Anderson 2014	0.0838539	0.0560579	0.110634	0.045494	0.0417349	0.0496386	0
Sheffield 2013	0.0792772	0.059686	0.104514	0.045494	0.0417349	0.0496386	1
ENCODE2012 E2G	0.0463359	0.0266305	0.0657998	0.045494	0.0417349	0.0496386	0
Liu 2017 (Roadmap)	0.0444913	0.0251086	0.0667577	0.045494	0.0417349	0.0496386	0
Cao 2017	0.0255331	0.0129644	0.0428511	0.045494	0.0417349	0.0496386	0
Gao 2020	0.000570792	0.000103292	0.00183046	0.045494	0.0417349	0.0496386	0
