## Supplementary material for "An encyclopedia of enhancer-gene regulatory interactions in the human genome": Table S14. GTEx tissue and biosample pairs used in eQTL benchmarking

### Sheet: Sheet1
GTExTissue	EPIraction	ENCODE-rE2G, ABC_A=DNase, C=Avg. Intact Hi-C	In element (ABC) baseline predictors	EpiMap	ABC_A=DNase x H3K27ac, C=Avg. Intact Hi-C	In element (DHS) baseline predictors
Brain_Cortex	Brain.Cortex.Primary	brain_ENCDO708OLI_ENCFF425GUX	middle_frontal_area_46_ID_414	BSS00369	brain_ENCFF424NSY_ENCFF301SDB_ENCFF812IIT_ENCFF952NSM	brain_microvascular_endothelial_cell_ID_2308
Prostate	Prostate.Primary	prostate_gland_ENCDO845WKR_ENCFF084DLF	prostate_gland_ID_2763	BSS01459	prostate_gland_ENCFF084DLF_ENCFF304BIE	prostate_gland_ID_2763
Muscle_Skeletal	Muscle.Skeletal	skeletal_muscle_cell_ENCDO094AAA_ENCFF724SPV	skeletal_muscle_myoblast_ID_2714	BSS01572	skeletal_muscle_myoblast_ENCFF372SZT_ENCFF702NBI	muscle_of_leg_ID_2610
Skin_Not_Sun_Exposed_Suprapubic	Skin.Fibroblast	suprapubic_skin_ENCDO793LXB_ENCFF134TIX	fibroblast_of_dermis_ID_2639	BSS00354	foreskin_fibroblast_ENCFF487RHE_ENCFF608KEW	suprapubic_skin_ID_2750
Pancreas	Pancreas.Islets	pancreas_ENCDO424HVB_ENCFF219VNL	Panc1_ID_2630	BSS00121	pancreas_ENCFF027VJJ_ENCFF553NLN	pancreas_ID_274
Lung	Lung.Primary	lung_ENCDO647EYG_ENCFF018HHL	upper_lobe_of_left_lung_ID_2310	BSS01190	lower_lobe_of_left_lung_ENCFF816ANC_ENCFF603LSK	lung_ID_2152
Skin_Sun_Exposed_Lower_leg	Skin.Keratinocyte	lower_leg_skin_ENCDO793LXB_ENCFF449PFL	keratinocyte_ID_2339	BSS01181	keratinocyte_ENCFF474YKG_ENCFF299ZJS	keratinocyte_ID_2339
Colon_Sigmoid	Digestive.Colon.Primary.Mix	sigmoid_colon_ENCDO793LXB_ENCFF531YYI	sigmoid_colon_ID_2752	BSS01542	sigmoid_colon_ENCFF166AYV_ENCFF789FIZ	sigmoid_colon_ID_2752
Cells_EBV-transformed_lymphocytes	Blood.Lymphoid.GM12878	GM12878_ENCDO000AAK_ENCFF467CXY	GM12878_ID_2724	BSS00439	GM12878_ID_2724	GM12878_ID_2724
Heart_Left_Ventricle	Muscle.Heart	heart_left_ventricle_ENCDO039RUH_ENCFF558NDU	left_ventricle_myocardium_inferior_ID_2378	BSS00507	heart_left_ventricle_ENCFF041ZOJ_ENCFF730PAZ	heart_left_ventricle_ID_169
Liver	Liver.Primary	liver_ENCDO987XTQ_ENCFF427KDL	liver_ID_411	BSS01159	liver_ENCFF427KDL_ENCFF580JIQ	liver_ID_411
Colon_Transverse	Digestive.Colon.GSE156614.Control	transverse_colon_ENCDO845WKR_ENCFF991EWH	transverse_colon_ID_2733	BSS01848	transverse_colon_ENCFF568ZEU_ENCFF127ZKN	transverse_colon_ID_2733
