## Supplementary material for "An encyclopedia of enhancer-gene regulatory interactions in the human genome": Table S15. GM12878 enrichment-recall table

### Sheet: Sheet1
threshold	total.variants	recall.total	recall.linking	correctGene.ifOverlap	enrichment	method	pred_name_long	nPoints
2.63092e-05	221	0.497738	0.262443	0.527273	3.20957	GraphReg_Raw	GraphReg_Raw scores	50
6.4105e-05	221	0.470588	0.253394	0.538462	3.44109	GraphReg_Raw	GraphReg_Raw scores	50
8.96775e-05	221	0.457014	0.248869	0.544554	3.56156	GraphReg_Raw	GraphReg_Raw scores	50
0.000133797	221	0.457014	0.244344	0.534653	3.88397	GraphReg_Raw	GraphReg_Raw scores	50
0.000184256	221	0.447964	0.239819	0.535354	4.10554	GraphReg_Raw	GraphReg_Raw scores	50
0.000207075	221	0.443439	0.235294	0.530612	4.18101	GraphReg_Raw	GraphReg_Raw scores	50
0.000265926	221	0.434389	0.230769	0.53125	4.36364	GraphReg_Raw	GraphReg_Raw scores	50
0.0003	221	0.135747	0.104072	0.766667	21.3474	EPIraction	EPIraction	50
0.000422116	221	0.41629	0.221719	0.532609	4.73624	GraphReg_Raw	GraphReg_Raw scores	50
0.000443673	221	0.126697	0.0995475	0.785714	21.2084	EPIraction	EPIraction	50
0.000587347	221	0.122172	0.0995475	0.814815	21.4643	EPIraction	EPIraction	50
0.000615531	221	0.303167	0.280543	0.925373	11.1422	ENCODE-rE2G	ENCODE-rE2G	50
0.000741429	221	0.117647	0.0950226	0.807692	21.5288	EPIraction	EPIraction	50
0.000765073	221	0.384615	0.217195	0.564706	5.17219	GraphReg_Raw	GraphReg_Raw scores	50
0.000798184	221	0.38009	0.21267	0.559524	5.17053	GraphReg_Raw	GraphReg_Raw scores	50
0.000898571	221	0.117647	0.0950226	0.807692	22.3845	EPIraction	EPIraction	50
0.000925471	221	0.276018	0.253394	0.918033	11.4502	ENCODE-rE2G_Extended	ENCODE-rE2G_Extended	50
0.00102853	221	0.375566	0.208145	0.554217	5.5006	GraphReg_Raw	GraphReg_Raw scores	50
0.00105816	221	0.113122	0.0904977	0.8	22.1682	EPIraction	EPIraction	50
0.00117879	221	0.361991	0.20362	0.5625	5.51387	GraphReg_Raw	GraphReg_Raw scores	50
0.0012198	221	0.113122	0.0904977	0.8	22.7898	EPIraction	EPIraction	50
0.001313	221	0.352941	0.199095	0.564103	5.54426	GraphReg_Raw	GraphReg_Raw scores	50
0.00135429	221	0.108597	0.0859729	0.791667	22.3216	EPIraction	EPIraction	50
0.00143061	221	0.108597	0.0859729	0.791667	22.6038	EPIraction	EPIraction	50
0.00152816	221	0.104072	0.081448	0.782609	21.873	EPIraction	EPIraction	50
0.00156	221	0.266968	0.253394	0.949153	13.8604	ABC_full	ABC_A=DNase x H3K27ac, C=Intact Hi-C	50
0.00183796	221	0.104072	0.081448	0.782609	22.7714	EPIraction	EPIraction	50
0.00192887	221	0.330317	0.190045	0.575342	5.78946	GraphReg_Raw	GraphReg_Raw scores	50
0.002101	221	0.303167	0.280543	0.925373	15.544	ABC_DNase	ABC_A=DNase, C=Avg. Intact Hi-C	50
0.00214776	221	0.104072	0.081448	0.782609	23.5689	EPIraction	EPIraction	50
0.00223082	221	0.316742	0.18552	0.585714	5.78436	GraphReg_Raw	GraphReg_Raw scores	50
0.0023291	221	0.294118	0.271493	0.923077	15.5291	ABC_DNase	ABC_A=DNase, C=Avg. Intact Hi-C	50
0.00263057	221	0.312217	0.180995	0.57971	5.97785	GraphReg_Raw	GraphReg_Raw scores	50
0.00264367	221	0.0995475	0.0769231	0.772727	23.7308	EPIraction	EPIraction	50
0.00288486	221	0.294118	0.266968	0.907692	16.6519	ABC_DNase	ABC_A=DNase, C=Avg. Intact Hi-C	50
0.00297392	221	0.289593	0.176471	0.609375	5.72692	GraphReg_Raw	GraphReg_Raw scores	50
0.00316898	221	0.0995475	0.0769231	0.772727	24.7871	EPIraction	EPIraction	50
0.00317129	221	0.289593	0.262443	0.90625	16.9435	ABC_DNase	ABC_A=DNase, C=Avg. Intact Hi-C	50
0.00338	221	0.0950226	0.0723982	0.761905	23.9816	EPIraction	EPIraction	50
0.00341143	221	0.0950226	0.0723982	0.761905	24.0425	EPIraction	EPIraction	50
0.00377531	221	0.0950226	0.0678733	0.714286	24.7793	EPIraction	EPIraction	50
0.00377778	221	0.271493	0.171946	0.633333	5.73261	GraphReg_Raw	GraphReg_Raw scores	50
0.00385002	221	0.285068	0.257919	0.904762	17.8943	ABC_DNase	ABC_A=DNase, C=Avg. Intact Hi-C	50
0.00387546	221	0.149321	0.144796	0.969697	10.279	EpiMap	EpiMap	50
0.00461939	221	0.0950226	0.0678733	0.714286	26.1972	EPIraction	EPIraction	50
0.00484603	221	0.149321	0.140271	0.939394	10.7686	EpiMap	EpiMap	50
0.00522236	221	0.257919	0.167421	0.649123	6.0624	GraphReg_Raw	GraphReg_Raw scores	50
0.00541999	221	0.149321	0.135747	0.909091	11.0833	EpiMap	EpiMap	50
0.00542592	221	0.0904977	0.0633484	0.7	25.9676	EPIraction	EPIraction	50
0.00544478	221	0.149321	0.135747	0.909091	11.0976	EpiMap	EpiMap	50
0.00545049	221	0.266968	0.248869	0.932203	19.1562	ABC_DNase	ABC_A=DNase, C=Avg. Intact Hi-C	50
0.00555966	221	0.248869	0.158371	0.636364	5.94798	GraphReg_Raw	GraphReg_Raw scores	50
0.00571338	221	0.144796	0.131222	0.90625	10.9182	EpiMap	EpiMap	50
0.0058189	221	0.257919	0.244344	0.947368	19.4542	ABC_full	ABC_A=DNase x H3K27ac, C=Intact Hi-C	50
0.00603137	221	0.144796	0.126697	0.875	11.1215	EpiMap	EpiMap	50
0.00606347	221	0.0904977	0.0633484	0.7	26.9869	EPIraction	EPIraction	50
0.00635658	221	0.144796	0.126697	0.875	11.3364	EpiMap	EpiMap	50
0.00649139	221	0.140271	0.122172	0.870968	11.0642	EpiMap	EpiMap	50
0.00653331	221	0.135747	0.117647	0.866667	10.7321	EpiMap	EpiMap	50
0.00655433	221	0.135747	0.117647	0.866667	10.748	EpiMap	EpiMap	50
0.00670102	221	0.0904977	0.0633484	0.7	27.8215	EPIraction	EPIraction	50
0.00686888	221	0.135747	0.113122	0.833333	10.962	EpiMap	EpiMap	50
0.00699143	221	0.0859729	0.0588235	0.684211	26.6717	EPIraction	EPIraction	50
0.00716235	221	0.262443	0.244344	0.931034	21.1296	ABC_DNase	ABC_A=DNase, C=Avg. Intact Hi-C	50
0.00726531	221	0.0859729	0.0588235	0.684211	26.9914	EPIraction	EPIraction	50
0.0074586	221	0.135747	0.113122	0.833333	11.3622	EpiMap	EpiMap	50
0.00781661	221	0.276018	0.244344	0.885246	12.2371	ENCODE-rE2G_Extended	ENCODE-rE2G_Extended	50
0.00791212	221	0.131222	0.108597	0.827586	11.2898	EpiMap	EpiMap	50
0.00801026	221	0.235294	0.153846	0.653846	6.23924	GraphReg_Raw	GraphReg_Raw scores	50
0.0087557	221	0.126697	0.104072	0.821429	11.4294	EpiMap	EpiMap	50
0.00943276	221	0.253394	0.239819	0.946429	22.9488	ABC_full	ABC_A=DNase x H3K27ac, C=Intact Hi-C	50
0.0101711	221	0.262443	0.239819	0.913793	24.7503	ABC_DNase	ABC_A=DNase, C=Avg. Intact Hi-C	50
0.0103256	221	0.122172	0.104072	0.851852	12.0328	EpiMap	EpiMap	50
0.0107575	221	0.113122	0.0995475	0.88	11.3974	EpiMap	EpiMap	50
0.0110497	221	0.257919	0.235294	0.912281	25.2002	ABC_DNase	ABC_A=DNase, C=Avg. Intact Hi-C	50
0.0113159	221	0.108597	0.0950226	0.875	11.2542	EpiMap	EpiMap	50
0.0115468	221	0.226244	0.149321	0.66	6.70541	GraphReg_Raw	GraphReg_Raw scores	50
0.0123914	221	0.0769231	0.0542986	0.705882	28.5886	EPIraction	EPIraction	50
0.0132615	221	0.248869	0.235294	0.945455	25.7632	ABC_full	ABC_A=DNase x H3K27ac, C=Intact Hi-C	50
0.0137839	221	0.104072	0.0950226	0.913043	12.1296	EpiMap	EpiMap	50
0.0142985	221	0.298643	0.271493	0.909091	14.3654	ENCODE-rE2G	ENCODE-rE2G	50
0.0144528	221	0.248869	0.226244	0.909091	27.6083	ABC_DNase	ABC_A=DNase, C=Avg. Intact Hi-C	50
0.0145341	221	0.21267	0.144796	0.680851	6.77608	GraphReg_Raw	GraphReg_Raw scores	50
0.0149722	221	0.104072	0.0904977	0.869565	12.801	EpiMap	EpiMap	50
0.0153486	221	0.0995475	0.0859729	0.863636	12.4605	EpiMap	EpiMap	50
0.0156154	221	0.0995475	0.0859729	0.863636	12.6077	EpiMap	EpiMap	50
0.0157449	221	0.248869	0.221719	0.890909	28.7527	ABC_DNase	ABC_A=DNase, C=Avg. Intact Hi-C	50
0.0160395	221	0.298643	0.266968	0.893939	14.6535	ENCODE-rE2G	ENCODE-rE2G	50
0.0168651	221	0.248869	0.230769	0.927273	28.5175	ABC_full	ABC_A=DNase x H3K27ac, C=Intact Hi-C	50
0.0169359	221	0.239819	0.217195	0.90566	28.6309	ABC_DNase	ABC_A=DNase, C=Avg. Intact Hi-C	50
0.0171052	221	0.0904977	0.081448	0.9	12.1868	EpiMap	EpiMap	50
0.0181875	221	0.239819	0.21267	0.886792	29.6827	ABC_DNase	ABC_A=DNase, C=Avg. Intact Hi-C	50
0.018791	221	0.298643	0.262443	0.878788	15.079	ENCODE-rE2G	ENCODE-rE2G	50
0.0193371	221	0.0769231	0.0542986	0.705882	33.9995	EPIraction	EPIraction	50
0.0197367	221	0.248869	0.226244	0.909091	30.5273	ABC_full	ABC_A=DNase x H3K27ac, C=Intact Hi-C	50
0.0198893	221	0.230769	0.20362	0.882353	29.8746	ABC_DNase	ABC_A=DNase, C=Avg. Intact Hi-C	50
0.0200799	221	0.0904977	0.081448	0.9	13.7557	EpiMap	EpiMap	50
0.0205941	221	0.226244	0.199095	0.88	29.7582	ABC_DNase	ABC_A=DNase, C=Avg. Intact Hi-C	50
0.0212759	221	0.0904977	0.0769231	0.85	14.4065	EpiMap	EpiMap	50
0.0214851	221	0.217195	0.19457	0.895833	29.1274	ABC_DNase	ABC_A=DNase, C=Avg. Intact Hi-C	50
0.0215077	221	0.235294	0.221719	0.942308	29.9606	ABC_full	ABC_A=DNase x H3K27ac, C=Intact Hi-C	50
0.0217654	221	0.230769	0.217195	0.941176	29.5057	ABC_full	ABC_A=DNase x H3K27ac, C=Intact Hi-C	50
0.0220089	221	0.294118	0.257919	0.876923	15.2669	ENCODE-rE2G	ENCODE-rE2G	50
0.0220113	221	0.0859729	0.0723982	0.842105	14.1029	EpiMap	EpiMap	50
0.0222649	221	0.0859729	0.0723982	0.842105	14.2445	EpiMap	EpiMap	50
0.0225703	221	0.266968	0.239819	0.898305	13.6968	ENCODE-rE2G_Extended	ENCODE-rE2G_Extended	50
0.0234007	221	0.226244	0.21267	0.94	29.9237	ABC_full	ABC_A=DNase x H3K27ac, C=Intact Hi-C	50
0.0234232	221	0.21267	0.190045	0.893617	29.7941	ABC_DNase	ABC_A=DNase, C=Avg. Intact Hi-C	50
0.0237352	221	0.221719	0.20362	0.918367	29.4836	ABC_full	ABC_A=DNase x H3K27ac, C=Intact Hi-C	50
0.0239344	221	0.081448	0.0678733	0.833333	14.3825	EpiMap	EpiMap	50
0.0256251	221	0.0723982	0.0497738	0.6875	35.932	EPIraction	EPIraction	50
0.0260609	221	0.217195	0.199095	0.916667	30.0967	ABC_full	ABC_A=DNase x H3K27ac, C=Intact Hi-C	50
0.0260631	221	0.0769231	0.0633484	0.823529	14.6368	EpiMap	EpiMap	50
0.0273816	221	0.0769231	0.0633484	0.823529	15.3339	EpiMap	EpiMap	50
0.0275335	221	0.21267	0.19457	0.914894	30.2123	ABC_full	ABC_A=DNase x H3K27ac, C=Intact Hi-C	50
0.0276428	221	0.208145	0.180995	0.869565	31.7346	ABC_DNase	ABC_A=DNase, C=Avg. Intact Hi-C	50
0.0280692	221	0.0723982	0.0588235	0.8125	14.7959	EpiMap	EpiMap	50
0.0282373	221	0.0723982	0.0588235	0.8125	14.8869	EpiMap	EpiMap	50
0.0292434	221	0.20362	0.176471	0.866667	31.9268	ABC_DNase	ABC_A=DNase, C=Avg. Intact Hi-C	50
0.0306099	221	0.21267	0.190045	0.893617	31.7685	ABC_full	ABC_A=DNase x H3K27ac, C=Intact Hi-C	50
0.0311255	221	0.190045	0.171946	0.904762	30.7314	ABC_DNase	ABC_A=DNase, C=Avg. Intact Hi-C	50
0.0312553	221	0.0723982	0.0497738	0.6875	39.4733	EPIraction	EPIraction	50
0.0319643	221	0.266968	0.235294	0.881356	14.7784	ENCODE-rE2G_Extended	ENCODE-rE2G_Extended	50
0.0320801	221	0.208145	0.18552	0.891304	31.7546	ABC_full	ABC_A=DNase x H3K27ac, C=Intact Hi-C	50
0.032129	221	0.18552	0.167421	0.902439	30.4097	ABC_DNase	ABC_A=DNase, C=Avg. Intact Hi-C	50
0.0326822	221	0.18552	0.140271	0.756098	7.83054	GraphReg_Raw	GraphReg_Raw scores	50
0.0332583	221	0.20362	0.180995	0.888889	31.655	ABC_full	ABC_A=DNase x H3K27ac, C=Intact Hi-C	50
0.0337466	221	0.199095	0.176471	0.886364	31.0876	ABC_full	ABC_A=DNase x H3K27ac, C=Intact Hi-C	50
0.0340345	221	0.19457	0.171946	0.883721	30.4764	ABC_full	ABC_A=DNase x H3K27ac, C=Intact Hi-C	50
0.0342716	221	0.171946	0.158371	0.921053	28.94	ABC_DNase	ABC_A=DNase, C=Avg. Intact Hi-C	50
0.0355251	221	0.0678733	0.0452489	0.666667	39.0079	EPIraction	EPIraction	50
0.0355939	221	0.0678733	0.0542986	0.8	17.8087	EpiMap	EpiMap	50
0.0361671	221	0.0678733	0.0452489	0.666667	39.3272	EPIraction	EPIraction	50
0.0370206	221	0.0633484	0.040724	0.642857	36.7557	EPIraction	EPIraction	50
0.0375865	221	0.262443	0.230769	0.87931	15.1225	ENCODE-rE2G_Extended	ENCODE-rE2G_Extended	50
0.0401091	221	0.18552	0.162896	0.878049	31.6173	ABC_full	ABC_A=DNase x H3K27ac, C=Intact Hi-C	50
0.0404853	221	0.176471	0.135747	0.769231	8.0807	GraphReg_Raw	GraphReg_Raw scores	50
0.0413305	221	0.0588235	0.0497738	0.846154	18.6429	EpiMap	EpiMap	50
0.0423141	221	0.0633484	0.040724	0.642857	39.3065	EPIraction	EPIraction	50
0.0432257	221	0.167421	0.153846	0.918919	31.809	ABC_DNase	ABC_A=DNase, C=Avg. Intact Hi-C	50
0.04378	221	0.262443	0.226244	0.862069	15.7833	ENCODE-rE2G_Extended	ENCODE-rE2G_Extended	50
0.0441228	221	0.0588235	0.0497738	0.846154	20.4016	EpiMap	EpiMap	50
0.0445076	221	0.162896	0.149321	0.916667	31.4154	ABC_DNase	ABC_A=DNase, C=Avg. Intact Hi-C	50
0.0448474	221	0.0542986	0.0452489	0.833333	19.2266	EpiMap	EpiMap	50
0.0451022	221	0.0497738	0.040724	0.818182	17.7603	EpiMap	EpiMap	50
0.045448	221	0.0497738	0.040724	0.818182	17.9571	EpiMap	EpiMap	50
0.0454963	221	0.285068	0.248869	0.873016	17.3545	ENCODE-rE2G	ENCODE-rE2G	50
0.0457788	221	0.167421	0.126697	0.756757	8.04195	GraphReg_Raw	GraphReg_Raw scores	50
0.0462234	221	0.040724	0.0361991	0.888889	15.0442	EpiMap	EpiMap	50
0.0465283	221	0.262443	0.221719	0.844828	16.0624	ENCODE-rE2G_Extended	ENCODE-rE2G_Extended	50
0.0471699	221	0.040724	0.0361991	0.888889	15.5045	EpiMap	EpiMap	50
0.0471699	221	0.040724	0.0361991	0.888889	15.5045	EpiMap	EpiMap	50
0.047344	221	0.18552	0.162896	0.878049	34.6346	ABC_full	ABC_A=DNase x H3K27ac, C=Intact Hi-C	50
0.0475438	221	0.176471	0.153846	0.871795	32.9363	ABC_full	ABC_A=DNase x H3K27ac, C=Intact Hi-C	50
0.0476076	221	0.0633484	0.040724	0.642857	42.0503	EPIraction	EPIraction	50
0.0482366	221	0.171946	0.149321	0.868421	32.251	ABC_full	ABC_A=DNase x H3K27ac, C=Intact Hi-C	50
0.0487854	221	0.0316742	0.0271493	0.857143	12.6591	EpiMap	EpiMap	50
0.0497213	221	0.158371	0.144796	0.914286	32.4494	ABC_DNase	ABC_A=DNase, C=Avg. Intact Hi-C	50
0.0517643	221	0.149321	0.122172	0.818182	7.98354	GraphReg_Raw	GraphReg_Raw scores	50
0.0521239	221	0.0316742	0.0271493	0.857143	13.9705	EpiMap	EpiMap	50
0.0530464	221	0.0271493	0.0226244	0.833333	12.2883	EpiMap	EpiMap	50
0.053483	221	0.153846	0.140271	0.911765	32.7432	ABC_DNase	ABC_A=DNase, C=Avg. Intact Hi-C	50
0.0537681	221	0.144796	0.131222	0.90625	30.7772	ABC_DNase	ABC_A=DNase, C=Avg. Intact Hi-C	50
0.053983	221	0.0226244	0.0180995	0.8	10.4978	EpiMap	EpiMap	50
0.0540239	221	0.167421	0.144796	0.864865	33.4472	ABC_full	ABC_A=DNase x H3K27ac, C=Intact Hi-C	50
0.055493	221	0.0226244	0.0180995	0.8	10.9981	EpiMap	EpiMap	50
0.0566663	221	0.0588235	0.0361991	0.615385	43.2854	EPIraction	EPIraction	50
0.0587353	221	0.257919	0.217195	0.842105	16.9019	ENCODE-rE2G_Extended	ENCODE-rE2G_Extended	50
0.0601682	221	0.162896	0.140271	0.861111	34.5974	ABC_full	ABC_A=DNase x H3K27ac, C=Intact Hi-C	50
0.0633949	221	0.144796	0.126697	0.875	33.858	ABC_DNase	ABC_A=DNase, C=Avg. Intact Hi-C	50
0.064685	221	0.144796	0.117647	0.8125	8.54698	GraphReg_Raw	GraphReg_Raw scores	50
0.0665618	221	0.0542986	0.0361991	0.666667	44.1663	EPIraction	EPIraction	50
0.0681449	221	0.158371	0.135747	0.857143	36.2946	ABC_full	ABC_A=DNase x H3K27ac, C=Intact Hi-C	50
0.0703781	221	0.153846	0.131222	0.852941	35.86	ABC_full	ABC_A=DNase x H3K27ac, C=Intact Hi-C	50
0.0729267	221	0.140271	0.122172	0.870968	35.5767	ABC_DNase	ABC_A=DNase, C=Avg. Intact Hi-C	50
0.0758862	221	0.131222	0.113122	0.862069	33.9017	ABC_DNase	ABC_A=DNase, C=Avg. Intact Hi-C	50
0.0761663	221	0.144796	0.122172	0.84375	35.1728	ABC_full	ABC_A=DNase x H3K27ac, C=Intact Hi-C	50
0.0772019	221	0.253394	0.21267	0.839286	18.1348	ENCODE-rE2G_Extended	ENCODE-rE2G_Extended	50
0.0801036	221	0.253394	0.20362	0.803571	18.3458	ENCODE-rE2G_Extended	ENCODE-rE2G_Extended	50
0.0805764	221	0.140271	0.117647	0.83871	35.1746	ABC_full	ABC_A=DNase x H3K27ac, C=Intact Hi-C	50
0.0825123	221	0.126697	0.108597	0.857143	34.2182	ABC_DNase	ABC_A=DNase, C=Avg. Intact Hi-C	50
0.082611	221	0.0180995	0.0135747	0.75	17.7075	EpiMap	EpiMap	50
0.0826592	221	0.140271	0.113122	0.806452	9.30037	GraphReg_Raw	GraphReg_Raw scores	50
0.0853796	221	0.0497738	0.0316742	0.636364	48.283	EPIraction	EPIraction	50
0.0855077	221	0.135747	0.113122	0.833333	35.166	ABC_full	ABC_A=DNase x H3K27ac, C=Intact Hi-C	50
0.0863125	221	0.135747	0.108597	0.8	9.19495	GraphReg_Raw	GraphReg_Raw scores	50
0.0874921	221	0.248869	0.199095	0.8	18.5368	ENCODE-rE2G_Extended	ENCODE-rE2G_Extended	50
0.0929201	221	0.131222	0.108597	0.827586	35.5741	ABC_full	ABC_A=DNase x H3K27ac, C=Intact Hi-C	50
0.0932541	221	0.126697	0.104072	0.821429	8.93193	GraphReg_Raw	GraphReg_Raw scores	50
0.0933322	221	0.122172	0.104072	0.851852	35.3713	ABC_DNase	ABC_A=DNase, C=Avg. Intact Hi-C	50
0.0943491	221	0.266968	0.244344	0.915254	21.0288	ENCODE-rE2G	ENCODE-rE2G	50
0.0986188	221	0.126697	0.104072	0.821429	35.4089	ABC_full	ABC_A=DNase x H3K27ac, C=Intact Hi-C	50
0.0999435	221	0.117647	0.0950226	0.807692	8.60409	GraphReg_Raw	GraphReg_Raw scores	50
0.100451	221	0.117647	0.0995475	0.846154	35.581	ABC_DNase	ABC_A=DNase, C=Avg. Intact Hi-C	50
0.100842	221	0.262443	0.239819	0.913793	21.2581	ENCODE-rE2G	ENCODE-rE2G	50
0.103623	221	0.117647	0.0995475	0.846154	33.7491	ABC_full	ABC_A=DNase x H3K27ac, C=Intact Hi-C	50
0.110374	221	0.0497738	0.0316742	0.636364	59.4783	EPIraction	EPIraction	50
0.110948	221	0.0950226	0.0904977	0.952381	32.8439	ABC_DNase	ABC_A=DNase, C=Avg. Intact Hi-C	50
0.113249	221	0.108597	0.0904977	0.833333	8.51943	GraphReg_Raw	GraphReg_Raw scores	50
0.113813	221	0.00904977	0.00904977	1	16.6417	EpiMap	EpiMap	50
0.117165	221	0.113122	0.0950226	0.84	35.162	ABC_full	ABC_A=DNase x H3K27ac, C=Intact Hi-C	50
0.118316	221	0.0950226	0.0859729	0.904762	34.0247	ABC_DNase	ABC_A=DNase, C=Avg. Intact Hi-C	50
0.119505	221	0.257919	0.235294	0.912281	22.5505	ENCODE-rE2G	ENCODE-rE2G	50
0.119936	221	0.00904977	0.00904977	1	18.499	EpiMap	EpiMap	50
0.123894	221	0.104072	0.0859729	0.826087	8.59896	GraphReg_Raw	GraphReg_Raw scores	50
0.12628	221	0.0497738	0.0316742	0.636364	68.2804	EPIraction	EPIraction	50
0.12628	221	0.0497738	0.0316742	0.636364	68.2804	EPIraction	EPIraction	50
0.126415	221	0.040724	0.0226244	0.555556	53.1334	EPIraction	EPIraction	50
0.127402	221	0.040724	0.0226244	0.555556	53.4076	EPIraction	EPIraction	50
0.12839	221	0.040724	0.0226244	0.555556	53.8017	EPIraction	EPIraction	50
0.129677	221	0.00452489	0.00452489	1	10.9671	EpiMap	EpiMap	50
0.131135	221	0.248869	0.226244	0.909091	22.699	ENCODE-rE2G	ENCODE-rE2G	50
0.133287	221	0.0904977	0.081448	0.9	34.7694	ABC_DNase	ABC_A=DNase, C=Avg. Intact Hi-C	50
0.135206	221	0.239819	0.19457	0.811321	20.8493	ENCODE-rE2G_Extended	ENCODE-rE2G_Extended	50
0.140425	221	0.0950226	0.081448	0.857143	8.46072	GraphReg_Raw	GraphReg_Raw scores	50
0.142031	221	0.00452489	0.00452489	1	13.2499	EpiMap	EpiMap	50
0.149276	221	0.0859729	0.0769231	0.894737	35.3536	ABC_DNase	ABC_A=DNase, C=Avg. Intact Hi-C	50
0.149524	221	0.104072	0.0904977	0.869565	37.5623	ABC_full	ABC_A=DNase x H3K27ac, C=Intact Hi-C	50
0.152798	221	0.0361991	0.0180995	0.5	56.1429	EPIraction	EPIraction	50
0.157535	221	0.235294	0.221719	0.942308	23.3903	ENCODE-rE2G	ENCODE-rE2G	50
0.159324	221	0.0950226	0.081448	0.857143	35.5688	ABC_full	ABC_A=DNase x H3K27ac, C=Intact Hi-C	50
0.160015	221	0.0769231	0.0678733	0.882353	33.0211	ABC_DNase	ABC_A=DNase, C=Avg. Intact Hi-C	50
0.163698	221	0.0904977	0.0769231	0.85	8.88971	GraphReg_Raw	GraphReg_Raw scores	50
0.167122	221	0.230769	0.217195	0.941176	23.5627	ENCODE-rE2G	ENCODE-rE2G	50
0.171731	221	0.0859729	0.0723982	0.842105	8.7268	GraphReg_Raw	GraphReg_Raw scores	50
0.172953	221	0.0904977	0.0769231	0.85	35.7205	ABC_full	ABC_A=DNase x H3K27ac, C=Intact Hi-C	50
0.176668	221	0.0904977	0.0723982	0.8	36.1921	ABC_full	ABC_A=DNase x H3K27ac, C=Intact Hi-C	50
0.177947	221	0.230769	0.21267	0.921569	24.3292	ENCODE-rE2G	ENCODE-rE2G	50
0.179549	221	0.0316742	0.0180995	0.571429	57.985	EPIraction	EPIraction	50
0.197993	221	0.217195	0.20362	0.9375	24.1422	ENCODE-rE2G	ENCODE-rE2G	50
0.19948	221	0.0859729	0.0678733	0.789474	37.0892	ABC_full	ABC_A=DNase x H3K27ac, C=Intact Hi-C	50
0.206324	221	0.226244	0.190045	0.84	23.2856	ENCODE-rE2G_Extended	ENCODE-rE2G_Extended	50
0.214047	221	0.0678733	0.0633484	0.933333	8.12564	GraphReg_Raw	GraphReg_Raw scores	50
0.217219	221	0.0723982	0.0633484	0.875	37.8947	ABC_DNase	ABC_A=DNase, C=Avg. Intact Hi-C	50
0.231657	221	0.081448	0.0633484	0.777778	39.4163	ABC_full	ABC_A=DNase x H3K27ac, C=Intact Hi-C	50
0.240927	221	0.0226244	0.0135747	0.6	52.2394	EPIraction	EPIraction	50
0.25268	221	0.0678733	0.0588235	0.866667	39.8672	ABC_DNase	ABC_A=DNase, C=Avg. Intact Hi-C	50
0.258053	221	0.0633484	0.0542986	0.857143	37.9555	ABC_DNase	ABC_A=DNase, C=Avg. Intact Hi-C	50
0.258597	221	0.0769231	0.0588235	0.764706	40.8018	ABC_full	ABC_A=DNase x H3K27ac, C=Intact Hi-C	50
0.272039	221	0.0633484	0.0588235	0.928571	9.31382	GraphReg_Raw	GraphReg_Raw scores	50
0.27804	221	0.217195	0.18552	0.854167	25.4692	ENCODE-rE2G_Extended	ENCODE-rE2G_Extended	50
0.285244	221	0.208145	0.199095	0.956522	27.7938	ENCODE-rE2G	ENCODE-rE2G	50
0.297136	221	0.0542986	0.0452489	0.833333	37.0205	ABC_DNase	ABC_A=DNase, C=Avg. Intact Hi-C	50
0.300548	221	0.0723982	0.0542986	0.75	44.9075	ABC_full	ABC_A=DNase x H3K27ac, C=Intact Hi-C	50
0.314742	221	0.0678733	0.0497738	0.733333	44.0262	ABC_full	ABC_A=DNase x H3K27ac, C=Intact Hi-C	50
0.316958	221	0.20362	0.19457	0.955556	28.8243	ENCODE-rE2G	ENCODE-rE2G	50
0.317311	221	0.217195	0.180995	0.833333	27.1306	ENCODE-rE2G_Extended	ENCODE-rE2G_Extended	50
0.318466	221	0.0226244	0.0135747	0.6	94.5626	EPIraction	EPIraction	50
0.323296	221	0.0633484	0.040724	0.642857	42.1664	ABC_full	ABC_A=DNase x H3K27ac, C=Intact Hi-C	50
0.332946	221	0.0588235	0.0361991	0.615385	40.2704	ABC_full	ABC_A=DNase x H3K27ac, C=Intact Hi-C	50
0.334773	221	0.0497738	0.040724	0.818182	38.8671	ABC_DNase	ABC_A=DNase, C=Avg. Intact Hi-C	50
0.337652	221	0.199095	0.190045	0.954545	29.2159	ENCODE-rE2G	ENCODE-rE2G	50
0.338585	221	0.0588235	0.0542986	0.923077	10.8921	GraphReg_Raw	GraphReg_Raw scores	50
0.341584	221	0.190045	0.180995	0.952381	28.0254	ENCODE-rE2G	ENCODE-rE2G	50
0.353517	221	0.190045	0.180995	0.952381	28.5465	ENCODE-rE2G	ENCODE-rE2G	50
0.355491	221	0.208145	0.176471	0.847826	27.5696	ENCODE-rE2G_Extended	ENCODE-rE2G_Extended	50
0.359551	221	0.180995	0.171946	0.95	27.4379	ENCODE-rE2G	ENCODE-rE2G	50
0.36228	221	0.0180995	0.00904977	0.5	86.1491	EPIraction	EPIraction	50
0.365625	221	0.0180995	0.00904977	0.5	88.1372	EPIraction	EPIraction	50
0.366832	221	0.0452489	0.0361991	0.8	40.1959	ABC_DNase	ABC_A=DNase, C=Avg. Intact Hi-C	50
0.37288	221	0.0135747	0.00452489	0.333333	46.108	EPIraction	EPIraction	50
0.374974	221	0.180995	0.167421	0.925	28.1396	ENCODE-rE2G	ENCODE-rE2G	50
0.37615	221	0.20362	0.171946	0.844444	27.7875	ENCODE-rE2G_Extended	ENCODE-rE2G_Extended	50
0.383535	221	0.171946	0.158371	0.921053	27.0272	ENCODE-rE2G	ENCODE-rE2G	50
0.38644	221	0.199095	0.162896	0.818182	27.5118	ENCODE-rE2G_Extended	ENCODE-rE2G_Extended	50
0.39343	221	0.0135747	0.00452489	0.333333	51.9041	EPIraction	EPIraction	50
0.397161	221	0.040724	0.0316742	0.777778	42.6382	ABC_full	ABC_A=DNase x H3K27ac, C=Intact Hi-C	50
0.413467	221	0.0497738	0.0497738	1	11.8519	GraphReg_Raw	GraphReg_Raw scores	50
0.41398	221	0.0135747	0.00452489	0.333333	58.0879	EPIraction	EPIraction	50
0.414158	221	0.19457	0.158371	0.813953	27.9663	ENCODE-rE2G_Extended	ENCODE-rE2G_Extended	50
0.419986	221	0.0316742	0.0316742	1	35.607	ABC_DNase	ABC_A=DNase, C=Avg. Intact Hi-C	50
0.424068	221	0.190045	0.153846	0.809524	27.6605	ENCODE-rE2G_Extended	ENCODE-rE2G_Extended	50
0.426137	221	0.167421	0.153846	0.918919	27.8649	ENCODE-rE2G	ENCODE-rE2G	50
0.465001	221	0.18552	0.149321	0.804878	28.5048	ENCODE-rE2G_Extended	ENCODE-rE2G_Extended	50
0.473097	221	0.162896	0.149321	0.916667	28.956	ENCODE-rE2G	ENCODE-rE2G	50
0.473275	221	0.0226244	0.0226244	1	32.5738	ABC_DNase	ABC_A=DNase, C=Avg. Intact Hi-C	50
0.496966	221	0.0452489	0.0452489	1	14.4355	GraphReg_Raw	GraphReg_Raw scores	50
0.514394	221	0.0271493	0.0271493	1	53.1378	ABC_full	ABC_A=DNase x H3K27ac, C=Intact Hi-C	50
0.524177	221	0.180995	0.144796	0.8	29.9484	ENCODE-rE2G_Extended	ENCODE-rE2G_Extended	50
0.529539	221	0.158371	0.144796	0.914286	30.3885	ENCODE-rE2G	ENCODE-rE2G	50
0.530597	221	0.0180995	0.0180995	1	35.8828	ABC_DNase	ABC_A=DNase, C=Avg. Intact Hi-C	50
0.544054	221	0.176471	0.140271	0.794872	29.9922	ENCODE-rE2G_Extended	ENCODE-rE2G_Extended	50
0.54528	221	0.040724	0.040724	1	15.3619	GraphReg_Raw	GraphReg_Raw scores	50
0.551969	221	0.149321	0.135747	0.909091	29.5403	ENCODE-rE2G	ENCODE-rE2G	50
0.560478	221	0.171946	0.135747	0.789474	29.8133	ENCODE-rE2G_Extended	ENCODE-rE2G_Extended	50
0.58902	221	0.140271	0.131222	0.935484	29.049	ENCODE-rE2G	ENCODE-rE2G	50
0.601692	221	0.0135747	0.0135747	1	44.5975	ABC_DNase	ABC_A=DNase, C=Avg. Intact Hi-C	50
0.630925	221	0.135747	0.126697	0.933333	29.744	ENCODE-rE2G	ENCODE-rE2G	50
0.631323	221	0.0226244	0.0226244	1	101.847	ABC_full	ABC_A=DNase x H3K27ac, C=Intact Hi-C	50
0.651121	221	0.131222	0.122172	0.931034	29.5051	ENCODE-rE2G	ENCODE-rE2G	50
0.653292	221	0.0316742	0.0316742	1	18.0743	GraphReg_Raw	GraphReg_Raw scores	50
0.661735	221	0.0180995	0.0180995	1	111.58	ABC_full	ABC_A=DNase x H3K27ac, C=Intact Hi-C	50
0.684313	221	0.126697	0.113122	0.892857	29.8224	ENCODE-rE2G	ENCODE-rE2G	50
0.689526	221	0.00904977	0.00904977	1	70.1321	ABC_DNase	ABC_A=DNase, C=Avg. Intact Hi-C	50
0.68976	221	0.0271493	0.0271493	1	18.0202	GraphReg_Raw	GraphReg_Raw scores	50
0.690726	221	0.153846	0.131222	0.852941	31.6399	ENCODE-rE2G_Extended	ENCODE-rE2G_Extended	50
0.697583	221	0.0135747	0.0135747	1	132.333	ABC_full	ABC_A=DNase x H3K27ac, C=Intact Hi-C	50
0.698663	221	0.122172	0.108597	0.888889	29.3152	ENCODE-rE2G	ENCODE-rE2G	50
0.705704	221	0.144796	0.122172	0.84375	30.3184	ENCODE-rE2G_Extended	ENCODE-rE2G_Extended	50
0.741887	221	0.117647	0.104072	0.884615	30.1448	ENCODE-rE2G	ENCODE-rE2G	50
0.75074	221	0.0226244	0.0226244	1	19.9805	GraphReg_Raw	GraphReg_Raw scores	50
0.755983	221	0.0180995	0.0180995	1	16.3566	GraphReg_Raw	GraphReg_Raw scores	50
0.756304	221	0.117647	0.0995475	0.846154	31.0379	ENCODE-rE2G	ENCODE-rE2G	50
0.758447	221	0.00904977	0.00904977	1	203.695	ABC_full	ABC_A=DNase x H3K27ac, C=Intact Hi-C	50
0.769594	221	0.104072	0.0904977	0.869565	30.5454	ENCODE-rE2G	ENCODE-rE2G	50
0.784668	221	0.140271	0.117647	0.83871	33.3905	ENCODE-rE2G_Extended	ENCODE-rE2G_Extended	50
0.815354	221	0.140271	0.113122	0.806452	35.4571	ENCODE-rE2G_Extended	ENCODE-rE2G_Extended	50
0.824293	221	0.00452489	0.00452489	1	257.479	ABC_full	ABC_A=DNase x H3K27ac, C=Intact Hi-C	50
0.852335	221	0.0135747	0.0135747	1	20.3906	GraphReg_Raw	GraphReg_Raw scores	50
0.85304	221	0.131222	0.108597	0.827586	36.0425	ENCODE-rE2G_Extended	ENCODE-rE2G_Extended	50
0.871674	221	0.126697	0.104072	0.821429	36.4074	ENCODE-rE2G_Extended	ENCODE-rE2G_Extended	50
0.875065	221	0.0995475	0.0859729	0.863636	38.0128	ENCODE-rE2G	ENCODE-rE2G	50
0.883083	221	0.0950226	0.081448	0.857143	37.2843	ENCODE-rE2G	ENCODE-rE2G	50
0.895154	221	0.122172	0.0995475	0.814815	37.7486	ENCODE-rE2G_Extended	ENCODE-rE2G_Extended	50
0.900243	221	0.00904977	0.00904977	1	18.3399	GraphReg_Raw	GraphReg_Raw scores	50
0.901371	221	0.0859729	0.0769231	0.894737	36.365	ENCODE-rE2G	ENCODE-rE2G	50
0.906136	221	0.117647	0.0950226	0.807692	37.8537	ENCODE-rE2G_Extended	ENCODE-rE2G_Extended	50
0.906205	221	0.117647	0.0950226	0.807692	37.8602	ENCODE-rE2G_Extended	ENCODE-rE2G_Extended	50
0.908681	221	0.00452489	0.00452489	1	2291.57	ABC_DNase	ABC_A=DNase, C=Avg. Intact Hi-C	50
0.909489	221	0.104072	0.081448	0.782609	33.5749	ENCODE-rE2G_Extended	ENCODE-rE2G_Extended	50
0.916047	221	0.0769231	0.0678733	0.882353	34.9889	ENCODE-rE2G	ENCODE-rE2G	50
0.929962	221	0.0723982	0.0633484	0.875	35.8005	ENCODE-rE2G	ENCODE-rE2G	50
0.937131	221	0.0950226	0.0769231	0.809524	34.2509	ENCODE-rE2G_Extended	ENCODE-rE2G_Extended	50
0.94588	221	0.0678733	0.0588235	0.866667	38.3847	ENCODE-rE2G	ENCODE-rE2G	50
0.946647	221	0.0904977	0.0723982	0.8	34.3606	ENCODE-rE2G_Extended	ENCODE-rE2G_Extended	50
0.955785	221	0.0633484	0.0542986	0.857143	40.0024	ENCODE-rE2G	ENCODE-rE2G	50
0.956326	221	0.0859729	0.0678733	0.789474	35.3364	ENCODE-rE2G_Extended	ENCODE-rE2G_Extended	50
0.966847	221	0.0769231	0.0633484	0.823529	34.8757	ENCODE-rE2G_Extended	ENCODE-rE2G_Extended	50
0.971785	221	0.0723982	0.0588235	0.8125	35.0144	ENCODE-rE2G_Extended	ENCODE-rE2G_Extended	50
0.972057	221	0.0542986	0.0452489	0.833333	45.839	ENCODE-rE2G	ENCODE-rE2G	50
0.972917	221	0.0723982	0.0542986	0.75	35.7101	ENCODE-rE2G_Extended	ENCODE-rE2G_Extended	50
0.974557	221	0.0678733	0.0497738	0.733333	34.128	ENCODE-rE2G_Extended	ENCODE-rE2G_Extended	50
0.9754	221	0.0497738	0.040724	0.818182	45.8981	ENCODE-rE2G	ENCODE-rE2G	50
0.976402	221	0.0633484	0.040724	0.642857	32.541	ENCODE-rE2G_Extended	ENCODE-rE2G_Extended	50
0.979587	221	0.0452489	0.0361991	0.8	48.8347	ENCODE-rE2G	ENCODE-rE2G	50
0.982377	221	0.0542986	0.0361991	0.666667	31.1672	ENCODE-rE2G_Extended	ENCODE-rE2G_Extended	50
0.982418	221	0.040724	0.0316742	0.777778	50.3088	ENCODE-rE2G	ENCODE-rE2G	50
0.983006	221	0.0497738	0.0316742	0.636364	28.7104	ENCODE-rE2G_Extended	ENCODE-rE2G_Extended	50
0.983247	221	0.0361991	0.0226244	0.625	46.6536	ENCODE-rE2G	ENCODE-rE2G	50
0.983937	221	0.0452489	0.0271493	0.6	26.2287	ENCODE-rE2G_Extended	ENCODE-rE2G_Extended	50
0.988117	221	0.0316742	0.0180995	0.571429	57.0244	ENCODE-rE2G	ENCODE-rE2G	50
0.988843	221	0.0316742	0.0226244	0.714286	27.6688	ENCODE-rE2G_Extended	ENCODE-rE2G_Extended	50
0.990347	221	0.0226244	0.0135747	0.6	50.62	ENCODE-rE2G	ENCODE-rE2G	50
0.992482	221	0.0135747	0.00904977	0.666667	39.6008	ENCODE-rE2G	ENCODE-rE2G	50
0.993721	221	0.0271493	0.0180995	0.666667	32.9051	ENCODE-rE2G_Extended	ENCODE-rE2G_Extended	50
0.99392	221	0.00904977	0.00452489	0.5	32.9248	ENCODE-rE2G	ENCODE-rE2G	50
0.997324	221	0.0226244	0.0135747	0.6	46.605	ENCODE-rE2G_Extended	ENCODE-rE2G_Extended	50
0.998522	221	0.0180995	0.00904977	0.5	55.2351	ENCODE-rE2G_Extended	ENCODE-rE2G_Extended	50
0.998668	221	0.00904977	0.00452489	0.5	29.7896	ENCODE-rE2G_Extended	ENCODE-rE2G_Extended	50
1	221	0.00452489	0.00452489	1	18.5102	GraphReg_Raw	GraphReg_Raw scores	50
2.733	221	0.276018	0.253394	0.918033	12.3623	CIA	CIA	50
76.3164	221	0.253394	0.244344	0.964286	15.6947	CIA	CIA	50
137.139	221	0.248869	0.239819	0.963636	16.2583	CIA	CIA	50
171.41	221	0.248869	0.235294	0.945455	16.6033	CIA	CIA	50
388.411	221	0.244344	0.230769	0.944444	17.8849	CIA	CIA	50
669.613	221	0.239819	0.226244	0.943396	19.0244	CIA	CIA	50
1071.89	221	0.235294	0.221719	0.942308	20.2752	CIA	CIA	50
1252.9	221	0.230769	0.217195	0.941176	20.5398	CIA	CIA	50
1455.26	221	0.226244	0.21267	0.94	20.7846	CIA	CIA	50
2113.45	221	0.221719	0.20362	0.918367	22.1567	CIA	CIA	50
2309.17	221	0.217195	0.199095	0.916667	22.1477	CIA	CIA	50
2451.56	221	0.217195	0.19457	0.895833	22.4843	CIA	CIA	50
2770.42	221	0.217195	0.190045	0.875	23.2313	CIA	CIA	50
3168.24	221	0.208145	0.18552	0.891304	23.0448	CIA	CIA	50
3318.49	221	0.199095	0.180995	0.909091	22.3088	CIA	CIA	50
3538.16	221	0.19457	0.176471	0.906977	22.1546	CIA	CIA	50
4407.34	221	0.19457	0.171946	0.883721	23.6857	CIA	CIA	50
5335.89	221	0.180995	0.162896	0.9	23.367	CIA	CIA	50
6522.72	221	0.176471	0.158371	0.897436	24.4575	CIA	CIA	50
7432.47	221	0.171946	0.153846	0.894737	25.0357	CIA	CIA	50
7820.91	221	0.167421	0.149321	0.891892	24.8166	CIA	CIA	50
9079.42	221	0.162896	0.144796	0.888889	25.6294	CIA	CIA	50
9912.07	221	0.158371	0.140271	0.885714	25.7734	CIA	CIA	50
10657.1	221	0.153846	0.135747	0.882353	25.7647	CIA	CIA	50
11194.4	221	0.149321	0.131222	0.878788	25.5341	CIA	CIA	50
11389.5	221	0.144796	0.126697	0.875	24.9079	CIA	CIA	50
12208.6	221	0.135747	0.117647	0.866667	23.9905	CIA	CIA	50
16055	221	0.126697	0.113122	0.892857	25.4341	CIA	CIA	50
16632.7	221	0.122172	0.108597	0.888889	24.8635	CIA	CIA	50
17193	221	0.117647	0.104072	0.884615	24.2815	CIA	CIA	50
18142.7	221	0.113122	0.0995475	0.88	23.9764	CIA	CIA	50
18473.4	221	0.108597	0.0950226	0.875	23.1711	CIA	CIA	50
25759.5	221	0.104072	0.0904977	0.869565	26.784	CIA	CIA	50
28031.2	221	0.0950226	0.081448	0.857143	25.5815	CIA	CIA	50
33562.6	221	0.081448	0.0769231	0.944444	24.0853	CIA	CIA	50
38125.9	221	0.0769231	0.0723982	0.941176	24.6202	CIA	CIA	50
38512.1	221	0.0723982	0.0678733	0.9375	23.1304	CIA	CIA	50
39650.2	221	0.0723982	0.0633484	0.875	23.6253	CIA	CIA	50
43156.8	221	0.0678733	0.0588235	0.866667	23.2583	CIA	CIA	50
47180	221	0.0633484	0.0542986	0.857143	23.0144	CIA	CIA	50
67411.4	221	0.0588235	0.0497738	0.846154	27.5143	CIA	CIA	50
90858.8	221	0.0497738	0.040724	0.818182	28.8429	CIA	CIA	50
100399	221	0.0452489	0.0361991	0.8	27.8949	CIA	CIA	50
111939	221	0.0452489	0.0316742	0.7	30.6027	CIA	CIA	50
116310	221	0.040724	0.0271493	0.666667	27.8562	CIA	CIA	50
142870	221	0.0361991	0.0226244	0.625	28.7704	CIA	CIA	50
210811	221	0.0316742	0.0180995	0.571429	36.0649	CIA	CIA	50
356790	221	0.0226244	0.0135747	0.6	41.043	CIA	CIA	50
395885	221	0.0226244	0.0135747	0.6	47.3138	CIA	CIA	50
486704	221	0.00904977	0.00452489	0.5	40.994	CIA	CIA	50
0	221	0.348416	0.348416	1	1.59366	Enformer	Enformer	50
0	221	0.348416	0.348416	1	1.59366	Enformer	Enformer	50
0	221	0.348416	0.348416	1	1.59366	Enformer	Enformer	50
0	221	0.348416	0.348416	1	1.59366	Enformer	Enformer	50
0	221	0.348416	0.348416	1	1.59366	Enformer	Enformer	50
0	221	0.348416	0.348416	1	1.59366	Enformer	Enformer	50
0.111464	221	0.307692	0.303167	0.985294	2.77621	Enformer	Enformer	50
0.211297	221	0.303167	0.298643	0.985075	2.86697	Enformer	Enformer	50
0.267579	221	0.294118	0.289593	0.984615	2.93805	Enformer	Enformer	50
0.289966	221	0.289593	0.285068	0.984375	2.92695	Enformer	Enformer	50
0.334966	221	0.280543	0.276018	0.983871	2.93538	Enformer	Enformer	50
0.38087	221	0.266968	0.266968	1	2.98479	Enformer	Enformer	50
0.496623	221	0.262443	0.262443	1	3.462	Enformer	Enformer	50
0.536561	221	0.253394	0.253394	1	3.50363	Enformer	Enformer	50
0.593901	221	0.248869	0.248869	1	3.67805	Enformer	Enformer	50
0.629931	221	0.239819	0.239819	1	3.71341	Enformer	Enformer	50
0.654462	221	0.235294	0.235294	1	3.74768	Enformer	Enformer	50
0.850811	221	0.226244	0.226244	1	4.65504	Enformer	Enformer	50
1.02434	221	0.221719	0.221719	1	5.64388	Enformer	Enformer	50
1.08515	221	0.21267	0.21267	1	5.8147	Enformer	Enformer	50
1.16284	221	0.20362	0.20362	1	5.88799	Enformer	Enformer	50
1.24697	221	0.20362	0.199095	0.977778	6.48841	Enformer	Enformer	50
1.50434	221	0.19457	0.190045	0.976744	8.47177	Enformer	Enformer	50
1.63368	221	0.190045	0.18552	0.97619	9.40955	Enformer	Enformer	50
1.96566	221	0.180995	0.176471	0.975	12.0215	Enformer	Enformer	50
2.02458	221	0.176471	0.171946	0.974359	12.3887	Enformer	Enformer	50
2.27779	221	0.167421	0.162896	0.972973	15.0047	Enformer	Enformer	50
2.37188	221	0.162896	0.158371	0.972222	15.2905	Enformer	Enformer	50
2.50012	221	0.153846	0.149321	0.970588	15.1329	Enformer	Enformer	50
2.54477	221	0.149321	0.144796	0.969697	15.4567	Enformer	Enformer	50
2.93916	221	0.140271	0.135747	0.967742	19.2794	Enformer	Enformer	50
3.52728	221	0.135747	0.131222	0.966667	23.3528	Enformer	Enformer	50
3.66541	221	0.126697	0.122172	0.964286	23.8532	Enformer	Enformer	50
3.83576	221	0.117647	0.113122	0.961538	22.9358	Enformer	Enformer	50
4.91093	221	0.113122	0.108597	0.96	31.9711	Enformer	Enformer	50
5.77845	221	0.104072	0.0995475	0.956522	33.2173	Enformer	Enformer	50
6.27589	221	0.0995475	0.0950226	0.954545	35.2858	Enformer	Enformer	50
7.05198	221	0.0904977	0.0859729	0.95	31.7572	Enformer	Enformer	50
7.29849	221	0.0859729	0.081448	0.947368	29.9929	Enformer	Enformer	50
9.34821	221	0.0723982	0.0723982	1	31.9107	Enformer	Enformer	50
15.8557	221	0.0633484	0.0633484	1	37.7766	Enformer	Enformer	50
18.4724	221	0.0588235	0.0588235	1	42.595	Enformer	Enformer	50
20.165	221	0.0497738	0.0497738	1	45.8716	Enformer	Enformer	50
23.1486	221	0.0452489	0.0452489	1	65.5308	Enformer	Enformer	50
24.5463	221	0.0361991	0.0361991	1	61.1621	Enformer	Enformer	50
26.7925	221	0.0316742	0.0316742	1	107.034	Enformer	Enformer	50
28.983	221	0.0226244	0.0226244	1	229.358	Enformer	Enformer	50
30.4428	221	0.0180995	0.0180995	1	183.486	Enformer	Enformer	50
35.7978	221	0.00904977	0.00904977	1	Inf	Enformer	Enformer	50
53.2097	221	0.00452489	0.00452489	1	Inf	Enformer	Enformer	50
0	221	0.276018	0.253394	0.918033	11.3938	GraphReg_score	GraphReg	50
0	221	0.276018	0.253394	0.918033	11.3938	GraphReg_score	GraphReg	50
0	221	0.276018	0.253394	0.918033	11.3938	GraphReg_score	GraphReg	50
0	221	0.276018	0.253394	0.918033	11.3938	GraphReg_score	GraphReg	50
2.4512e-05	221	0.257919	0.230769	0.894737	14.1921	GraphReg_score	GraphReg	50
5.05948e-05	221	0.257919	0.226244	0.877193	14.9977	GraphReg_score	GraphReg	50
6.05205e-05	221	0.257919	0.221719	0.859649	15.2608	GraphReg_score	GraphReg	50
0.000109773	221	0.253394	0.217195	0.857143	16.0176	GraphReg_score	GraphReg	50
0.000336567	221	0.248869	0.21267	0.854545	18.6303	GraphReg_score	GraphReg	50
0.000403321	221	0.248869	0.20362	0.818182	19.2131	GraphReg_score	GraphReg	50
0.000499848	221	0.239819	0.199095	0.830189	19.2462	GraphReg_score	GraphReg	50
0.000650264	221	0.235294	0.19457	0.826923	19.8607	GraphReg_score	GraphReg	50
0.00205423	221	0.221719	0.190045	0.857143	23.7667	GraphReg_score	GraphReg	50
0.00357882	221	0.221719	0.18552	0.836735	27.0731	GraphReg_score	GraphReg	50
0.00499893	221	0.208145	0.180995	0.869565	27.4671	GraphReg_score	GraphReg	50
0.0058753	221	0.208145	0.176471	0.847826	28.576	GraphReg_score	GraphReg	50
0.00636486	221	0.208145	0.171946	0.826087	29.1771	GraphReg_score	GraphReg	50
0.00764203	221	0.20362	0.162896	0.8	29.9925	GraphReg_score	GraphReg	50
0.0142568	221	0.190045	0.158371	0.833333	32.9716	GraphReg_score	GraphReg	50
0.0193234	221	0.176471	0.153846	0.871795	33.2027	GraphReg_score	GraphReg	50
0.0318744	221	0.162896	0.149321	0.916667	35.6525	GraphReg_score	GraphReg	50
0.0393194	221	0.158371	0.144796	0.914286	36.8231	GraphReg_score	GraphReg	50
0.0396628	221	0.158371	0.140271	0.885714	36.9337	GraphReg_score	GraphReg	50
0.0417434	221	0.158371	0.135747	0.857143	37.6274	GraphReg_score	GraphReg	50
0.0421924	221	0.158371	0.135747	0.857143	37.7665	GraphReg_score	GraphReg	50
0.0439719	221	0.144796	0.122172	0.84375	34.8766	GraphReg_score	GraphReg	50
0.0665562	221	0.140271	0.117647	0.83871	38.1643	GraphReg_score	GraphReg	50
0.0728645	221	0.135747	0.113122	0.833333	37.9073	GraphReg_score	GraphReg	50
0.0830877	221	0.131222	0.108597	0.827586	37.9934	GraphReg_score	GraphReg	50
0.0980987	221	0.126697	0.104072	0.821429	38.6649	GraphReg_score	GraphReg	50
0.141425	221	0.117647	0.0995475	0.846154	39.6808	GraphReg_score	GraphReg	50
0.161485	221	0.117647	0.0950226	0.807692	41.2013	GraphReg_score	GraphReg	50
0.163198	221	0.104072	0.0904977	0.869565	39.6211	GraphReg_score	GraphReg	50
0.1693	221	0.0995475	0.081448	0.818182	38.2536	GraphReg_score	GraphReg	50
0.17262	221	0.0950226	0.0769231	0.809524	36.7196	GraphReg_score	GraphReg	50
0.177097	221	0.0904977	0.0723982	0.8	35.2522	GraphReg_score	GraphReg	50
0.227622	221	0.0859729	0.0678733	0.789474	35.6971	GraphReg_score	GraphReg	50
0.324781	221	0.0769231	0.0633484	0.823529	35.8304	GraphReg_score	GraphReg	50
0.404395	221	0.0723982	0.0588235	0.8125	37.4688	GraphReg_score	GraphReg	50
0.431303	221	0.0678733	0.0542986	0.8	36.4744	GraphReg_score	GraphReg	50
0.456135	221	0.0633484	0.0497738	0.785714	35.4144	GraphReg_score	GraphReg	50
0.511827	221	0.0497738	0.040724	0.818182	31.0109	GraphReg_score	GraphReg	50
0.563664	221	0.0452489	0.0361991	0.8	31.4408	GraphReg_score	GraphReg	50
0.612387	221	0.040724	0.0316742	0.777778	32.6874	GraphReg_score	GraphReg	50
0.639561	221	0.0316742	0.0271493	0.857143	27.9703	GraphReg_score	GraphReg	50
0.650131	221	0.0271493	0.0226244	0.833333	24.5415	GraphReg_score	GraphReg	50
0.727862	221	0.0180995	0.0180995	1	23.7345	GraphReg_score	GraphReg	50
0.806463	221	0.0135747	0.0135747	1	32.3668	GraphReg_score	GraphReg	50
0.829047	221	0.00904977	0.00904977	1	27.0312	GraphReg_score	GraphReg	50
0.948015	221	0.00452489	0.00452489	1	56.0285	GraphReg_score	GraphReg	50
