## Supplementary material for "An encyclopedia of enhancer-gene regulatory interactions in the human genome": Table S17. Enhancer activity ABC input files

### Sheet: Enhancer activity chromatin ass
Experiment accession	File accession	Assay	Experiment target	Output type
ENCSR859USB	ENCFF380OSV	ATAC-seq	NA	fold change over control
ENCSR956DNB	ENCFF892FEF	ATAC-seq	NA	fold change over control
ENCSR000EOT	ENCFF338LXW	DNase-seq	NA	read-depth normalized signal
ENCSR000APC	ENCFF964BCA	Histone ChIP-seq	H2AFZ-human	fold change over control
ENCSR000AKP	ENCFF289IVJ	Histone ChIP-seq	H3K27ac-human	fold change over control
ENCSR000EWB	ENCFF971QDI	Histone ChIP-seq	H3K27me3-human	fold change over control
ENCSR000DWB	ENCFF830FQU	Histone ChIP-seq	H3K36me3-human	fold change over control
ENCSR000EWC	ENCFF598WSF	Histone ChIP-seq	H3K4me1-human	fold change over control
ENCSR000AKT	ENCFF386XDJ	Histone ChIP-seq	H3K4me2-human	fold change over control
ENCSR668LDD	ENCFF941IYM	Histone ChIP-seq	H3K4me3-human	fold change over control
ENCSR000APD	ENCFF457RYD	Histone ChIP-seq	H3K79me2-human	fold change over control
ENCSR000EVZ	ENCFF882UZO	Histone ChIP-seq	H3K9ac-human	fold change over control
ENCSR000APE	ENCFF600IBI	Histone ChIP-seq	H3K9me3-human	fold change over control
ENCSR000AKX	ENCFF006AYV	Histone ChIP-seq	H4K20me1-human	fold change over control
ENCSR440VKE	ENCFF580YKQ	TF ChIP-seq	ADNP-human	fold change over control
ENCSR426URK	ENCFF494NVI	TF ChIP-seq	AFF1-human	fold change over control
ENCSR241LIH	ENCFF310XWI	TF ChIP-seq	AFF1-human	fold change over control
ENCSR641BSL	ENCFF521JBC	TF ChIP-seq	AGO1-human	fold change over control
ENCSR571BUF	ENCFF615ILJ	TF ChIP-seq	ARHGAP35-human	fold change over control
ENCSR822CCM	ENCFF380UBH	TF ChIP-seq	ARID1B-human	fold change over control
ENCSR491EBY	ENCFF018XBY	TF ChIP-seq	ARID2-human	fold change over control
ENCSR000EFY	ENCFF457BKO	TF ChIP-seq	ARID3A-human	fold change over control
ENCSR360UHC	ENCFF799HEW	TF ChIP-seq	ARID3B-human	fold change over control
ENCSR676KDJ	ENCFF516WHR	TF ChIP-seq	ARID4B-human	fold change over control
ENCSR613NUC	ENCFF893YOE	TF ChIP-seq	ARNT-human	fold change over control
ENCSR115BBC	ENCFF698TJU	TF ChIP-seq	ASH1L-human	fold change over control
ENCSR085XDP	ENCFF804KWZ	TF ChIP-seq	ATF1-human	fold change over control
ENCSR014ARU	ENCFF196NUG	TF ChIP-seq	ATF2-human	fold change over control
ENCSR632DCH	ENCFF379BUH	TF ChIP-seq	ATF3-human	fold change over control
ENCSR044UJJ	ENCFF857TOC	TF ChIP-seq	ATF4-human	fold change over control
ENCSR125RFR	ENCFF111JKG	TF ChIP-seq	ATF6-human	fold change over control
ENCSR972ZBV	ENCFF859TCV	TF ChIP-seq	ATF7-human	fold change over control
ENCSR740NPG	ENCFF510JCF	TF ChIP-seq	BACH1-human	fold change over control
ENCSR802AHH	ENCFF825WIJ	TF ChIP-seq	BCL6-human	fold change over control
ENCSR792IYC	ENCFF780TOL	TF ChIP-seq	BCLAF1-human	fold change over control
ENCSR808AKZ	ENCFF357FAU	TF ChIP-seq	BCOR-human	fold change over control
ENCSR000DOK	ENCFF527XQU	TF ChIP-seq	BDP1-human	fold change over control
ENCSR000EGV	ENCFF988VAY	TF ChIP-seq	BHLHE40-human	fold change over control
ENCSR782WRO	ENCFF754VJV	TF ChIP-seq	BMI1-human	fold change over control
ENCSR946BXO	ENCFF034NJJ	TF ChIP-seq	BRCA1-human	fold change over control
ENCSR583ACG	ENCFF605ICT	TF ChIP-seq	BRD4-human	fold change over control
ENCSR177XCS	ENCFF162FTO	TF ChIP-seq	BRD9-human	fold change over control
ENCSR000DOJ	ENCFF812FDP	TF ChIP-seq	BRF1-human	fold change over control
ENCSR000DOC	ENCFF506DDT	TF ChIP-seq	BRF2-human	fold change over control
ENCSR350XWY	ENCFF768UJA	TF ChIP-seq	C11orf30-human	fold change over control
ENCSR336GFK	ENCFF977XHV	TF ChIP-seq	CAMTA2-human	fold change over control
ENCSR699PVC	ENCFF749PFL	TF ChIP-seq	CBFA2T2-human	fold change over control
ENCSR697YLJ	ENCFF799MLF	TF ChIP-seq	CBFA2T3-human	fold change over control
ENCSR116NDV	ENCFF679OVR	TF ChIP-seq	CBFB-human	fold change over control
ENCSR948QLZ	ENCFF977PFT	TF ChIP-seq	CBX1-human	fold change over control
ENCSR000BRT	ENCFF702FYL	TF ChIP-seq	CBX3-human	fold change over control
ENCSR272JAT	ENCFF494XLS	TF ChIP-seq	CBX5-human	fold change over control
ENCSR000ATW	ENCFF834INJ	TF ChIP-seq	CBX8-human	fold change over control
ENCSR343IFJ	ENCFF936JRF	TF ChIP-seq	CC2D1A-human	fold change over control
ENCSR598GER	ENCFF459XQB	TF ChIP-seq	CCAR2-human	fold change over control
ENCSR000DOA	ENCFF050XGP	TF ChIP-seq	CCNT2-human	fold change over control
ENCSR121PFY	ENCFF351XKO	TF ChIP-seq	CDC5L-human	fold change over control
ENCSR416QLJ	ENCFF964NWZ	TF ChIP-seq	CEBPB-human	fold change over control
ENCSR058DRG	ENCFF985ZIK	TF ChIP-seq	CEBPG-human	fold change over control
ENCSR763FNU	ENCFF557EGI	TF ChIP-seq	CGGBP1-human	fold change over control
ENCSR065XVO	ENCFF558RTD	TF ChIP-seq	CHAMP1-human	fold change over control
ENCSR775NLJ	ENCFF953CLD	TF ChIP-seq	CHCHD3-human	fold change over control
ENCSR000EHD	ENCFF022ETP	TF ChIP-seq	CHD2-human	fold change over control
ENCSR000ATL	ENCFF828UDH	TF ChIP-seq	CHD4-human	fold change over control
ENCSR228OQM	ENCFF024KNO	TF ChIP-seq	CLOCK-human	fold change over control
ENCSR130HEG	ENCFF411NWX	TF ChIP-seq	COPS2-human	fold change over control
ENCSR471WXT	ENCFF340PIL	TF ChIP-seq	CREB1-human	fold change over control
ENCSR093FKD	ENCFF947GKG	TF ChIP-seq	CREB3-human	fold change over control
ENCSR109YGM	ENCFF156OCM	TF ChIP-seq	CREB3L1-human	fold change over control
ENCSR935PEA	ENCFF264RFP	TF ChIP-seq	CREB5-human	fold change over control
ENCSR077DKV	ENCFF850TRW	TF ChIP-seq	CREM-human	fold change over control
ENCSR402XII	ENCFF364MUN	TF ChIP-seq	CSDE1-human	fold change over control
ENCSR201NQZ	ENCFF086WRS	TF ChIP-seq	CTBP1-human	fold change over control
ENCSR000DMA	ENCFF435LAG	TF ChIP-seq	CTCF-human	fold change over control
ENCSR000BNK	ENCFF619BTX	TF ChIP-seq	CTCFL-human	fold change over control
ENCSR178NTX	ENCFF195ZXQ	TF ChIP-seq	CUX1-human	fold change over control
ENCSR030TJP	ENCFF027KQW	TF ChIP-seq	DACH1-human	fold change over control
ENCSR387BVC	ENCFF990RCE	TF ChIP-seq	DDIT3-human	fold change over control
ENCSR446LAV	ENCFF197AQZ	TF ChIP-seq	DDX20-human	fold change over control
ENCSR119FAD	ENCFF598GNT	TF ChIP-seq	DEAF1-human	fold change over control
ENCSR167JBG	ENCFF155LNL	TF ChIP-seq	DIDO1-human	fold change over control
ENCSR017EJY	ENCFF653THW	TF ChIP-seq	DLX4-human	fold change over control
ENCSR015KAM	ENCFF133UIO	TF ChIP-seq	DMTF1-human	fold change over control
ENCSR987PBI	ENCFF166KEN	TF ChIP-seq	DNMT1-human	fold change over control
ENCSR715CCR	ENCFF635FFS	TF ChIP-seq	DPF2-human	fold change over control
ENCSR720HUL	ENCFF342SFF	TF ChIP-seq	E2F1-human	fold change over control
ENCSR036QIR	ENCFF637WUI	TF ChIP-seq	E2F3-human	fold change over control
ENCSR368GJN	ENCFF988OOW	TF ChIP-seq	E2F4-human	fold change over control
ENCSR744GHR	ENCFF403XOV	TF ChIP-seq	E2F5-human	fold change over control
ENCSR000EWJ	ENCFF467BSQ	TF ChIP-seq	E2F6-human	fold change over control
ENCSR171CAY	ENCFF104ARB	TF ChIP-seq	E2F7-human	fold change over control
ENCSR953DVM	ENCFF442HJS	TF ChIP-seq	E2F8-human	fold change over control
ENCSR003GUC	ENCFF159ENF	TF ChIP-seq	E4F1-human	fold change over control
ENCSR211LTF	ENCFF944GQM	TF ChIP-seq	EGR1-human	fold change over control
ENCSR024CNP	ENCFF603JSN	TF ChIP-seq	EGR1-human	fold change over control
ENCSR175EOM	ENCFF612JBV	TF ChIP-seq	EHMT2-human	fold change over control
ENCSR744CXJ	ENCFF288BDW	TF ChIP-seq	ELF1-human	fold change over control
ENCSR594HXD	ENCFF412UNW	TF ChIP-seq	ELF2-human	fold change over control
ENCSR498JCG	ENCFF781YXT	TF ChIP-seq	ELF4-human	fold change over control
ENCSR392JVX	ENCFF207KXG	TF ChIP-seq	ELK1-human	fold change over control
ENCSR972CVS	ENCFF193MHV	TF ChIP-seq	ELK3-human	fold change over control
ENCSR000EGE	ENCFF513GVS	TF ChIP-seq	EP300-human	fold change over control
ENCSR817QKV	ENCFF662URP	TF ChIP-seq	EP400-human	fold change over control
ENCSR225OGU	ENCFF060NJB	TF ChIP-seq	ERF-human	fold change over control
ENCSR486IFJ	ENCFF149VXV	TF ChIP-seq	ESRRA-human	fold change over control
ENCSR264LYE	ENCFF559VIP	TF ChIP-seq	ESRRB-human	fold change over control
ENCSR000BKQ	ENCFF687UKE	TF ChIP-seq	ETS1-human	fold change over control
ENCSR596IKD	ENCFF389DZJ	TF ChIP-seq	ETS2-human	fold change over control
ENCSR277DMR	ENCFF143OAQ	TF ChIP-seq	ETV1-human	fold change over control
ENCSR971EWR	ENCFF496OMD	TF ChIP-seq	ETV5-human	fold change over control
ENCSR493JTJ	ENCFF262YYV	TF ChIP-seq	ETV6-human	fold change over control
ENCSR142YYA	ENCFF625BKV	TF ChIP-seq	EWSR1-human	fold change over control
ENCSR000AQE	ENCFF959RUJ	TF ChIP-seq	EZH2-human	fold change over control
ENCSR177DNR	ENCFF125ALM	TF ChIP-seq	FIP1L1-human	fold change over control
ENCSR000FAI	ENCFF834BYR	TF ChIP-seq	FOS-human	fold change over control
ENCSR239ZLZ	ENCFF002WEI	TF ChIP-seq	FOSL1-human	fold change over control
ENCSR819LHG	ENCFF568PUI	TF ChIP-seq	FOXA1-human	fold change over control
ENCSR788DXU	ENCFF970OPB	TF ChIP-seq	FOXA3-human	fold change over control
ENCSR847LBF	ENCFF223UFT	TF ChIP-seq	FOXJ2-human	fold change over control
ENCSR056VMR	ENCFF563MFT	TF ChIP-seq	FOXJ3-human	fold change over control
ENCSR659CCI	ENCFF976HMD	TF ChIP-seq	FOXK1-human	fold change over control
ENCSR302AWT	ENCFF177OCJ	TF ChIP-seq	FOXK2-human	fold change over control
ENCSR429QPP	ENCFF272NTX	TF ChIP-seq	FOXM1-human	fold change over control
ENCSR426PTT	ENCFF344YHU	TF ChIP-seq	FOXO4-human	fold change over control
ENCSR530WIV	ENCFF275VZI	TF ChIP-seq	FOXP1-human	fold change over control
ENCSR084WHZ	ENCFF250LSM	TF ChIP-seq	FOXP4-human	fold change over control
ENCSR051DXE	ENCFF581FRT	TF ChIP-seq	FUS-human	fold change over control
ENCSR290MUH	ENCFF185MOX	TF ChIP-seq	GABPA-human	fold change over control
ENCSR011WGT	ENCFF279NOP	TF ChIP-seq	GABPB1-human	fold change over control
ENCSR879HUU	ENCFF156GGA	TF ChIP-seq	GABPB2-human	fold change over control
ENCSR000EFT	ENCFF838RXA	TF ChIP-seq	GATA1-human	fold change over control
ENCSR257RKC	ENCFF787JFL	TF ChIP-seq	GATA2-human	fold change over control
ENCSR160QYK	ENCFF445XYP	TF ChIP-seq	GATAD2A-human	fold change over control
ENCSR547LKC	ENCFF895LWM	TF ChIP-seq	GATAD2B-human	fold change over control
ENCSR376RCX	ENCFF677MNO	TF ChIP-seq	GMEB1-human	fold change over control
ENCSR801RPW	ENCFF412LXZ	TF ChIP-seq	GTF2A2-human	fold change over control
ENCSR000DOE	ENCFF539FKA	TF ChIP-seq	GTF2B-human	fold change over control
ENCSR532KTI	ENCFF486VSV	TF ChIP-seq	GTF2E2-human	fold change over control
ENCSR189VXS	ENCFF247XKF	TF ChIP-seq	GTF2F1-human	fold change over control
ENCSR653WFU	ENCFF616FCR	TF ChIP-seq	GTF2I-human	fold change over control
ENCSR000DOD	ENCFF240CHH	TF ChIP-seq	GTF3C2-human	fold change over control
ENCSR103TYK	ENCFF020PYB	TF ChIP-seq	HBP1-human	fold change over control
ENCSR000EFN	ENCFF190TFY	TF ChIP-seq	HCFC1-human	fold change over control
ENCSR711VWL	ENCFF174EIC	TF ChIP-seq	HDAC1-human	fold change over control
ENCSR893WSB	ENCFF258FTE	TF ChIP-seq	HDAC2-human	fold change over control
ENCSR000ATJ	ENCFF680RTO	TF ChIP-seq	HDAC6-human	fold change over control
ENCSR835TCD	ENCFF153JGT	TF ChIP-seq	HDAC8-human	fold change over control
ENCSR197ALX	ENCFF799UUZ	TF ChIP-seq	HDGF-human	fold change over control
ENCSR091JXL	ENCFF473ZCY	TF ChIP-seq	HES1-human	fold change over control
ENCSR405KTQ	ENCFF421AXI	TF ChIP-seq	HEY1-human	fold change over control
ENCSR619GFP	ENCFF057LNT	TF ChIP-seq	HINFP-human	fold change over control
ENCSR947PJZ	ENCFF046FXM	TF ChIP-seq	HIVEP1-human	fold change over control
ENCSR090JNM	ENCFF690XCI	TF ChIP-seq	HLTF-human	fold change over control
ENCSR757IIU	ENCFF786BSO	TF ChIP-seq	HMBOX1-human	fold change over control
ENCSR626HJW	ENCFF622ITH	TF ChIP-seq	HMG20A-human	fold change over control
ENCSR034GHQ	ENCFF597MBH	TF ChIP-seq	HMG20B-human	fold change over control
ENCSR000DOB	ENCFF776XDN	TF ChIP-seq	HMGN3-human	fold change over control
ENCSR581CVA	ENCFF626YAE	TF ChIP-seq	HNRNPH1-human	fold change over control
ENCSR014RCS	ENCFF170ZAQ	TF ChIP-seq	HNRNPK-human	fold change over control
ENCSR594BNR	ENCFF145MSJ	TF ChIP-seq	HNRNPL-human	fold change over control
ENCSR112RNT	ENCFF687PFH	TF ChIP-seq	HNRNPLL-human	fold change over control
ENCSR296MXW	ENCFF298HVU	TF ChIP-seq	HNRNPUL1-human	fold change over control
ENCSR801JWB	ENCFF386HWG	TF ChIP-seq	HOMEZ-human	fold change over control
ENCSR861UWB	ENCFF711VNM	TF ChIP-seq	HOXB6-human	fold change over control
ENCSR579XWM	ENCFF041FPO	TF ChIP-seq	HSF4-human	fold change over control
ENCSR125YGM	ENCFF526HKD	TF ChIP-seq	ID3-human	fold change over control
ENCSR208VNN	ENCFF611WLP	TF ChIP-seq	IFI16-human	fold change over control
ENCSR948VFL	ENCFF005HJW	TF ChIP-seq	IKZF1-human	fold change over control
ENCSR648INT	ENCFF994LJY	TF ChIP-seq	ILK-human	fold change over control
ENCSR809JSD	ENCFF639BQL	TF ChIP-seq	IRF1-human	fold change over control
ENCSR645ZWR	ENCFF341XGE	TF ChIP-seq	IRF2-human	fold change over control
ENCSR926KTP	ENCFF694RZN	TF ChIP-seq	IRF9-human	fold change over control
ENCSR946WBN	ENCFF448TJP	TF ChIP-seq	JUN-human	fold change over control
ENCSR525VAT	ENCFF690RWM	TF ChIP-seq	JUNB-human	fold change over control
ENCSR000EGN	ENCFF298JHY	TF ChIP-seq	JUND-human	fold change over control
ENCSR924JOW	ENCFF517WVJ	TF ChIP-seq	KAT7-human	fold change over control
ENCSR086FZL	ENCFF688JOD	TF ChIP-seq	KAT8-human	fold change over control
ENCSR360HRA	ENCFF403UBR	TF ChIP-seq	KDM1A-human	fold change over control
ENCSR620MHD	ENCFF875NOR	TF ChIP-seq	KDM2B-human	fold change over control
ENCSR660RNO	ENCFF402FID	TF ChIP-seq	KDM4B-human	fold change over control
ENCSR000AQA	ENCFF177ARI	TF ChIP-seq	KDM5B-human	fold change over control
ENCSR550HCT	ENCFF891RAE	TF ChIP-seq	KLF1-human	fold change over control
ENCSR121SPB	ENCFF255WEY	TF ChIP-seq	KLF10-human	fold change over control
ENCSR608HVP	ENCFF972FHB	TF ChIP-seq	KLF13-human	fold change over control
ENCSR760UVO	ENCFF842VUY	TF ChIP-seq	KLF16-human	fold change over control
ENCSR297CGF	ENCFF129SVN	TF ChIP-seq	KLF6-human	fold change over control
ENCSR530XQI	ENCFF755WXK	TF ChIP-seq	L3MBTL2-human	fold change over control
ENCSR288MOZ	ENCFF739QDA	TF ChIP-seq	LARP7-human	fold change over control
ENCSR672OHP	ENCFF796TBO	TF ChIP-seq	LCOR-human	fold change over control
ENCSR000EGI	ENCFF614NSR	TF ChIP-seq	MAFF-human	fold change over control
ENCSR818DQV	ENCFF411VSL	TF ChIP-seq	MAFG-human	fold change over control
ENCSR000EGX	ENCFF860OFM	TF ChIP-seq	MAFK-human	fold change over control
ENCSR158LJN	ENCFF511DWG	TF ChIP-seq	MAX-human	fold change over control
ENCSR643JRH	ENCFF099KJR	TF ChIP-seq	MAZ-human	fold change over control
ENCSR552PSV	ENCFF317XDJ	TF ChIP-seq	MCM2-human	fold change over control
ENCSR990AZC	ENCFF279IXG	TF ChIP-seq	MCM3-human	fold change over control
ENCSR628APV	ENCFF857HOY	TF ChIP-seq	MCM5-human	fold change over control
ENCSR068VRA	ENCFF658ORS	TF ChIP-seq	MCM7-human	fold change over control
ENCSR000BNV	ENCFF708GYC	TF ChIP-seq	MEF2A-human	fold change over control
ENCSR647ZXA	ENCFF271HIS	TF ChIP-seq	MEF2D-human	fold change over control
ENCSR851BNE	ENCFF075VKS	TF ChIP-seq	MEIS2-human	fold change over control
ENCSR710WLO	ENCFF832RCD	TF ChIP-seq	MGA-human	fold change over control
ENCSR426MDV	ENCFF215OVN	TF ChIP-seq	MIER1-human	fold change over control
ENCSR000FCB	ENCFF668BHW	TF ChIP-seq	MITF-human	fold change over control
ENCSR107GRP	ENCFF575VXB	TF ChIP-seq	MLLT1-human	fold change over control
ENCSR675LRO	ENCFF790CMT	TF ChIP-seq	MLLT1-human	fold change over control
ENCSR475ZGL	ENCFF790OEW	TF ChIP-seq	MLX-human	fold change over control
ENCSR512NLO	ENCFF776RIF	TF ChIP-seq	MNT-human	fold change over control
ENCSR807BGP	ENCFF597EBP	TF ChIP-seq	MTA1-human	fold change over control
ENCSR113LAS	ENCFF206SHI	TF ChIP-seq	MTA2-human	fold change over control
ENCSR411UYA	ENCFF616KLI	TF ChIP-seq	MTA2-human	fold change over control
ENCSR914NEI	ENCFF909PSP	TF ChIP-seq	MTA3-human	fold change over control
ENCSR026RAK	ENCFF673XJM	TF ChIP-seq	MXD1-human	fold change over control
ENCSR000EGZ	ENCFF840RIM	TF ChIP-seq	MXI1-human	fold change over control
ENCSR361UTL	ENCFF720OOI	TF ChIP-seq	MYBL2-human	fold change over control
ENCSR744JJU	ENCFF583INC	TF ChIP-seq	MYC-human	fold change over control
ENCSR307YJU	ENCFF391DFM	TF ChIP-seq	MYNN-human	fold change over control
ENCSR085QEV	ENCFF201FQD	TF ChIP-seq	NBN-human	fold change over control
ENCSR711SNW	ENCFF762QJS	TF ChIP-seq	NCOA1-human	fold change over control
ENCSR658WFQ	ENCFF709OJR	TF ChIP-seq	NCOA1-human	fold change over control
ENCSR803EKW	ENCFF197QSY	TF ChIP-seq	NCOA2-human	fold change over control
ENCSR349TZO	ENCFF207NZW	TF ChIP-seq	NCOA2-human	fold change over control
ENCSR119ULQ	ENCFF103YIT	TF ChIP-seq	NCOA4-human	fold change over control
ENCSR168CEE	ENCFF738ZIW	TF ChIP-seq	NCOA6-human	fold change over control
ENCSR910JAI	ENCFF935VYF	TF ChIP-seq	NCOR1-human	fold change over control
ENCSR798ILC	ENCFF241YVJ	TF ChIP-seq	NCOR1-human	fold change over control
ENCSR000DOF	ENCFF822KTM	TF ChIP-seq	NELFE-human	fold change over control
ENCSR986CDX	ENCFF174GDV	TF ChIP-seq	NEUROD1-human	fold change over control
ENCSR051OUX	ENCFF453PUH	TF ChIP-seq	NFATC3-human	fold change over control
ENCSR552YGL	ENCFF842NYO	TF ChIP-seq	NFE2-human	fold change over control
ENCSR632SHZ	ENCFF520MCQ	TF ChIP-seq	NFE2L1-human	fold change over control
ENCSR796ITY	ENCFF879LLF	TF ChIP-seq	NFIC-human	fold change over control
ENCSR574VJG	ENCFF196BZV	TF ChIP-seq	NFIX-human	fold change over control
ENCSR996ESX	ENCFF326TGQ	TF ChIP-seq	NFRKB-human	fold change over control
ENCSR829UCH	ENCFF908DBR	TF ChIP-seq	NFXL1-human	fold change over control
ENCSR163VTS	ENCFF295GLK	TF ChIP-seq	NFYA-human	fold change over control
ENCSR000EGQ	ENCFF818LMT	TF ChIP-seq	NFYB-human	fold change over control
ENCSR331BDJ	ENCFF798GXH	TF ChIP-seq	NKRF-human	fold change over control
ENCSR415TXN	ENCFF935YCY	TF ChIP-seq	NONO-human	fold change over control
ENCSR764YDL	ENCFF785LKC	TF ChIP-seq	NR0B1-human	fold change over control
ENCSR798MFW	ENCFF573BCN	TF ChIP-seq	NR1H2-human	fold change over control
ENCSR178DEG	ENCFF811OEB	TF ChIP-seq	NR2C1-human	fold change over control
ENCSR516SWI	ENCFF325IJE	TF ChIP-seq	NR2C2-human	fold change over control
ENCSR970NKQ	ENCFF673JXX	TF ChIP-seq	NR2F1-human	fold change over control
ENCSR000BRS	ENCFF527QUX	TF ChIP-seq	NR2F2-human	fold change over control
ENCSR128KLX	ENCFF968STI	TF ChIP-seq	NR2F6-human	fold change over control
ENCSR980ZWE	ENCFF905PLL	TF ChIP-seq	NR3C1-human	fold change over control
ENCSR692RET	ENCFF195FUW	TF ChIP-seq	NR4A1-human	fold change over control
ENCSR837EYC	ENCFF545IMI	TF ChIP-seq	NRF1-human	fold change over control
ENCSR574XEO	ENCFF947FVH	TF ChIP-seq	NUFIP1-human	fold change over control
ENCSR475ZYA	ENCFF076AIX	TF ChIP-seq	OTX1-human	fold change over control
ENCSR549PVK	ENCFF357CLQ	TF ChIP-seq	PATZ1-human	fold change over control
ENCSR263DFP	ENCFF553SGV	TF ChIP-seq	PBX2-human	fold change over control
ENCSR052PTN	ENCFF100USV	TF ChIP-seq	PCBP1-human	fold change over control
ENCSR603REQ	ENCFF436ZDM	TF ChIP-seq	PCBP2-human	fold change over control
ENCSR650AWW	ENCFF290YWM	TF ChIP-seq	PHB-human	fold change over control
ENCSR924GXX	ENCFF863OHH	TF ChIP-seq	PHB2-human	fold change over control
ENCSR594SMP	ENCFF366EIY	TF ChIP-seq	PHF20-human	fold change over control
ENCSR119VCX	ENCFF125BVM	TF ChIP-seq	PHF21A-human	fold change over control
ENCSR000AQH	ENCFF192QSC	TF ChIP-seq	PHF8-human	fold change over control
ENCSR059BWP	ENCFF037FUC	TF ChIP-seq	PHTF2-human	fold change over control
ENCSR115SMW	ENCFF151KAH	TF ChIP-seq	PKNOX1-human	fold change over control
ENCSR000BQY	ENCFF223HMT	TF ChIP-seq	PML-human	fold change over control
ENCSR031TFS	ENCFF173OLJ	TF ChIP-seq	POLR2A-human	fold change over control
ENCSR388QZF	ENCFF202BSU	TF ChIP-seq	POLR2A-human	fold change over control
ENCSR000EGF	ENCFF353WBG	TF ChIP-seq	POLR2AphosphoS2-human	fold change over control
ENCSR000BKR	ENCFF311BAV	TF ChIP-seq	POLR2AphosphoS5-human	fold change over control
ENCSR325RLL	ENCFF933AYN	TF ChIP-seq	POLR2B-human	fold change over control
ENCSR283ZRI	ENCFF032MPI	TF ChIP-seq	POLR2G-human	fold change over control
ENCSR400FSM	ENCFF479MFK	TF ChIP-seq	POLR2H-human	fold change over control
ENCSR000DOI	ENCFF095SKQ	TF ChIP-seq	POLR3A-human	fold change over control
ENCSR000EHQ	ENCFF306SZC	TF ChIP-seq	POLR3G-human	fold change over control
ENCSR364SNE	ENCFF482RKV	TF ChIP-seq	POU5F1-human	fold change over control
ENCSR576AMK	ENCFF185ZYT	TF ChIP-seq	PPARD-human	fold change over control
ENCSR120MPG	ENCFF894MMO	TF ChIP-seq	PRDM10-human	fold change over control
ENCSR625ZVM	ENCFF597BSP	TF ChIP-seq	PRMT5-human	fold change over control
ENCSR220YXI	ENCFF729VEX	TF ChIP-seq	PRPF4-human	fold change over control
ENCSR948KMB	ENCFF476JPM	TF ChIP-seq	PTBP1-human	fold change over control
ENCSR126FZN	ENCFF779TLT	TF ChIP-seq	PTRF-human	fold change over control
ENCSR314BBS	ENCFF886AHK	TF ChIP-seq	PTTG1-human	fold change over control
ENCSR805SIA	ENCFF023WAP	TF ChIP-seq	PURB-human	fold change over control
ENCSR431XGJ	ENCFF212FWB	TF ChIP-seq	PYGO2-human	fold change over control
ENCSR942XQI	ENCFF732GFW	TF ChIP-seq	RAD21-human	fold change over control
ENCSR524BUE	ENCFF697CFE	TF ChIP-seq	RAD51-human	fold change over control
ENCSR000AQI	ENCFF107XSE	TF ChIP-seq	RBBP5-human	fold change over control
ENCSR822LBD	ENCFF821KXU	TF ChIP-seq	RBFOX2-human	fold change over control
ENCSR423FCW	ENCFF647MGD	TF ChIP-seq	RBM14-human	fold change over control
ENCSR850WUE	ENCFF196ARZ	TF ChIP-seq	RBM15-human	fold change over control
ENCSR836COE	ENCFF818OFF	TF ChIP-seq	RBM17-human	fold change over control
ENCSR848AOP	ENCFF231DLV	TF ChIP-seq	RBM22-human	fold change over control
ENCSR791OZM	ENCFF353CFY	TF ChIP-seq	RBM25-human	fold change over control
ENCSR899GSH	ENCFF913YWB	TF ChIP-seq	RBM34-human	fold change over control
ENCSR764OXF	ENCFF480QOB	TF ChIP-seq	RBM39-human	fold change over control
ENCSR740XMB	ENCFF465FZL	TF ChIP-seq	RBPJ-human	fold change over control
ENCSR000EGC	ENCFF727LFR	TF ChIP-seq	RCOR1-human	fold change over control
ENCSR000EGG	ENCFF895SGO	TF ChIP-seq	RCOR1-human	fold change over control
ENCSR772EEN	ENCFF371KFY	TF ChIP-seq	RELA-human	fold change over control
ENCSR054JMQ	ENCFF737ZVY	TF ChIP-seq	REST-human	fold change over control
ENCSR041AXL	ENCFF468DIU	TF ChIP-seq	RFX1-human	fold change over control
ENCSR000EGO	ENCFF396VPU	TF ChIP-seq	RFX5-human	fold change over control
ENCSR444MSK	ENCFF892BRY	TF ChIP-seq	RFX7-human	fold change over control
ENCSR551KXD	ENCFF137TSW	TF ChIP-seq	RHOXF2B-human	fold change over control
ENCSR718SDE	ENCFF836QBU	TF ChIP-seq	RLF-human	fold change over control
ENCSR608XTF	ENCFF525FRL	TF ChIP-seq	RNF2-human	fold change over control
ENCSR041QAZ	ENCFF846ICV	TF ChIP-seq	RNF219-human	fold change over control
ENCSR250WFW	ENCFF771IUF	TF ChIP-seq	RREB1-human	fold change over control
ENCSR588AKU	ENCFF896ZMR	TF ChIP-seq	RUNX1-human	fold change over control
ENCSR072VUO	ENCFF742EUP	TF ChIP-seq	SAFB-human	fold change over control
ENCSR724GSW	ENCFF232WQB	TF ChIP-seq	SAFB2-human	fold change over control
ENCSR000AQJ	ENCFF297UZG	TF ChIP-seq	SAP30-human	fold change over control
ENCSR000EWD	ENCFF308HAE	TF ChIP-seq	SETDB1-human	fold change over control
ENCSR647PJW	ENCFF634HZE	TF ChIP-seq	SFPQ-human	fold change over control
ENCSR920BLG	ENCFF839TDA	TF ChIP-seq	SIN3A-human	fold change over control
ENCSR000DOH	ENCFF232ZWX	TF ChIP-seq	SIRT6-human	fold change over control
ENCSR000BNW	ENCFF776XKT	TF ChIP-seq	SIX5-human	fold change over control
ENCSR000BGX	ENCFF791LWS	TF ChIP-seq	SIX5-human	fold change over control
ENCSR336DXE	ENCFF168RFW	TF ChIP-seq	SKIL-human	fold change over control
ENCSR922YDT	ENCFF113UYA	TF ChIP-seq	SLC30A9-human	fold change over control
ENCSR038DJJ	ENCFF606JZC	TF ChIP-seq	SMAD1-human	fold change over control
ENCSR189PYJ	ENCFF462EFV	TF ChIP-seq	SMAD2-human	fold change over control
ENCSR140GLO	ENCFF340UYX	TF ChIP-seq	SMAD3-human	fold change over control
ENCSR068QXO	ENCFF292FXO	TF ChIP-seq	SMAD4-human	fold change over control
ENCSR000FCD	ENCFF564KHH	TF ChIP-seq	SMAD5-human	fold change over control
ENCSR643VTW	ENCFF356YEK	TF ChIP-seq	SMARCA4-human	fold change over control
ENCSR895HSJ	ENCFF755OZB	TF ChIP-seq	SMARCA5-human	fold change over control
ENCSR000EHN	ENCFF987AMH	TF ChIP-seq	SMARCB1-human	fold change over control
ENCSR157TCS	ENCFF413XBM	TF ChIP-seq	SMARCE1-human	fold change over control
ENCSR000EGW	ENCFF195XTG	TF ChIP-seq	SMC3-human	fold change over control
ENCSR008DOU	ENCFF507VTU	TF ChIP-seq	SNAPC5-human	fold change over control
ENCSR654CQU	ENCFF822RZT	TF ChIP-seq	SNIP1-human	fold change over control
ENCSR754ZHU	ENCFF911XTN	TF ChIP-seq	SNRNP70-human	fold change over control
ENCSR788RSW	ENCFF410ZSZ	TF ChIP-seq	SOX6-human	fold change over control
ENCSR372IML	ENCFF946YDB	TF ChIP-seq	SP1-human	fold change over control
ENCSR000BNL	ENCFF104CLN	TF ChIP-seq	SP2-human	fold change over control
ENCSR000BGW	ENCFF454PTX	TF ChIP-seq	SPI1-human	fold change over control
ENCSR815ZDS	ENCFF506BZC	TF ChIP-seq	SREBF1-human	fold change over control
ENCSR150QDE	ENCFF496CUM	TF ChIP-seq	SREBF2-human	fold change over control
ENCSR504HOI	ENCFF755AIR	TF ChIP-seq	SRF-human	fold change over control
ENCSR832DMO	ENCFF451TMB	TF ChIP-seq	SRSF1-human	fold change over control
ENCSR268QIQ	ENCFF147MBH	TF ChIP-seq	SRSF3-human	fold change over control
ENCSR222MYK	ENCFF239PLR	TF ChIP-seq	SRSF7-human	fold change over control
ENCSR814AJH	ENCFF713RTT	TF ChIP-seq	SRSF9-human	fold change over control
ENCSR153HNT	ENCFF744MWW	TF ChIP-seq	STAG1-human	fold change over control
ENCSR000BRR	ENCFF872DBX	TF ChIP-seq	STAT5A-human	fold change over control
ENCSR663NFC	ENCFF791IAZ	TF ChIP-seq	STAT5B-human	fold change over control
ENCSR894CGX	ENCFF114TAI	TF ChIP-seq	SUPT5H-human	fold change over control
ENCSR412CTM	ENCFF792JOE	TF ChIP-seq	SUZ12-human	fold change over control
ENCSR000BKS	ENCFF159DIO	TF ChIP-seq	TAF1-human	fold change over control
ENCSR047LSJ	ENCFF540MEH	TF ChIP-seq	TAF15-human	fold change over control
ENCSR671GFC	ENCFF963OIQ	TF ChIP-seq	TAF7-human	fold change over control
ENCSR100UQX	ENCFF646DKE	TF ChIP-seq	TAF9B-human	fold change over control
ENCSR106FRG	ENCFF192LPF	TF ChIP-seq	TAL1-human	fold change over control
ENCSR429XTR	ENCFF070ZYL	TF ChIP-seq	TARDBP-human	fold change over control
ENCSR000EGA	ENCFF760BRE	TF ChIP-seq	TBL1XR1-human	fold change over control
ENCSR000EGB	ENCFF384RKN	TF ChIP-seq	TBL1XR1-human	fold change over control
ENCSR783EPA	ENCFF487FOV	TF ChIP-seq	TBPL1-human	fold change over control
ENCSR385IUC	ENCFF445EJR	TF ChIP-seq	TBX18-human	fold change over control
ENCSR744WOO	ENCFF559CUP	TF ChIP-seq	TCF12-human	fold change over control
ENCSR567NTZ	ENCFF887STT	TF ChIP-seq	TCF15-human	fold change over control
ENCSR970OJY	ENCFF804BIU	TF ChIP-seq	TCF3-human	fold change over control
ENCSR863KUB	ENCFF607KZC	TF ChIP-seq	TCF7-human	fold change over control
ENCSR888XZK	ENCFF452DWF	TF ChIP-seq	TCF7L2-human	fold change over control
ENCSR844JVU	ENCFF966AXL	TF ChIP-seq	TCFL5-human	fold change over control
ENCSR228ELU	ENCFF039UUS	TF ChIP-seq	TEAD1-human	fold change over control
ENCSR635GTR	ENCFF982MYD	TF ChIP-seq	TEAD2-human	fold change over control
ENCSR817FMN	ENCFF482FPS	TF ChIP-seq	TEAD4-human	fold change over control
ENCSR674WPB	ENCFF454TDS	TF ChIP-seq	TFAM-human	fold change over control
ENCSR784IMK	ENCFF504ZOL	TF ChIP-seq	TFAP4-human	fold change over control
ENCSR998OMC	ENCFF990KOP	TF ChIP-seq	TFCP2-human	fold change over control
ENCSR901VIE	ENCFF817PNK	TF ChIP-seq	TFDP1-human	fold change over control
ENCSR953KEY	ENCFF213DZA	TF ChIP-seq	TFE3-human	fold change over control
ENCSR028WJI	ENCFF083FXT	TF ChIP-seq	TGIF2-human	fold change over control
ENCSR000BNN	ENCFF649LVU	TF ChIP-seq	THAP1-human	fold change over control
ENCSR415NNQ	ENCFF730LUD	TF ChIP-seq	THAP12-human	fold change over control
ENCSR193ZLW	ENCFF786OFR	TF ChIP-seq	THAP7-human	fold change over control
ENCSR264CZJ	ENCFF109XXE	TF ChIP-seq	THRA-human	fold change over control
ENCSR871TKJ	ENCFF813RFE	TF ChIP-seq	THRAP3-human	fold change over control
ENCSR867MET	ENCFF456QDR	TF ChIP-seq	THRB-human	fold change over control
ENCSR013UDY	ENCFF567MMN	TF ChIP-seq	TOE1-human	fold change over control
ENCSR957LDM	ENCFF178GPZ	TF ChIP-seq	TRIM24-human	fold change over control
ENCSR664AOA	ENCFF127IFV	TF ChIP-seq	TRIM25-human	fold change over control
ENCSR000BRW	ENCFF604DAI	TF ChIP-seq	TRIM28-human	fold change over control
ENCSR154EIH	ENCFF643MJS	TF ChIP-seq	TRIP13-human	fold change over control
ENCSR787RVK	ENCFF711TQM	TF ChIP-seq	TSC22D4-human	fold change over control
ENCSR958JPH	ENCFF119CQG	TF ChIP-seq	TSHZ1-human	fold change over control
ENCSR690GUG	ENCFF060WEG	TF ChIP-seq	U2AF1-human	fold change over control
ENCSR479QAJ	ENCFF314TVD	TF ChIP-seq	U2AF2-human	fold change over control
ENCSR000EFZ	ENCFF174FDL	TF ChIP-seq	UBTF-human	fold change over control
ENCSR000EFW	ENCFF065DMZ	TF ChIP-seq	UBTF-human	fold change over control
ENCSR787CHF	ENCFF976XAV	TF ChIP-seq	USF1-human	fold change over control
ENCSR578KEN	ENCFF076CBD	TF ChIP-seq	USF2-human	fold change over control
ENCSR997NGQ	ENCFF738YME	TF ChIP-seq	XRCC3-human	fold change over control
ENCSR000FAC	ENCFF504FYN	TF ChIP-seq	XRCC4-human	fold change over control
ENCSR506KWJ	ENCFF104ZCC	TF ChIP-seq	XRCC5-human	fold change over control
ENCSR107RHZ	ENCFF396KPM	TF ChIP-seq	YBX1-human	fold change over control
ENCSR567JEU	ENCFF711XOI	TF ChIP-seq	YBX3-human	fold change over control
ENCSR000EWF	ENCFF262FCO	TF ChIP-seq	YY1-human	fold change over control
ENCSR286PCG	ENCFF310KGC	TF ChIP-seq	ZBED1-human	fold change over control
ENCSR468DVP	ENCFF557SIC	TF ChIP-seq	ZBTB11-human	fold change over control
ENCSR172OSX	ENCFF734WHU	TF ChIP-seq	ZBTB12-human	fold change over control
ENCSR026KKZ	ENCFF097GUW	TF ChIP-seq	ZBTB17-human	fold change over control
ENCSR230PTV	ENCFF133RCA	TF ChIP-seq	ZBTB2-human	fold change over control
ENCSR115HLM	ENCFF413DWO	TF ChIP-seq	ZBTB26-human	fold change over control
ENCSR000BKF	ENCFF574MPX	TF ChIP-seq	ZBTB33-human	fold change over control
ENCSR567QAD	ENCFF048WKV	TF ChIP-seq	ZBTB34-human	fold change over control
ENCSR237VLT	ENCFF324XNN	TF ChIP-seq	ZBTB40-human	fold change over control
ENCSR249VFB	ENCFF922QJN	TF ChIP-seq	ZBTB49-human	fold change over control
ENCSR389PWB	ENCFF836MOP	TF ChIP-seq	ZBTB5-human	fold change over control
ENCSR000BME	ENCFF282QZM	TF ChIP-seq	ZBTB7A-human	fold change over control
ENCSR283ZNI	ENCFF719IXL	TF ChIP-seq	ZBTB8A-human	fold change over control
ENCSR536CBU	ENCFF355MVO	TF ChIP-seq	ZBTB9-human	fold change over control
ENCSR000EFR	ENCFF173HHC	TF ChIP-seq	ZC3H11A-human	fold change over control
ENCSR419CNA	ENCFF361YPL	TF ChIP-seq	ZC3H4-human	fold change over control
ENCSR143CEO	ENCFF824MGX	TF ChIP-seq	ZC3H8-human	fold change over control
ENCSR322CFO	ENCFF823UVX	TF ChIP-seq	ZEB2-human	fold change over control
ENCSR004GKA	ENCFF466KMN	TF ChIP-seq	ZEB2-human	fold change over control
ENCSR617POJ	ENCFF929SZU	TF ChIP-seq	ZFP1-human	fold change over control
ENCSR279OXE	ENCFF931CDL	TF ChIP-seq	ZFP30-human	fold change over control
ENCSR776CYN	ENCFF733SAW	TF ChIP-seq	ZFP36-human	fold change over control
ENCSR201DCF	ENCFF045CPR	TF ChIP-seq	ZFP91-human	fold change over control
ENCSR906CWK	ENCFF682EPC	TF ChIP-seq	ZFPM2-human	fold change over control
ENCSR628DJK	ENCFF472RDV	TF ChIP-seq	ZFX-human	fold change over control
ENCSR882ERE	ENCFF928RRH	TF ChIP-seq	ZKSCAN1-human	fold change over control
ENCSR199HGP	ENCFF892VBK	TF ChIP-seq	ZKSCAN3-human	fold change over control
ENCSR448UKK	ENCFF884YMM	TF ChIP-seq	ZKSCAN8-human	fold change over control
ENCSR907JPB	ENCFF450HNA	TF ChIP-seq	ZMIZ1-human	fold change over control
ENCSR102KIN	ENCFF422FMG	TF ChIP-seq	ZMYM3-human	fold change over control
ENCSR041YBR	ENCFF616NVU	TF ChIP-seq	ZNF12-human	fold change over control
ENCSR799URB	ENCFF166PFP	TF ChIP-seq	ZNF121-human	fold change over control
ENCSR124YFA	ENCFF323QBP	TF ChIP-seq	ZNF124-human	fold change over control
ENCSR619UPN	ENCFF237PCW	TF ChIP-seq	ZNF133-human	fold change over control
ENCSR553NTC	ENCFF168SQF	TF ChIP-seq	ZNF134-human	fold change over control
ENCSR377HQG	ENCFF127ZFB	TF ChIP-seq	ZNF140-human	fold change over control
ENCSR427WZJ	ENCFF046EEC	TF ChIP-seq	ZNF143-human	fold change over control
ENCSR172XJS	ENCFF645RXO	TF ChIP-seq	ZNF165-human	fold change over control
ENCSR056VYW	ENCFF142ZTA	TF ChIP-seq	ZNF174-human	fold change over control
ENCSR011PEI	ENCFF734VLD	TF ChIP-seq	ZNF175-human	fold change over control
ENCSR526HRN	ENCFF797UAC	TF ChIP-seq	ZNF184-human	fold change over control
ENCSR580IAO	ENCFF659REL	TF ChIP-seq	ZNF197-human	fold change over control
ENCSR002ZGC	ENCFF177ZGT	TF ChIP-seq	ZNF212-human	fold change over control
ENCSR699RWG	ENCFF575DRL	TF ChIP-seq	ZNF215-human	fold change over control
ENCSR841GLE	ENCFF726XPP	TF ChIP-seq	ZNF217-human	fold change over control
ENCSR409PXW	ENCFF199WWA	TF ChIP-seq	ZNF224-human	fold change over control
ENCSR898IDK	ENCFF276GYC	TF ChIP-seq	ZNF23-human	fold change over control
ENCSR360ECJ	ENCFF270VFH	TF ChIP-seq	ZNF232-human	fold change over control
ENCSR606KTL	ENCFF921HZK	TF ChIP-seq	ZNF239-human	fold change over control
ENCSR695EQB	ENCFF604ALM	TF ChIP-seq	ZNF24-human	fold change over control
ENCSR271RRH	ENCFF838VQQ	TF ChIP-seq	ZNF253-human	fold change over control
ENCSR845GGY	ENCFF709XAH	TF ChIP-seq	ZNF263-human	fold change over control
ENCSR000EWE	ENCFF740CGF	TF ChIP-seq	ZNF274-human	fold change over control
ENCSR000EVX	ENCFF149FMO	TF ChIP-seq	ZNF274-human	fold change over control
ENCSR358PJI	ENCFF276WTB	TF ChIP-seq	ZNF277-human	fold change over control
ENCSR370NFS	ENCFF306CEZ	TF ChIP-seq	ZNF280A-human	fold change over control
ENCSR775FSH	ENCFF134GAS	TF ChIP-seq	ZNF280B-human	fold change over control
ENCSR214EKV	ENCFF027JFX	TF ChIP-seq	ZNF281-human	fold change over control
ENCSR742TMU	ENCFF714RAB	TF ChIP-seq	ZNF282-human	fold change over control
ENCSR934RJP	ENCFF315WYI	TF ChIP-seq	ZNF3-human	fold change over control
ENCSR388ZRV	ENCFF262KUW	TF ChIP-seq	ZNF311-human	fold change over control
ENCSR200JYP	ENCFF268FQU	TF ChIP-seq	ZNF316-human	fold change over control
ENCSR334HSW	ENCFF858YUM	TF ChIP-seq	ZNF318-human	fold change over control
ENCSR231PDA	ENCFF698HMR	TF ChIP-seq	ZNF319-human	fold change over control
ENCSR712KVZ	ENCFF942IOR	TF ChIP-seq	ZNF324-human	fold change over control
ENCSR590FLL	ENCFF521GKP	TF ChIP-seq	ZNF347-human	fold change over control
ENCSR044IXA	ENCFF834HCS	TF ChIP-seq	ZNF354B-human	fold change over control
ENCSR506SSQ	ENCFF112FXW	TF ChIP-seq	ZNF354C-human	fold change over control
ENCSR000EFP	ENCFF814TQT	TF ChIP-seq	ZNF384-human	fold change over control
ENCSR508EEX	ENCFF462ZMO	TF ChIP-seq	ZNF397-human	fold change over control
ENCSR948JND	ENCFF083LUQ	TF ChIP-seq	ZNF398-human	fold change over control
ENCSR439OCL	ENCFF647KMP	TF ChIP-seq	ZNF407-human	fold change over control
ENCSR758PLU	ENCFF812RAH	TF ChIP-seq	ZNF408-human	fold change over control
ENCSR235PYI	ENCFF829VKK	TF ChIP-seq	ZNF41-human	fold change over control
ENCSR609ZLF	ENCFF961LTP	TF ChIP-seq	ZNF431-human	fold change over control
ENCSR164RIC	ENCFF987PBU	TF ChIP-seq	ZNF444-human	fold change over control
ENCSR883UGG	ENCFF725CGC	TF ChIP-seq	ZNF445-human	fold change over control
ENCSR659YWQ	ENCFF256MXW	TF ChIP-seq	ZNF449-human	fold change over control
ENCSR577KQD	ENCFF025OFN	TF ChIP-seq	ZNF507-human	fold change over control
ENCSR652OGX	ENCFF835KBG	TF ChIP-seq	ZNF511-human	fold change over control
ENCSR696URR	ENCFF702BPM	TF ChIP-seq	ZNF512-human	fold change over control
ENCSR597CHL	ENCFF955VBS	TF ChIP-seq	ZNF518B-human	fold change over control
ENCSR451UQX	ENCFF486IHY	TF ChIP-seq	ZNF551-human	fold change over control
ENCSR350GZC	ENCFF562KPB	TF ChIP-seq	ZNF561-human	fold change over control
ENCSR918EFA	ENCFF931BAS	TF ChIP-seq	ZNF57-human	fold change over control
ENCSR775EQV	ENCFF900JHX	TF ChIP-seq	ZNF583-human	fold change over control
ENCSR149ZBI	ENCFF667TED	TF ChIP-seq	ZNF584-human	fold change over control
ENCSR236JZN	ENCFF112QLJ	TF ChIP-seq	ZNF586-human	fold change over control
ENCSR603XLW	ENCFF350KDW	TF ChIP-seq	ZNF589-human	fold change over control
ENCSR249BHQ	ENCFF945ZNU	TF ChIP-seq	ZNF592-human	fold change over control
ENCSR258PSN	ENCFF158ROF	TF ChIP-seq	ZNF639-human	fold change over control
ENCSR729HVR	ENCFF290BLI	TF ChIP-seq	ZNF644-human	fold change over control
ENCSR568YNC	ENCFF514LHW	TF ChIP-seq	ZNF655-human	fold change over control
ENCSR187RGF	ENCFF910AEY	TF ChIP-seq	ZNF695-human	fold change over control
ENCSR276RQG	ENCFF213TDR	TF ChIP-seq	ZNF696-human	fold change over control
ENCSR303SHG	ENCFF465ZVU	TF ChIP-seq	ZNF699-human	fold change over control
ENCSR454SCH	ENCFF574JUT	TF ChIP-seq	ZNF7-human	fold change over control
ENCSR959BQO	ENCFF683YUW	TF ChIP-seq	ZNF700-human	fold change over control
ENCSR077TKJ	ENCFF680JUW	TF ChIP-seq	ZNF707-human	fold change over control
ENCSR987KYK	ENCFF233MEN	TF ChIP-seq	ZNF717-human	fold change over control
ENCSR427XYP	ENCFF351XOP	TF ChIP-seq	ZNF740-human	fold change over control
ENCSR099MNR	ENCFF871AGN	TF ChIP-seq	ZNF75A-human	fold change over control
ENCSR257AFV	ENCFF743DYJ	TF ChIP-seq	ZNF76-human	fold change over control
ENCSR023OOE	ENCFF157PRQ	TF ChIP-seq	ZNF764-human	fold change over control
ENCSR194IJN	ENCFF632UFV	TF ChIP-seq	ZNF766-human	fold change over control
ENCSR844MAB	ENCFF731DNH	TF ChIP-seq	ZNF77-human	fold change over control
ENCSR110JLQ	ENCFF457KPF	TF ChIP-seq	ZNF778-human	fold change over control
ENCSR214PDW	ENCFF629TPH	TF ChIP-seq	ZNF780A-human	fold change over control
ENCSR222TVA	ENCFF735BBD	TF ChIP-seq	ZNF785-human	fold change over control
ENCSR995FUM	ENCFF783KGD	TF ChIP-seq	ZNF79-human	fold change over control
ENCSR257XVY	ENCFF293VHR	TF ChIP-seq	ZNF83-human	fold change over control
ENCSR582EIB	ENCFF277ZZS	TF ChIP-seq	ZNF830-human	fold change over control
ENCSR376UMR	ENCFF684HKV	TF ChIP-seq	ZNF84-human	fold change over control
ENCSR175SZH	ENCFF544DIX	TF ChIP-seq	ZSCAN29-human	fold change over control
ENCSR870YEN	ENCFF241OJG	TF ChIP-seq	ZSCAN32-human	fold change over control
ENCSR780BBJ	ENCFF708DPP	TF ChIP-seq	ZZZ3-human	fold change over control
