## Supplementary material for "An encyclopedia of enhancer-gene regulatory interactions in the human genome": Table S18. ENCODE-rE2G summary statistics per biosample

### Sheet: Sheet1
biosample	n_unique_enhancers	nEG_links	median_genes_per_enhancers	median_enhancers_per_genes
8988T_ENCDO000ACP_ENCFF590FGE	22873	39905	1	3
A172_ENCDO934VEN_ENCFF479STA	23838	36854	1	3
A549_ENCDO000AAZ_ENCFF008YUA	9731	16217	1	2
A549_ENCDO000AAZ_ENCFF037NDD	8246	13673	1	2
A549_ENCDO000AAZ_ENCFF048PFJ	26111	42064	1	3
A673_ENCDO027VXA_ENCFF261YSH	19980	30379	1	2
ACHN_ENCDO627NDO_ENCFF347OEU	22206	34747	1	3
activated_CD4_positive,_naive_alpha-beta_T_cell_ENCDO662KZD_ENCFF057ECO	27084	43382	1	3
activated_CD4-positive,_alpha-beta_memory_T_cell_ENCDO791UJG_ENCFF996KZH	27581	45433	1	3
activated_CD4-positive,_alpha-beta_T_cell_ENCDO923WRX_ENCFF968IHM	26961	44588	1	3
activated_CD8-positive,_alpha-beta_memory_T_cell_ENCDO299FMV_ENCFF391RDE	24481	40166	1	3
activated_CD8-positive,_alpha-beta_T_cell_ENCDO781BMZ_ENCFF511NLD	27794	45889	1	3
activated_CD8-positive,_naive_alpha-beta_T_cell_ENCDO166AGR_ENCFF618UIG	28739	46055	1	3
activated_effector_memory_CD4-positive,_alpha-beta_T_cell_ENCDO833KUM_ENCFF642YUG	26591	44127	1	3
activated_gamma-delta_T_cell_ENCDO299FMV_ENCFF404MRF	26228	44625	1	3
activated_regulatory_T_cell_ENCDO282XZV_ENCFF195QCY	27667	45363	1	3
activated_T-cell_ENCDO282XZV_ENCFF736DEU	28193	45714	1	3
activated_T-cell_ENCFF037RIQ	26378	43069	1	3
activated_T-cell_ENCFF272CLG	27085	44067	1	3
activated_T-cell_ENCFF301BIC	26569	44729	1	3
activated_T-cell_ENCFF318YBS	28875	48679	1	3
activated_T-cell_ENCFF349RNU	27335	46830	1	3
activated_T-cell_ENCFF361ZOQ	25767	42759	1	3
activated_T-cell_ENCFF620SNJ	26833	45758	1	3
activated_T-cell_ENCFF777SBP	26896	43965	1	3
activated_T-helper_1_cell_ENCDO374BBL_ENCFF528SLH	25405	42018	1	3
activated_T-helper_1_cell_ENCFF188NQV	26432	44559	1	3
activated_T-helper_1_cell_ENCFF418EXB	26929	45723	1	3
activated_T-helper_2_cell_ENCDO374BBL_ENCFF612MMX	26635	43967	1	3
activated_T-helper_9_cell_ENCDO299FMV_ENCFF089LIB	27170	45894	1	3
adipocyte_ENCDO029QEV_ENCFF239CCZ	20032	30803	1	2
adrenal_gland_ENCDO132ASK_ENCFF836PAN	23170	37072	1	3
AG04449_ENCDO001AAA_ENCFF015VCA	24225	36208	1	3
AG04450_ENCDO001AAA_ENCFF477CQU	24115	37162	1	3
AG09309_ENCDO002AAA_ENCFF112HRI	24195	35652	1	3
AG09319_ENCDO373ZSZ_ENCFF133WRM	23717	36016	1	3
AG10803_ENCDO442SWC_ENCFF056XGB	24468	36715	1	3
amniotic_epithelial_cell_ENCDO102AAA_ENCFF566JLB	24651	37192	1	3
amniotic_stem_cell_ENCDO942PSS_ENCFF506AZM	20986	31647	1	2
aorta_ENCDO575WHY_ENCFF381CDO	26505	43793	1	3
ascending_aorta_ENCDO271OUW_ENCFF396JLE	28787	48402	1	3
astrocyte_ENCDO916IIE_ENCFF368UGK	22550	33475	1	3
astrocyte_of_the_cerebellum_ENCDO227AAA_ENCFF490FNY	21944	32427	1	3
astrocyte_of_the_hippocampus_ENCDO223AAA_ENCFF222XQL	19923	30398	1	2
astrocyte_of_the_spinal_cord_ENCDO224AAA_ENCFF935OTU	21636	32827	1	3
B_cell_ENCDO579CCQ_ENCFF448DRO	28720	47115	1	3
BE2C_ENCDO000ACQ_ENCFF338YEG	22096	33015	1	3
bipolar_neuron_ENCDO336AAA_ENCFF125JWY	19973	31447	1	2
BJ_ENCDO000AAG_ENCFF721ZFV	24916	36834	1	3
body_of_pancreas_ENCDO271OUW_ENCFF611ZEI	25293	41046	1	3
brain_ENCDO708OLI_ENCFF425GUX	17302	26160	1	2
brain_microvascular_endothelial_cell_ENCDO227AAA_ENCFF203RLS	55339	133516	2	8
brain_pericyte_ENCDO228AAA_ENCFF582YGW	22468	34107	1	3
breast_epithelium_ENCDO271OUW_ENCFF669BAO	26496	43040	1	3
breast_epithelium_ENCFF106NEF	25172	41358	1	3
bronchial_epithelial_cell_ENCDO099AAA_ENCFF267VKU	26408	41347	1	3
C803_ENCDO326AAA_ENCFF442TUD	22685	38197	1	3
Caco-2_ENCDO000ACR_ENCFF203HVL	26468	43349	1	3
Caki2_ENCDO140IFG_ENCFF286HCJ	26278	40460	1	3
cardiac_fibroblast_ENCDO095AAA_ENCFF175BFW	24423	38119	1	3
cardiac_muscle_cell_ENCDO221AAA_ENCFF062FBQ	21950	34308	1	3
cardiac_myoblast_ENCDO221AAA_ENCFF426WHF	22318	35489	1	3
cardiac_septum_ENCDO575WHY_ENCFF478AUS	25137	41701	1	3
cardiovascular_progenitor_cell_ENCDO221AAA_ENCFF043LBC	20968	31296	1	3
caudate_nucleus_ENCDO317XRR_ENCFF152WNP	21417	31948	1	3
CD14-positive_monocyte_ENCDO266AAA_ENCFF175LRM	13509	25174	1	2
CD4-positive,_alpha-beta_memory_T_cell_ENCDO791UJG_ENCFF534DMM	26467	45603	1	3
CD4-positive,_alpha-beta_T_cell_ENCDO134JGU_ENCFF246DLQ	27945	46659	1	3
CD4-positive,_CD25-positive,_alpha-beta_regulatory_T_cell_ENCDO290AAA_ENCFF609IPF	26823	43991	1	3
CD8-positive__alpha-beta_memory_T_cell_ENCFF461QHE	26540	44952	1	3
CD8-positive,_alpha-beta_memory_T_cell_ENCDO166AGR_ENCFF356WGA	29299	49809	1	3
CD8-positive,_alpha-beta_T_cell_ENCDO028NGF_ENCFF523JBQ	26717	46135	1	3
central_memory_CD4-positive,_alpha-beta_T_cell_ENCDO923WRX_ENCFF449DWJ	25925	43428	1	3
central_memory_CD8-positive,_alpha-beta_T_cell_ENCDO830ROH_ENCFF275CHT	26024	44569	1	3
cerebellar_cortex_ENCDO240JUB_ENCFF440OZH	25022	38670	1	3
cerebellum_ENCDO006AAA_ENCFF180OCT	19164	32424	1	2
chondrocyte_ENCDO222AAA_ENCFF098QWQ	23767	38594	1	3
chorion_ENCDO180AAA_ENCFF535TTP	26175	42856	1	3
choroid_plexus_epithelial_cell_ENCDO097AAA_ENCFF727EOB	23301	35611	1	3
CMK_ENCDO000AAH_ENCFF721UJT	28231	47144	1	3
colonic_mucosa_ENCDO575WHY_ENCFF018RLE	25523	42608	1	3
colonic_mucosa_ENCFF946UKJ	26810	44462	1	3
common_myeloid_progenitor,_CD34-positive_ENCDO410ZKA_ENCFF335FAH	26435	41952	1	3
coronary_artery_ENCDO271OUW_ENCFF491SJZ	21166	34605	1	3
D721Med_ENCDO000ACZ_ENCFF271DNF	23808	39059	1	3
Daoy_ENCDO735HIP_ENCFF401DQF	23363	35491	1	3
dedifferentiated_amniotic_fluid_mesenchymal_stem_cell_ENCDO942PSS_ENCFF381FQU	19076	28933	1	2
dermis_blood_vessel_endothelial_cell_ENCDO239AAA_ENCFF739GYW	24627	39219	1	3
dermis_microvascular_lymphatic_vessel_endothelial_cell_ENCDO243AAA_ENCFF627UXJ	24920	38876	1	3
DND-41_ENCDO183AAA_ENCFF758LRN	25735	44143	1	3
ecto_neural_progenitor_cell_ENCDO222AAA_ENCFF884HMI	19120	30673	1	2
effector_CD4-positive,_alpha-beta_T_cell_ENCDO100JZM_ENCFF362PIS	26823	46410	1	3
effector_memory_CD4-positive,_alpha-beta_T_cell_ENCDO011KGM_ENCFF309COD	27982	46796	1	3
effector_memory_CD8-positive,_alpha-beta_T_cell_ENCDO830ROH_ENCFF852JWU	28355	46965	1	3
EH_ENCDO000AAG_ENCFF128VZB	25057	37844	1	3
EL_ENCDO000AAG_ENCFF039LXT	23681	36259	1	3
ELF-1_ENCDO524DZC_ENCFF788WJL	26231	41519	1	3
ELR_ENCDO000AAG_ENCFF505CBU	24129	37453	1	3
embryonic_facial_prominence_ENCDO234CBV_ENCFF250BQL	19101	29281	1	2
endodermal_cell_ENCDO222AAA_ENCFF308CYR	20175	32349	1	2
endothelial_cell_ENCDO336AAA_ENCFF271JOQ	21370	34221	1	3
endothelial_cell_of_umbilical_vein_ENCDO000AAS_ENCFF016SEB	24014	36699	1	3
epithelial_cell_of_esophagus_ENCDO104AAA_ENCFF283GDN	24182	36780	1	3
epithelial_cell_of_prostate_ENCDO101AAA_ENCFF477OTZ	24221	36913	1	3
epithelial_cell_of_proximal_tubule_ENCDO103AAA_ENCFF267XTF	24495	35601	1	3
esophagus_muscularis_mucosa_ENCDO845WKR_ENCFF505FWC	18913	30948	1	3
eye_ENCDO708OLI_ENCFF045BTQ	17293	26675	1	2
femur_ENCDO298NZG_ENCFF996VMS	23544	38424	1	3
fibroblast_of_dermis_ENCDO267AAA_ENCFF159HRT	23762	35536	1	3
fibroblast_of_gingiva_ENCDO235AAA_ENCFF177BYP	24045	37081	1	3
fibroblast_of_lung_ENCDO333AAA_ENCFF268NZP	22941	34944	1	3
fibroblast_of_mammary_gland_ENCDO236AAA_ENCFF698PYM	24972	37803	1	3
fibroblast_of_peridontal_ligament_ENCDO247AAA_ENCFF087PPY	23251	34864	1	3
fibroblast_of_skin_of_abdomen_ENCDO576LXR_ENCFF906YYA	22141	32987	1	3
fibroblast_of_skin_of_back_ENCDO597UXW_ENCFF486ECD	23178	35087	1	3
fibroblast_of_skin_of_left_biceps_ENCDO576LXR_ENCFF720NZB	21873	32001	1	3
fibroblast_of_skin_of_left_quadriceps_ENCDO576LXR_ENCFF156CPF	21485	31294	1	3
fibroblast_of_skin_of_right_biceps_ENCDO576LXR_ENCFF623ERH	23001	34294	1	3
fibroblast_of_skin_of_right_quadriceps_ENCDO576LXR_ENCFF104BQJ	22540	33451	1	3
fibroblast_of_skin_of_scalp_ENCDO576LXR_ENCFF351UST	22799	34431	1	3
fibroblast_of_the_aortic_adventitia_ENCDO175AAA_ENCFF074KNZ	23732	35761	1	3
fibroblast_of_the_conjunctiva_ENCDO231AAA_ENCFF181ROJ	24238	37715	1	3
fibroblast_of_upper_back_skin_ENCDO576LXR_ENCFF833CAL	22417	32975	1	3
forelimb_muscle_ENCDO012PVK_ENCFF513HSP	21132	31328	1	3
foreskin_fibroblast_ENCDO232AAA_ENCFF253VCA	22681	34848	1	3
foreskin_keratinocyte_ENCDO047TBB_ENCFF518UKM	23102	34601	1	3
foreskin_melanocyte_ENCDO686OPO_ENCFF734JYI	21454	31900	1	2
frontal_cortex_ENCDO007AAA_ENCFF089BNZ	14491	25816	1	2
G401_ENCDO572LRN_ENCFF381UWT	25847	41038	1	3
gastrocnemius_medialis_ENCDO271OUW_ENCFF891KGR	28556	46824	1	3
germinal_center_ENCDO187AAA_ENCFF312VPD	18192	32842	1	2
globus_pallidus_ENCDO240JUB_ENCFF627FWW	22644	35218	1	3
glomerular_endothelial_cell_ENCDO248AAA_ENCFF637XTZ	26218	39006	1	3
glomerular_visceral_epithelial_cell_ENCDO879VOF_ENCFF125KLI	23377	35993	1	3
GM04503_ENCDO009AAA_ENCFF596JWG	25156	37143	1	3
GM04504_ENCDO000AAJ_ENCFF350FKO	23982	36127	1	3
GM10266_ENCDO000ABJ_ENCFF946JDS	19495	35308	1	2
GM12864_ENCDO000ABO_ENCFF123NPP	28093	45987	1	3
GM12865_ENCDO000ABP_ENCFF501BQO	26048	42869	1	3
GM12878_ENCDO000AAK_ENCFF467CXY	30605	49759	1	3
GM12891_ENCDO000ACA_ENCFF755VVY	22546	36736	1	2
GM12892_ENCDO000AAL_ENCFF674CWG	24001	39588	1	3
GM13977_ENCDO000ACD_ENCFF885UZH	20965	36811	1	2
GM19240_ENCDO000ACN_ENCFF437NVY	30096	45776	1	3
GM20000_ENCDO000ACO_ENCFF587WEN	21156	37165	1	3
GM23248_ENCDO336AAA_ENCFF417OQG	22972	35474	1	3
GM23338_ENCDO336AAA_ENCFF376XJI	22728	37354	1	3
H1_ENCDO000AAW_ENCFF188RKP	19945	35450	1	2
H4_ENCDO337AAA_ENCFF224DKF	21568	33402	1	3
H7_ENCDO221AAA_ENCFF304ZDF	20429	30788	1	3
H9_ENCDO222AAA_ENCFF206ALY	20971	34213	1	3
HAP-1_ENCDO763VKT_ENCFF162WTC	22861	37108	1	3
HCEC_1CT_ENCDO336HXJ_ENCFF061DCP	23774	36044	1	3
HCT116_ENCDO000ABE_ENCFF166PCV	23423	36992	1	3
head_of_caudate_nucleus_ENCDO907CMO_ENCFF605RHF	24114	38514	1	3
heart_ENCDO006AAA_ENCFF022OEC	13791	26704	1	2
heart_left_ventricle_ENCDO039RUH_ENCFF558NDU	24351	39971	1	3
heart_right_ventricle_ENCDO411EVD_ENCFF843ZFJ	25465	41941	1	3
HeLa-S3_ENCDO000AAB_ENCFF610LUN	26827	41726	1	3
hematopoietic_multipotent_progenitor_cell_ENCDO937OUY_ENCFF406WNO	30668	52235	1	3
hepatocyte_ENCDO222AAA_ENCFF538CJS	22191	36286	1	3
HepG2_ENCDO000AAC_ENCFF878RGP	11196	19850	1	2
HFF-Myc_ENCDO232AAA_ENCFF611LBU	24263	36868	1	3
HFFc6_ENCDO737WWC_ENCFF757DMO	24886	38381	1	3
hindlimb_muscle_ENCDO249ZDZ_ENCFF028KIR	19811	31247	1	3
HK-2_ENCDO592BBN_ENCFF632FSE	23612	38074	1	3
HL-60_ENCDO000AAM_ENCFF310NAD	32272	53249	1	3
HS-27A_ENCDO000AAT_ENCFF299GDE	22425	33694	1	3
HS-5_ENCDO000AAU_ENCFF615UMS	21617	31687	1	3
HT-29_ENCDO347AAA_ENCFF092FYN	22017	35853	1	3
HT1080_ENCDO033CRF_ENCFF033IBX	22638	34973	1	3
HuH-7.5_ENCDO000ACU_ENCFF932RXN	21450	35802	1	2
IMR-90_ENCDO000AAX_ENCFF361OWP	25162	40043	1	3
inferior_parietal_cortex_ENCDO240JUB_ENCFF948ZIC	20541	29912	1	2
inflammatory_macrophage_ENCDO661IWU_ENCFF612HFB	30192	48670	1	3
iPS_DF_19.11_ENCDO592CQV_ENCFF966PEX	21782	35221	1	3
iPS_DF_19.7_ENCDO592CQV_ENCFF984DFA	22153	34926	1	3
iPS_DF_4.7_ENCDO592CQV_ENCFF500VCT	21454	33641	1	3
iPS_DF_6.9_ENCDO592CQV_ENCFF138HXB	21807	35180	1	3
iris_pigment_epithelial_cell_ENCDO100AAA_ENCFF029GGS	23230	34682	1	3
islet_precursor_cell_ENCDO222AAA_ENCFF537FXA	22909	36253	1	3
Jurkat,_Clone_E6-1_ENCDO000AAY_ENCFF443NXJ	25729	41729	1	3
K562_ENCDO000AAD_ENCFF325RTP	27123	44958	1	3
Karpas-422_ENCDO354AAA_ENCFF046SMR	25375	43280	1	3
KBM-7_ENCDO763VKT_ENCFF747BBS	28294	44858	1	3
keratinocyte_ENCDO268AAA_ENCFF474YKG	29444	46156	1	3
kidney_capillary_endothelial_cell_ENCDO987XTQ_ENCFF033OTC	22506	34092	1	3
kidney_ENCDO065EIP_ENCFF151RPQ	23275	38236	1	3
kidney_epithelial_cell_ENCDO810BYC_ENCFF195AGL	24333	36087	1	3
kidney_glomerular_epithelial_cell_ENCDO484OWJ_ENCFF789WYX	22267	34209	1	3
kidney_tubule_cell_ENCDO421EJG_ENCFF100HNM	23856	35997	1	3
L1-S8_ENCDO315JDK_ENCFF580BPC	17725	26374	1	2
L1-S8R_ENCDO315JDK_ENCFF414ZYF	18753	28457	1	2
large_intestine_ENCDO087TLK_ENCFF353UBK	25693	40396	1	3
left_cardiac_atrium_ENCDO856ZOJ_ENCFF857BLF	26272	43086	1	3
left_colon_ENCDO856ZOJ_ENCFF794DGN	28291	48119	1	3
left_forelimb_ENCDO184UZW_ENCFF705ALI	21684	35069	1	3
left_hindlimb_ENCDO184UZW_ENCFF025MJM	22828	37082	1	3
left_kidney_ENCDO245RIZ_ENCFF944OLK	20464	32868	1	3
left_lobe_of_liver_ENCDO757VPQ_ENCFF272CBV	25393	43028	1	3
left_lung_ENCDO375VTO_ENCFF481OYE	22425	34435	1	3
left_renal_cortex_interstitium_ENCDO513BVP_ENCFF034LXG	20496	31705	1	2
left_renal_pelvis_ENCDO327QNA_ENCFF743IBP	21376	34026	1	3
left_ventricle_myocardium_inferior_ENCDO520EJG_ENCFF616QAS	26214	43371	1	3
left_ventricle_myocardium_superior_ENCDO520EJG_ENCFF153TBA	25732	42116	1	3
LHCN-M2_ENCDO000ACW_ENCFF498ZTB	23851	36029	1	3
limb_ENCDO870GPO_ENCFF425KIA	20196	32415	1	2
liver_ENCDO987XTQ_ENCFF427KDL	23108	39241	1	3
LNCaP_clone_FGC_ENCDO000ACX_ENCFF560OQO	21129	32209	1	2
LoVo_ENCDO828APO_ENCFF735XWT	22576	35367	1	3
lower_leg_skin_ENCDO793LXB_ENCFF449PFL	24828	41822	1	3
lower_lobe_of_left_lung_ENCDO520EJG_ENCFF483RKV	24259	40351	1	3
lower_lobe_of_left_lung_ENCFF003RMN	26697	44544	1	3
lower_lobe_of_right_lung_ENCDO520EJG_ENCFF510NET	26629	44187	1	3
lung_ENCDO647EYG_ENCFF018HHL	19694	30217	1	2
lung_microvascular_endothelial_cell_ENCDO238AAA_ENCFF475NUI	24129	37663	1	3
M059J_ENCDO000ACY_ENCFF108IPV	24386	36507	1	3
mammary_epithelial_cell_ENCDO343AAA_ENCFF296UEM	23287	35233	1	3
MCF_10A_ENCDO000AAP_ENCFF101JIC	24346	38209	1	3
MCF-7_ENCDO000AAE_ENCFF199OSH	21677	32761	1	3
medulla_oblongata_ENCDO240JUB_ENCFF140VBG	23088	35264	1	3
memory_B_cell_ENCFF784VSB	26447	44932	1	3
mesenchymal_stem_cell_ENCDO000AAW_ENCFF701GQV	24219	37847	1	3
mesendoderm_ENCDO000AAW_ENCFF585KAH	20704	32282	1	3
mesenteric_fat_pad_ENCDO856ZOJ_ENCFF446CLG	22257	36660	1	3
mesodermal_cell_ENCDO221AAA_ENCFF604YMS	21254	33191	1	2
mesothelial_cell_of_epicardium_ENCDO222AAA_ENCFF139MJE	21239	33218	1	2
MG63_ENCDO987OSE_ENCFF438MPJ	22090	31958	1	3
midbrain_ENCDO240JUB_ENCFF325QQS	21565	31855	1	3
middle_frontal_gyrus_ENCDO317XRR_ENCFF217KKF	20760	31374	1	2
MM.1S_ENCDO697GBW_ENCFF319IZZ	20480	32225	1	2
mucosa_of_descending_colon_ENCDO392CRK_ENCFF705SSM	28018	46905	1	3
mucosa_of_gallbladder_ENCDO575EGL_ENCFF055BIA	25322	40868	1	3
muscle_of_arm_ENCDO597UXW_ENCFF969UXJ	18945	28823	1	2
muscle_of_back_ENCDO837QWL_ENCFF702HUL	22045	33768	1	3
muscle_of_leg_ENCDO676JUB_ENCFF586FPS	20031	30596	1	3
muscle_of_trunk_ENCDO920LST_ENCFF199QGQ	20249	30994	1	3
myocyte_ENCDO000ACW_ENCFF139KTJ	23797	37702	1	3
myotube_ENCDO094AAA_ENCFF806BLV	24159	37479	1	3
naive_B_cell_ENCDO270AAA_ENCFF392OAH	19272	34867	1	3
naive_thymus-derived_CD4-positive,_alpha-beta_T_cell_ENCDO178AAA_ENCFF216KVD	28787	47833	1	3
naive_thymus-derived_CD8-positive__alpha-beta_T_cell_ENCFF024BHN	27450	46119	1	3
naive_thymus-derived_CD8-positive,_alpha-beta_T_cell_ENCDO830ROH_ENCFF769RXI	28369	47111	1	3
NAMALWA_ENCDO993XLR_ENCFF497LCM	26280	45350	1	3
natural_killer_cell_ENCDO028NGF_ENCFF506IQQ	28674	47043	1	3
NB4_ENCDO000ADG_ENCFF015WQK	26814	44143	1	3
NCI-H226_ENCDO337XRW_ENCFF040YWG	22429	34146	1	3
NCI-H460_ENCDO267PTG_ENCFF117GRF	22663	35875	1	3
NCI-H929_ENCDO220OYR_ENCFF369NRI	20343	33010	1	2
nephron_progenitor_cell_ENCDO222AAA_ENCFF243DDA	21238	34568	1	2
neural_crest_cell_ENCDO222AAA_ENCFF103QUR	21626	34541	1	2
neural_progenitor_cell_ENCDO222AAA_ENCFF123YLB	19155	30192	1	2
neuronal_stem_cell_ENCDO000AAW_ENCFF204GFI	18261	28941	1	2
non-pigmented_ciliary_epithelial_cell_ENCDO105AAA_ENCFF115JFX	23624	34958	1	3
occipital_lobe_ENCDO240JUB_ENCFF436JHH	21814	31724	1	2
OCI-LY7_ENCDO351AAA_ENCFF210MMO	28097	48453	1	3
omental_fat_pad_ENCDO271OUW_ENCFF225NCO	26908	44538	1	3
osteoblast_ENCDO271AAA_ENCFF977LFT	24420	40395	1	3
osteocyte_ENCDO222AAA_ENCFF039RUP	20074	32328	1	2
ovary_ENCDO927DEI_ENCFF026RIM	21248	34086	1	3
Panc1_ENCDO000ABB_ENCFF313EDO	26247	40882	1	3
pancreas_ENCDO424HVB_ENCFF219VNL	25859	41342	1	3
pancreas_ENCFF025CEB	24727	40898	1	3
PC-3_ENCDO349AAA_ENCFF197VOO	22904	33549	1	3
PC-9_ENCDO647UHQ_ENCFF189UVI	27419	42433	1	3
placenta_ENCDO060OTP_ENCFF244ILB	25954	40180	1	3
pons_ENCDO317XRR_ENCFF839GGU	23203	35064	1	3
posterior_cingulate_gyrus_ENCDO101GPB_ENCFF984AFR	24063	37500	1	3
posterior_vena_cava_ENCDO528BHB_ENCFF019WJX	24758	40927	1	3
progenitor_cell_of_endocrine_pancreas_ENCDO222AAA_ENCFF008WMZ	21429	34834	1	2
prostate_gland_ENCDO845WKR_ENCFF084DLF	23423	37943	1	3
psoas_muscle_ENCDO006AAA_ENCFF215SXQ	23099	39998	1	3
pulmonary_artery_endothelial_cell_ENCDO332AAA_ENCFF186ZTP	26021	40245	1	3
putamen_ENCDO317XRR_ENCFF607EJH	23211	36167	1	3
RCC_7860_ENCDO000ADK_ENCFF386XBC	24657	39460	1	3
RCC_ENCDO335XPZ_ENCFF158JTK	22844	33964	1	3
renal_cortex_interstitium_ENCDO380HQH_ENCFF857XLA	20741	32846	1	3
renal_cortical_epithelial_cell_ENCDO098AAA_ENCFF570QNB	25312	37400	1	3
renal_pelvis_ENCDO576LXR_ENCFF155UHI	20748	32402	1	2
retina_ENCDO411XCR_ENCFF068EKU	20903	32635	1	2
retinal_pigment_epithelial_cell_ENCDO107AAA_ENCFF227FDU	22588	33542	1	3
right_atrium_auricular_region_ENCDO793LXB_ENCFF068EYV	25063	41170	1	3
right_cardiac_atrium_ENCDO520EJG_ENCFF104IKA	25713	42558	1	3
right_forelimb_ENCDO184UZW_ENCFF058IRC	20732	33219	1	2
right_hindlimb_ENCDO184UZW_ENCFF515IZO	22277	35837	1	3
right_kidney_ENCDO245RIZ_ENCFF153ORO	22672	37056	1	3
right_lobe_of_liver_ENCDO912EIY_ENCFF892VLK	26038	43559	1	3
right_lung_ENCDO453STB_ENCFF502ZYO	19386	29696	1	2
right_renal_cortex_interstitium_ENCDO378UAU_ENCFF613UDL	20179	30577	1	2
right_renal_pelvis_ENCDO513BVP_ENCFF341WBU	21554	33793	1	3
Right_ventricle_myocardium_inferior_ENCDO520EJG_ENCFF353FPQ	26392	43409	1	3
Right_ventricle_myocardium_superior_ENCDO520EJG_ENCFF710GZI	26072	42686	1	3
RKO_ENCDO035MMY_ENCFF290RFC	22652	39417	1	3
RPMI7951_ENCDO000ADL_ENCFF374UVG	25152	37811	1	3
RPMI8226_ENCDO624OGB_ENCFF222DBP	24761	38965	1	3
RWPE2_ENCDO135ZNV_ENCFF407ORW	24872	39406	1	3
sciatic_nerve_ENCDO575WHY_ENCFF107GZP	25589	42295	1	3
sigmoid_colon_ENCDO793LXB_ENCFF531YYI	25656	42878	1	3
SJCRH30_ENCDO339AAA_ENCFF561GBK	20989	32638	1	3
SJSA1_ENCDO197NLG_ENCFF468DCR	25046	38240	1	3
SK-MEL-5_ENCDO338AAA_ENCFF679LFL	21581	31897	1	3
SK-N-DZ_ENCDO340AAA_ENCFF137RKG	20788	31650	1	3
SK-N-MC_ENCDO000ABC_ENCFF011ZHY	20750	29215	1	3
skeletal_muscle_cell_ENCDO094AAA_ENCFF724SPV	23555	35030	1	3
skeletal_muscle_myoblast_ENCDO094AAA_ENCFF253FMQ	24254	36104	1	3
skin_of_body_ENCDO449WOZ_ENCFF399CAU	21676	32440	1	2
small_intestine_ENCDO058AAA_ENCFF058UUA	28328	46363	1	3
smooth_muscle_cell_of_the_brain_vasculature_ENCDO229AAA_ENCFF664RKN	21950	33105	1	3
spinal_cord_ENCDO300THQ_ENCFF395YAT	15368	23146	1	2
spleen_ENCDO307OVZ_ENCFF708RJG	25299	39398	1	3
stimulated_activated_CD4-positive,_alpha-beta_memory_T_cell_ENCDO791UJG_ENCFF417SCC	25487	42455	1	3
stimulated_activated_CD4-positive,_alpha-beta_T_cell_ENCDO833KUM_ENCFF046LCT	28537	47861	1	3
stimulated_activated_CD8-positive,_alpha-beta_memory_T_cell_ENCDO923WRX_ENCFF916LCH	26611	44683	1	3
stimulated_activated_CD8-positive,_alpha-beta_T_cell_ENCDO781BMZ_ENCFF634GPK	26330	43150	1	3
stimulated_activated_effector_memory_CD8-positive,_alpha-beta_T_cell_ENCDO830ROH_ENCFF192RAV	27482	45206	1	3
stimulated_activated_naive_CD4-positive,_alpha-beta_T_cell_ENCDO791UJG_ENCFF410YVW	25229	41416	1	3
stimulated_activated_naive_CD8-positive,_alpha-beta_T_cell_ENCDO166AGR_ENCFF696HWG	27798	44712	1	3
stomach_ENCDO652XOU_ENCFF497DYX	19150	30469	1	2
stromal_cell_of_bone_marrow_ENCDO000AAV_ENCFF745IQS	23079	34977	1	3
superior_temporal_gyrus_ENCDO240JUB_ENCFF960EWO	20123	29461	1	2
suppressor_macrophage_ENCDO488BDS_ENCFF380VRF	28778	46746	1	3
suprapubic_skin_ENCDO793LXB_ENCFF134TIX	27073	46218	1	3
SW480_ENCDO499CXJ_ENCFF036ZSE	20843	33272	1	3
T_follicular_helper_cell_ENCDO011KGM_ENCFF580HRZ	27223	46304	1	3
T-cell_ENCDO685OXD_ENCFF152MXL	27077	45638	1	3
T-helper_1_cell_ENCDO285AAA_ENCFF752UQO	27372	44874	1	3
T-helper_17_cell_ENCDO284AAA_ENCFF274KXI	28302	44873	1	3
T-helper_2_cell_ENCDO287AAA_ENCFF184JJB	26148	42902	1	3
T-helper_22_cell_ENCDO011KGM_ENCFF049YFG	28033	46965	1	3
T-helper_9_cell_ENCDO011KGM_ENCFF238UQP	26971	46490	1	3
T47D_ENCDO000ABA_ENCFF002IRA	23152	37269	1	3
testis_ENCDO836UAR_ENCFF882ETO	19775	30647	1	2
thoracic_aorta_ENCDO845WKR_ENCFF818DQZ	27650	45517	1	3
thymus_ENCDO859GXV_ENCFF619BOF	24296	40259	1	3
thyroid_gland_ENCDO793LXB_ENCFF086CGV	24031	39438	1	3
tibial_artery_ENCDO451RUA_ENCFF217PGC	24908	42058	1	3
tibial_artery_ENCFF641PPV	21299	36019	1	3
tibial_nerve_ENCDO845WKR_ENCFF234VOE	25536	40617	1	3
tongue_ENCDO294EUZ_ENCFF177QSE	19333	29799	1	2
transverse_colon_ENCDO845WKR_ENCFF991EWH	28016	46280	1	3
trophoblast_cell_ENCDO333OMW_ENCFF143HYS	24499	39237	1	3
type_B_pancreatic_cell_ENCDO222AAA_ENCFF843AJO	22752	37407	1	3
umbilical_cord_ENCDO163CLX_ENCFF470TLH	22831	36735	1	3
upper_lobe_of_left_lung_ENCDO186XRB_ENCFF467XLG	24823	41380	1	3
upper_lobe_of_right_lung_ENCDO520EJG_ENCFF702XKC	24738	40854	1	3
ureter_ENCDO528BHB_ENCFF964BCG	24718	41516	1	3
urinary_bladder_ENCDO647EYG_ENCFF351RLC	21320	32532	1	3
uterus_ENCDO856ZOJ_ENCFF914KBU	24742	40754	1	3
vagina_ENCDO271OUW_ENCFF564NGR	19052	29293	1	2
WERI-Rb-1_ENCDO000ADT_ENCFF639GFQ	22744	32992	1	3
WI38_ENCDO000ADU_ENCFF106KYR	27573	41653	1	3
WTC11_ENCDO882UJI_ENCFF492WXQ	21536	35164	1	3
